# Multiple evolutionary origins and losses of tooth complexity in squamates

**DOI:** 10.1101/2020.04.15.042796

**Authors:** Fabien Lafuma, Ian J. Corfe, Julien Clavel, Nicolas Di-Poï

**Affiliations:** Developmental Biology Program, Institute of Biotechnology, University of Helsinki, FIN-00014 Helsinki, Finland; Department of Life Sciences, The Natural History Museum, London SW7 5DB, United Kingdom; Laboratoire d’Écologie des Hydrosystèmes Naturels et Anthropisés (LEHNA), Université Claude Bernard Lyon 1 – UMR CNRS 5023, ENTPE, F-69622 Villeurbanne, France

## Abstract

Teeth act as tools for acquiring and processing food and so hold a prominent role in vertebrate evolution^1,2^. In mammals, dental-dietary adaptations rely on tooth shape and complexity variations controlled by cusp number and pattern – the main features of the tooth surface^3,4^. Complexity increase through cusp addition has dominated the diversification of many mammal groups^3,5-9^. However, studies of Mammalia alone don’t allow identification of patterns of tooth complexity conserved throughout vertebrate evolution. Here, we use morphometric and phylogenetic comparative methods across fossil and extant squamates (“lizards” and snakes) to show they also repeatedly evolved increasingly complex teeth, but with more flexibility than mammals. Since the Late Jurassic, six major squamate groups independently evolved multiple-cusped teeth from a single-cusped common ancestor. Unlike mammals^10,11^, reversals to lower cusp numbers were frequent in squamates, with varied multiple-cusped morphologies in several groups resulting in heterogenous evolutionary rates. Squamate tooth complexity evolved in correlation with dietary change – increased plant consumption typically followed tooth complexity increases, and the major increases in speciation rate in squamate evolutionary history are associated with such changes. The evolution of complex teeth played a critical role in vertebrate evolution outside Mammalia, with squamates exemplifying a more labile system of dental- dietary evolution.
