## Supplementary Data 3 for "Multiple evolutionary origins and losses of tooth complexity in squamates": Aciprion-formosum_Insectivorous_fossil.txt

57.39025252	109.4449859
56.33333333	117.5
55.54657732	125.4113216
54.76719721	133.0329616
53.65761533	140.509011
52.40704943	148.2004731
51.32951883	156.4122249
50.47264897	164.9071723
49.80428544	173.2689439
49.27970779	181.420528
48.81824052	189.6320357
48.36279755	197.950283
47.89712022	206.0538373
47.32440551	213.7920749
46.38194046	221.6433783
45.01763294	229.9385958
43.65054677	238.41734
42.71719684	246.6881757
42.239024	254.6154144
42.04484505	262.2487526
42.00073835	269.8268524
41.98557574	277.6583021
41.76312476	285.5636965
40.99750374	292.9052185
39.87466134	299.5356523
39.16177217	306.0673934
38.91479969	312.9761651
38.65516436	320.4923973
38.31435466	328.456843
38.07582172	336.4452833
37.9489532	344.3239858
37.74847704	352.4159897
37.46217874	360.8700735
37.33636109	369.3366329
37.5143309	377.3646687
37.66653484	385.011923
37.5010828	392.4875381
37.33373547	400.0107038
37.50887871	407.7399763
37.9344436	415.4761846
38.43851651	422.8902544
39.04803356	430.1210566
39.83647826	437.4938547
40.69216307	444.6615165
41.41656314	450.850113
41.99679873	456.466402
42.56171298	462.4054241
43.28777086	468.316701
44.33765084	473.5860805
45.79442648	477.8829903
48.05666589	481.1398559
51.65740766	483.6628765
55.78648006	485.0386084
59.29148413	484.4185569
62.10939997	482.0142153
64.49562029	478.817507
66.55959225	476.2601666
68.07118725	477.6237555
69.02074493	482.7248277
70.42336039	488.7942066
72.58795416	495.005666
75.43514242	501.312877
78.59017758	507.7252097
81.53702284	514.21678
84.31048436	520.4533599
87.31569044	525.8493825
90.47966963	530.4882093
93.466952	534.9809354
96.30605745	539.4896079
99.19179594	544.0185131
102.3956614	548.6474503
105.8955281	553.3842588
109.2098508	558.0637003
112.3378761	562.4471994
115.8767487	566.3131342
120.0829011	569.846078
124.8769352	573.4049348
129.6240474	576.8853787
133.6777217	580.1279914
137.5582472	583.6475985
141.9681004	587.558195
147.3004266	591.1901225
153.3195565	594.3444141
159.1203805	597.2576523
163.9935453	599.8650839
167.7208878	601.7330225
171.7030165	602.3292612
177.1548349	601.661097
183.0662961	600.0249808
188.510592	597.5692121
193.1025231	594.5212616
197.0212097	590.9716962
201.1410792	586.8464187
205.464078	582.3200451
209.3627025	577.7419066
212.9514841	573.0177153
216.7185641	567.8450423
220.4274089	562.4448503
223.5893773	557.2864959
226.2655739	552.5656137
228.687576	548.1964303
230.9698988	543.664758
232.9926237	538.924815
234.3663707	534.6025584
235.8506968	530.4628865
238.3418955	525.83735
240.7747948	520.716938
242.3317314	515.4304377
243.5161376	510.693927
244.510065	506.5119671
244.9597494	501.9423468
245.1926035	497.5192584
246.0305345	494.4741245
248.6704826	493.1977884
252.6529676	493.1431607
256.852407	493.4271465
260.8804987	492.8563194
264.3871659	490.6839456
266.9988933	487.2816798
269.1549212	483.1704781
271.6985708	478.8336134
274.744383	474.839508
278.2013521	471.6183509
281.9871883	468.9221196
285.397753	465.6928284
287.205888	460.7124957
287.798605	454.5046416
287.9962366	447.7873791
288.2291675	440.7206863
288.6909353	433.1623944
289.3244683	424.3564958
289.8196565	415.0246857
289.9839593	406.4504698
290.0000935	398.2174214
290.044581	389.3361143
290.323585	380.1774976
290.9818103	372.0365889
291.7911712	364.6130664
292.5552201	357.159404
293.4305141	348.2960111
294.5449654	338.3597044
295.7861218	328.8136989
296.8524997	319.9321394
297.6008043	311.8594281
298.3557728	304.1322487
299.4474893	295.738899
300.8905546	287.071437
302.4481852	279.8226045
303.9835649	273.4044923
305.3664568	266.6140571
306.1579533	259.4007128
305.9701439	252.2274873
305.4985289	245.294749
305.6006062	238.6966316
306.2098591	232.1137098
307.0787288	225.1365405
308.1158018	218.3147292
309.1901995	212.359232
310.1609134	206.1743292
310.9954752	198.9587088
311.6474339	190.6734921
312.0019432	182.1899935
312.4769237	174.3784725
313.5560888	167.899841
314.6163507	162.3701372
315.1858939	156.9375965
316.1633336	150.8354954
317.8289205	143.6230198
319.5494225	135.6735982
320.5833384	128.4120995
321.3581479	121.8705362
322.2460387	115.8404165
