## Supplementary Data 3 for "Multiple evolutionary origins and losses of tooth complexity in squamates": Agama-hispida_Insectivorous_living.txt

72.37419939	136.1870324
76.66666667	147
81.47685918	158.6120625
86.3925137	170.6166378
91.03289126	182.7814208
95.34128742	194.837987
99.54406003	206.4601536
103.8504907	217.4496068
108.3680731	228.1292066
113.1682816	238.8918518
118.2402091	249.7062688
123.5436994	260.3562114
129.0313612	270.8734184
134.644068	281.5873763
140.3197777	292.6791637
145.9508167	303.7929152
151.4066555	314.4521782
156.6728566	324.4847545
161.8043808	333.8933185
167.1252111	342.8968729
173.2613372	351.9527406
180.4716604	361.3151381
188.3577344	370.8607117
196.5269922	380.4572379
204.3347898	389.6011821
210.8614101	397.4431047
216.381786	403.7906995
222.5470232	408.9085171
230.0653739	413.1052986
238.1277685	416.7647335
246.2687517	420.2391736
254.5383388	423.7559437
262.9268991	427.3204757
271.2768907	430.4842282
279.6232866	432.8423256
288.4652106	434.2947698
298.0140726	434.9538507
307.3254821	435.5182036
315.6839809	436.7089304
323.8331516	438.3980166
332.7761227	440.0606909
342.2832845	441.8583554
351.7570493	444.2648369
360.8614178	447.0730377
369.4930005	449.6441707
378.1162385	451.9840464
387.5025624	454.7498477
397.1923898	458.0727678
405.6818892	461.4965559
412.7901709	464.9016669
419.8940666	468.214883
427.8872953	471.4426481
435.9516425	475.2491991
443.4652437	480.1453069
450.5952169	485.676201
457.7549761	491.3370819
465.5854083	497.0845866
474.5068327	502.8829189
483.9251569	508.4203578
493.1943818	513.4638843
502.3597998	518.1417079
511.669995	522.7051183
521.0420503	527.3468744
530.0727795	532.2320797
538.4852321	537.3148162
546.3115114	542.0579315
553.8350697	546.0485651
561.8050295	549.5299589
570.8131484	552.8270096
580.7579354	555.8532639
591.4087885	558.4530555
602.3727692	560.6613926
613.3236413	562.6085816
624.5199075	564.2712264
636.5510471	565.4016951
649.4700366	565.8131348
662.5009802	565.480041
675.1042937	564.3472553
687.5770326	562.1242158
700.5291614	558.3740943
714.1141406	553.0065042
727.2568339	546.8664141
739.0653375	540.7587025
749.2302412	534.7878988
757.4312018	528.8636039
764.0867131	522.5326166
770.3298084	515.3486843
776.7859165	507.4134551
782.4939414	499.2810545
786.9026904	491.0212471
790.7593529	482.3380056
794.9468822	473.2222224
799.2277457	464.131764
803.0578206	455.4454621
806.6088698	447.2097278
810.3602794	439.4994065
814.1036399	432.4797403
817.0850453	426.15717
819.2527246	420.237374
821.5632538	414.2635619
824.4412832	407.9979172
827.5018379	401.3939777
830.8507549	394.7774389
835.1101538	388.7642774
840.4650597	383.0967674
846.4938178	376.7734839
852.6300471	369.5770994
858.3741686	361.9235573
863.3785922	353.9792294
867.2999907	345.7954148
870.1505132	337.7431436
872.5387161	330.4172184
874.9623039	323.9234983
877.4809726	317.6279097
880.0907273	311.3273691
883.0128641	305.6942715
886.4817781	300.8184121
890.3827357	295.6772064
894.2877653	289.8713251
897.6754102	284.0216408
900.6558164	278.3086089
903.9592913	272.6379017
907.6264668	267.2697915
910.9800857	262.6003928
913.9297724	258.0688019
916.9104196	252.2952545
919.8731966	245.7828165
922.5975176	239.8994567
925.2004949	234.5015026
927.8247297	229.0011898
930.7352002	223.4428213
934.2828875	218.0534732
938.3873869	212.5481937
942.6922411	206.4770368
946.6439607	199.5081188
949.7886878	191.3277475
952.3944346	181.6379383
954.9420051	170.2612085
957.4524996	157.366648
959.6696349	143.4194747
961.0594747	131.5241298
961.823148	120.9306444
962.0565358	104.6882263
961.6494802	89.88088947
961.3017522	79.59506403
961.0796425	68.88205418
961.0028171	57.72736337
960.8207305	48.30762011
