## Supplementary Data 3 for "Multiple evolutionary origins and losses of tooth complexity in squamates": Anolis-allisoni_Insectivorous_living.txt

1387.346997	464.7349852
1388.102856	468.6161552
1389	473.6666667
1389.864365	479.2810987
1390.621122	485.2106152
1391.22402	491.3175474
1391.736452	497.6951378
1392.281434	504.5681891
1393.156369	514.9129338
1393.828831	523.2733379
1394.081409	526.7610606
1394.537913	533.4270254
1395.041912	540.2062387
1395.66103	546.8129992
1396.299982	553.2990635
1396.763596	559.740546
1396.916558	566.2114023
1396.750228	572.7770218
1396.288437	579.4998551
1395.615724	586.5929249
1394.610826	596.6193949
1393.666434	606.2986188
1393.411514	608.8111185
1392.721056	615.1121604
1392.009268	621.2052992
1391.668326	625.8629932
1392.365478	628.0388269
1394.086567	629.2435957
1395.908063	631.2744471
1396.883443	633.5830056
1397.36011	635.3841745
1398.468753	635.9775425
1400.313981	636.0136622
1402.501569	636.3722647
1404.497983	637.5783407
1406.294845	639.2942146
1408.175417	640.9575289
1410.515828	642.1479534
1413.58702	642.8371108
1417.432277	643.358925
1421.392402	643.7698226
1424.623349	644.0254863
1427.390659	644.689807
1430.340247	646.4514623
1433.079537	649.3959371
1435.283766	653.2263877
1437.132347	657.1381568
1438.833085	660.8378414
1440.519712	665.1455802
1442.216448	670.2936675
1443.834416	675.6703791
1445.350602	680.8574032
1446.98229	685.7618115
1448.997771	690.3589239
1451.448069	694.8403064
1454.242949	699.4634297
1457.190065	704.1931707
1460.089348	708.8736629
1462.810669	713.3711849
1465.276319	717.5382929
1467.544352	721.3176627
1469.977601	724.8808493
1472.82622	728.4694683
1476.028661	732.3469807
1479.458344	736.580344
1482.978316	740.9728952
1486.470502	745.3345996
1489.775669	749.4400934
1492.739534	753.033715
1495.608191	756.0352624
1498.861888	758.4605257
1502.715343	760.1282914
1507.125566	760.8046798
1511.539947	760.3857075
1515.370371	758.7362909
1518.884434	756.0313209
1522.652142	752.7023482
1526.485507	748.9529581
1530.036976	744.8361051
1533.368942	740.5667238
1536.770334	736.4748106
1540.28518	732.7323677
1543.67359	729.3264104
1546.748462	726.2515381
1549.450658	723.5465049
1551.703427	721.0605285
1553.399662	718.2894421
1554.804073	715.2070194
1556.536203	712.2344067
1558.728014	709.3710596
1561.172289	706.3967261
1563.632288	703.4121751
1565.894526	700.5970598
1567.784695	697.9880726
1569.241296	695.5642402
1570.66328	693.2282553
1572.289482	690.6548877
1573.927798	687.33816
1575.657489	683.592836
1577.773912	680.0714401
1580.160809	676.7821187
1582.432141	673.4033678
1584.553238	670.1317442
1586.703252	667.4171355
1588.943493	665.3759134
1591.336185	663.9634151
1594.262423	663.2176294
1597.700434	663.1708392
1600.995477	663.9176523
1603.700586	665.2925804
1605.66696	666.7033916
1607.598992	667.8075935
1610.492269	668.5192144
1614.105297	668.8817695
1618.051224	668.9492615
1621.986019	668.7423184
1625.671457	668.1518911
1628.945207	666.8739849
1631.472706	664.8293037
1632.760262	662.2527777
1632.999496	659.4227651
1633.038979	656.5549599
1633.399255	653.6892201
1634.277896	650.7637199
1635.367294	647.5254227
1636.317156	643.882851
1636.854567	639.9590118
1636.921597	635.8221139
1636.667996	631.496249
1636.304276	626.9948236
1636.067335	622.3104947
1636.002902	617.2501335
1636.002648	611.5823402
1636.084812	605.5388782
1636.393344	599.5402832
1636.993532	593.7274267
1637.700327	587.8692015
1638.298877	581.8210835
1638.832305	575.7994307
1639.461811	570.0465716
1640.292952	564.5639084
1641.338678	559.1848291
1642.521885	553.8732159
1643.605862	548.8159177
1644.410377	544.1814576
1645.209984	540.1200027
1646.392374	536.7850102
1647.526129	533.9113421
1647.998749	531.028128
1648.256387	527.9688971
1648.779046	524.8312727
1649.615265	522.0023922
1650.601972	519.2822421
1651.37948	515.9950593
1651.949712	512.2090289
1652.471896	508.2178021
1652.989615	504.24461
1653.512145	500.4343362
1654.041283	496.7111227
1654.604148	493.0528992
1655.339032	489.6782431
1656.240395	486.7788528
