## Supplementary Data 3 for "Multiple evolutionary origins and losses of tooth complexity in squamates": Anolis-carolinensis_Insectivorous_living.txt

83.68243766	86.31541813
83.7767175	86.89886735
84.30241009	89.97010944
84.41375601	90.58020244
84.43737814	90.70789009
84.91061918	93.14481184
85.71743719	96.83371028
86.24851649	98.99428779
86.83333333	101.1666667
88.67608063	107.0454142
89.44342361	109.2499962
89.47055363	109.3262939
90.8520209	113.1052385
92.36831889	117.1157519
92.67536745	117.9241346
92.98060257	118.7300134
94.25035574	122.144953
94.95315819	124.092587
95.49236682	125.6172755
95.55473699	125.7953532
97.12692547	130.3894042
99.24220101	136.7479244
101.387777	143.70459
103.3734895	151.4665615
105.1173946	159.9140971
106.6718582	168.5573791
108.0810054	177.008825
109.3875244	185.3781575
110.6430857	193.9420883
111.920657	202.68725
113.3116507	211.3416935
114.8942072	219.6857907
116.6859928	227.7086939
118.6856797	235.4394613
120.8479389	242.8443879
123.1020028	249.8611878
125.3698538	256.7754289
127.5739075	264.2182679
129.7171507	272.3657852
131.9202272	280.7650111
134.2541089	289.0123047
136.4708566	296.9831199
138.2020488	304.6414335
139.6230771	312.0813899
141.4555075	319.5499029
143.9639734	327.1086526
146.6798962	334.5363873
149.1791113	341.7261123
151.440394	349.1392876
153.5640161	357.2449759
155.6312663	365.8099756
157.7021543	374.3483229
159.8367135	382.595755
162.0990119	390.6054369
164.5225704	398.4476437
167.0007933	406.1026708
169.3858401	413.5199795
171.5628358	420.6343833
173.4325417	427.3640568
174.9144349	433.671592
175.9688944	439.596929
176.7401138	445.2281391
177.6715626	450.7219643
179.111516	456.1810187
181.1852003	461.5939087
184.0044871	466.7708327
187.7205123	471.2107675
192.5290721	474.5813825
198.6112944	477.103477
205.8025061	478.9138326
213.4926913	479.66516
221.0756204	479.0448325
227.9091411	477.4520427
233.2872807	475.5473235
237.5036637	474.3639107
241.6357412	475.1121021
246.0603478	477.8246493
250.8335392	481.928565
255.7745137	486.5325322
260.7003939	490.8915693
265.7166626	495.2304623
271.0268041	500.1342571
276.6042995	505.4762498
282.3142918	510.7765193
287.951224	515.8473789
293.1863063	520.864769
297.868706	525.9373411
302.426447	530.9309691
307.2444404	535.7146379
312.11096	540.30668
316.7666751	544.7620461
321.5261147	549.1685814
326.7976742	553.6070691
332.2753866	558.0003749
337.3816992	562.1869411
342.1912613	565.9571068
347.3507833	569.0865656
353.410983	571.3970713
360.6704517	572.8179681
368.8426321	573.4591069
377.2287879	573.4791325
385.2529514	572.8962107
392.4508589	571.4936704
398.2746931	568.9910273
402.7357067	565.5760579
406.3294701	561.6857552
409.4578228	557.3458782
412.4149573	552.4687353
415.2559918	547.3834319
417.9440609	542.4958523
420.5824702	537.60926
423.2997862	532.333236
425.8826001	526.9071529
428.0002272	521.7791505
429.9288449	516.6467749
432.200045	510.9035897
434.4808099	504.8315134
436.0525227	499.0885469
436.9941084	493.8315796
438.0665252	488.7424142
439.3026899	483.5972308
440.2355766	478.3012685
440.840775	473.1344694
441.3828639	468.5879028
442.1439466	464.4535725
443.3398207	460.0683881
444.8068521	455.1701507
446.298464	449.7689704
447.7913977	444.3712853
449.3588827	439.5978049
451.2166753	435.5398521
453.6244177	432.0596632
456.7391794	429.1521827
460.546223	426.7755482
464.6841247	424.6582498
468.9863692	422.6174587
473.8229112	420.7766947
479.2122114	419.2166648
484.4427124	417.8894436
488.9682803	416.7793449
492.8654196	415.9153685
496.3476896	415.0865372
499.6527674	413.6990903
502.8258617	411.5351261
505.7220046	408.7114137
508.0752922	404.8873636
509.6550884	399.6886343
510.7253271	393.4523862
511.6407488	386.611155
512.3986409	379.315766
512.8429824	371.6000971
513.0324062	363.5762823
513.2115454	355.419077
513.5105723	347.2774357
513.8062831	339.2635865
513.9713696	331.4233085
514.0912683	323.3996846
514.3076242	314.7523633
514.5605795	305.4459965
514.6656925	295.6963271
514.5297931	285.7009959
514.284774	275.6531819
514.091274	265.7026722
513.9840635	255.7339459
513.8597683	245.4151235
513.6357708	234.5556055
513.3695638	223.7812673
513.148815	213.4864427
513.0450685	203.6693177
513.090226	194.1641098
513.2888349	184.6454866
513.5730904	174.8890876
513.8242314	164.8156636
513.9637105	154.5243074
514.0630912	144.5316358
514.2420627	135.2839174
514.6111839	127.2211831
515.211537	120.2536696
516.0369406	113.9761466
516.991539	108.0507658
516.6475626	102.3176907
