## Supplementary Data 3 for "Multiple evolutionary origins and losses of tooth complexity in squamates": Anolis-equestris_Insectivorous_living.txt

26.20997083	83.04147183
26.54559856	91.82962641
26.83333333	102.1666667
26.96935157	112.800758
26.9995646	123.4504498
26.99570828	134.0202505
26.93455883	144.4402449
26.73606455	154.6521046
26.56965896	164.56852
26.98139821	174.0514089
28.29243727	183.2105044
30.03409888	192.8630965
31.75479528	203.4375878
33.4576873	214.1314351
35.24380521	224.0414989
37.17949827	233.1722984
39.27650586	242.2790923
41.45030655	251.6120288
43.54748964	260.8825714
45.3789541	270.0351057
46.71607296	279.3787574
47.58813663	288.9296927
48.55257842	298.0388943
50.11852195	306.1552255
52.06534748	313.9285955
53.97384923	322.2198634
55.60238995	331.0858034
56.86130039	340.3483356
58.07793525	349.5289522
59.6290868	358.1456393
61.30101748	366.4600201
62.64458936	375.0625544
63.68002149	383.9750308
64.64047094	392.9489997
65.76617035	401.574099
67.33471259	409.2797959
69.39531038	416.2678973
71.72648016	423.5386763
74.200685	431.0476015
76.78469155	438.1017423
79.50461363	444.7646979
82.44369636	451.5448319
85.8951792	457.9500477
90.21830973	462.9567992
95.27126858	466.3881129
100.7410854	468.5327144
106.523582	469.4288142
112.478865	469.0811447
118.3100059	467.5144745
123.9627801	465.0523091
129.6874011	462.3230997
135.0702405	459.441899
139.1966199	456.2273379
142.5176474	453.2208175
146.1001122	451.505726
150.0137218	452.5777835
154.0418891	456.047105
158.2528994	460.2748076
162.4844971	464.773575
166.5162574	469.4381034
170.5086872	473.420955
174.2495074	475.930574
175.9526531	477.6488899
176.725924	480.143683
180.0112107	484.4150009
184.9120902	489.3786202
190.227118	494.2238919
194.9160635	499.0752258
198.5688485	504.0357907
202.549936	508.9368011
207.3460393	513.79396
212.1013526	518.8413584
216.6182063	524.146236
221.3634833	529.6328536
226.4163345	535.1578571
231.5784361	540.5267742
236.7105507	545.5957269
241.7115308	550.2742743
246.5862788	554.7769532
251.4705538	559.4153782
256.7947436	564.1045709
262.7675062	568.6884965
268.5167814	573.0838048
273.1635767	577.0907318
277.0846261	580.2284878
281.3848294	582.173233
287.3297408	583.1937983
294.5808877	583.340921
302.0033033	582.3010412
309.2086533	579.9572872
316.2276054	576.4125574
322.7271058	572.1269731
328.2004193	567.6575547
333.3444712	562.9317166
339.2500571	557.6032643
345.2689697	551.7839365
350.3249149	545.6847329
354.4409507	539.1996274
358.104051	532.1874561
361.4211716	525.051083
364.3514535	518.2958563
367.0285312	511.7619894
369.7151877	505.1146954
372.7975016	498.4110615
376.4834128	491.7951863
380.4028154	485.4229718
384.0882304	479.4204261
387.0715868	473.7951123
389.5065323	468.5506154
392.8025606	463.5781662
397.0440626	458.6952884
401.0340119	453.7765595
404.5378952	449.0860066
407.9713136	445.0296889
411.2544385	441.1213923
414.258832	436.8537158
417.1806435	432.7361892
420.1539926	429.2079699
423.2470936	426.3724771
427.0931756	424.6004694
432.1370176	424.0399399
437.7386405	424
443.2927895	424
448.5003907	423.9779924
453.8764282	423.5396063
460.365322	422.2060136
467.1129336	420.1978262
472.3916947	417.7607191
475.8000209	414.0742262
478.0053006	408.6860524
480.074443	402.2398544
482.576622	395.446709
485.4970082	389.2074231
488.3831499	383.5536713
490.4139247	377.2833759
491.626207	369.7692101
492.5697295	360.8243273
493.3574459	350.8968996
493.8305834	340.922808
493.9860057	331.1275023
493.9998405	321.0483978
493.9738383	310.5013231
493.8449954	299.9072587
493.566511	289.5224149
493.2572121	278.8548288
493.0694257	267.2889306
493.0577966	255.1498002
493.2119781	243.447778
493.453173	232.3959269
493.5345672	221.5978956
493.2050511	210.8542731
492.630874	200.0043215
492.1897134	188.8610329
492.0926515	177.6888506
492.3620442	167.3898449
492.9815284	158.3693175
493.6276188	149.8600717
493.9390368	140.7812324
493.9996548	131.2446948
494.007971	121.7754081
494.0939008	112.3884922
494.2717012	105.0419667
494.3364879	102.9026859
494.3457166	102.5974218
494.4757258	97.85254547
494.4784467	97.73268511
494.5423852	93.48084061
494.5423611	93.48500667
494.5109493	89.27027437
494.3673148	85.60180962
494.3094516	84.60287587
494.2194465	83.23974342
493.8392051	78.55232924
493.6542307	76.46742955
493.6178467	76.05308915
493.3999039	73.41703434
