## Supplementary Data 3 for "Multiple evolutionary origins and losses of tooth complexity in squamates": Anolis-porcus_Insectivorous_living.txt

740.2203869	404.5097974
740.5574886	405.3689485
740.9285624	406.258608
741.3333333	407.1666667
741.7707015	408.0833461
742.2346246	409.0030181
742.7184469	409.9212982
743.2160549	410.8339781
743.7216168	411.7368336
744.229343	412.6254371
744.7332374	413.4949494
745.2277363	414.3405594
745.7137152	415.1621128
746.1954277	415.9621169
746.677516	416.7435658
747.1648633	417.5098611
747.6624322	418.2647148
748.1750875	419.0120256
748.7066098	419.7529681
749.2574457	420.4778548
749.8274925	421.1737862
750.4168559	421.8264692
751.0256987	422.4192825
751.6539354	422.9321247
752.300474	423.3406056
752.9602514	423.6304699
753.6247787	423.8052059
754.2853204	423.8731632
754.9338176	423.8459012
755.5633252	423.7369514
756.1681572	423.5611606
756.7462944	423.3416445
757.299072	423.1086876
757.8282327	422.894166
758.3348697	422.7333245
758.8179408	422.6667421
759.2737101	422.72988
759.7049065	422.9140947
760.1204189	423.1945999
760.531476	423.5471062
760.9496099	423.9501834
761.3854667	424.3853604
761.8422182	424.8393544
762.3162781	425.3031758
762.8042121	425.7686086
763.3028899	426.2277085
763.8093402	426.6724797
764.3205214	427.0950932
764.8322334	427.494657
765.3394831	427.8757367
765.8371041	428.2432735
766.319694	428.6024566
766.7815243	428.9587205
767.2182147	429.3168861
767.6355502	429.6772893
768.0435476	430.0387068
768.4525721	430.3999174
768.8729333	430.7597015
769.3144663	431.1168478
769.7845017	431.470405
770.2868755	431.8197809
770.8246177	432.1644508
771.4002037	432.5039482
772.0155638	432.837874
772.6719058	433.1656042
773.3649399	433.4797407
774.0856424	433.7662623
774.8254478	434.0106569
775.575741	434.1974345
776.3270392	434.3094826
777.0680795	434.327899
777.788647	434.2438249
778.4844861	434.0677284
779.1534387	433.8131309
779.7946845	433.4939428
780.4083722	433.1238104
780.9952692	432.7158302
781.5582796	432.2790365
782.1042621	431.8156859
782.6407782	431.3274714
783.1754062	430.8162014
783.7154955	430.2837526
784.2679532	429.7320348
784.834723	429.1620169
785.4070303	428.5727343
785.9750119	427.9629169
786.5290257	427.3312273
787.0593447	426.6763084
787.5558999	425.9968573
788.0099555	425.2936434
788.4276676	424.5836083
788.8227881	423.8923735
789.2099654	423.2486936
789.6056488	422.6884909
790.0285295	422.2611149
790.4942248	422.0294646
790.9987471	421.998706
791.5347521	422.1162214
792.1023796	422.3261121
792.705542	422.5806314
793.3490914	422.8392291
794.0334877	423.0716298
794.7442085	423.2709198
795.4644984	423.4345585
796.1779182	423.5588738
796.8668915	423.6386803
797.5108839	423.666657
798.0893547	423.6326611
798.6016133	423.5254481
799.0553272	423.335954
799.4616835	423.0594468
799.8349598	422.6958642
800.1905932	422.2486246
800.5394532	421.7282912
800.8876079	421.1493843
801.2403705	420.5240996
801.6025399	419.8627075
801.9785086	419.1740703
802.3720469	418.4659693
802.7799516	417.7443218
803.192778	417.0136527
803.6011855	416.2781587
803.9957658	415.5419637
804.3665865	414.8093536
804.7026886	414.0850427
804.9956967	413.3732272
805.249024	412.6736307
805.4693035	411.9845237
805.6640984	411.3037378
805.8416878	410.6287322
806.0108246	409.9567005
806.1776973	409.2844596
806.3392891	408.608264
806.490732	407.9243904
806.6272854	407.2292963
806.7444038	406.5196967
806.8378082	405.7926362
806.8926894	405.0488289
806.8566478	404.3047825
