## Supplementary Data 3 for "Multiple evolutionary origins and losses of tooth complexity in squamates": Anolis-sagrei_Insectivorous_living.txt

36.45494707	47.86882678
37.18733862	53.99200377
38.59516065	62.98164322
40.33333333	73
42.32817886	83.16109517
44.44032791	93.34651344
46.51044477	103.6010407
48.41906699	113.9765927
50.10744477	124.5344049
51.5320378	135.3185588
52.71630002	146.2227154
53.72143566	157.0430685
54.62923469	167.6198939
55.67390197	178.1032146
57.13543674	188.7565624
59.11938168	199.6498201
61.42087762	210.4753296
63.81657231	220.8762897
66.05971343	230.7801077
67.86672191	240.5701058
69.02841733	250.6192055
69.80796752	260.8254573
70.65657854	270.8989867
71.86318964	280.6396696
73.27103773	290.1095362
74.63534	299.4255326
75.73714371	308.6216385
76.37440172	317.6558454
76.45299486	326.5327791
76.2425136	335.4395634
76.07206858	344.5602074
76.10713517	353.5946094
76.43726132	361.8720165
77.20543545	368.8231071
78.57850628	374.5767675
80.6379946	379.4809928
83.21364802	383.734877
86.16623066	387.5066626
89.73204623	390.8863123
94.2087037	393.8736661
99.87824444	396.1999486
106.795868	397.665855
114.5324115	398.391882
122.6462605	398.5445961
130.6210307	398.4571009
137.7929253	398.6144602
143.6828586	399.49255
148.4168573	401.4248409
152.5017551	404.3060791
156.8976838	407.3114015
161.9179471	410.1240895
166.5917063	413.5512943
170.1667036	418.2355955
173.0362864	424.0847778
175.6878439	430.7739272
178.1545703	437.5651932
180.3884299	443.7258664
182.715772	449.3509794
185.6082199	455.0106195
188.8379438	460.9697516
191.7925844	467.2807496
194.3616848	473.8746357
196.9726156	480.5705195
199.9553211	487.260506
203.397957	493.9802649
207.3542574	500.7394406
211.8969499	507.376913
217.0815394	513.6985493
222.6860975	519.6587401
228.3146506	525.3160514
233.6401096	530.7607821
238.4541585	536.1453387
242.7096633	541.5736336
247.0135803	546.9159498
252.0077214	552.0016276
257.5770685	556.7648881
263.3704872	561.1722406
269.417706	564.9964038
276.0180257	567.8522946
283.3375832	569.6078378
291.3955307	570.5289953
300.0603514	570.8683954
308.7681468	570.6947694
316.8869545	569.9505601
324.0904284	568.1194809
330.2743575	564.4108402
335.6027915	558.9982205
340.7135614	553.0748189
346.0386026	547.5036503
351.2156879	542.3178099
355.7638378	537.3481047
359.9044254	532.1529252
364.1895335	526.2562453
368.6644756	519.8501007
373.0592295	513.4817332
377.2384986	507.4346062
381.2984456	501.5689004
385.30895	495.7405005
389.1500221	489.9696544
392.6665735	484.2833259
395.7818432	478.519601
398.4690449	472.4774294
400.7996088	466.2845405
402.8853453	460.2383945
404.6531104	454.2055752
405.8811089	447.6659072
406.629727	440.6413431
407.277958	433.7962572
408.1496198	427.5959034
409.3820982	421.8059896
411.0558122	416.1826242
413.2178037	411.0552002
415.9671379	406.8030753
419.5386159	403.0954955
424.053274	399.4653883
429.2902236	396.0804166
435.0830759	393.2738636
441.8710684	391.2474365
450.0596681	390.0330809
459.1400726	389.3743177
468.2476653	388.9427744
476.7084109	388.4888346
484.130539	387.8268042
490.1053621	386.6997188
494.8195235	384.668171
498.9264226	381.343981
502.6696899	376.6711333
506.0455992	370.757924
508.9998128	363.9377694
511.4365884	356.5958832
513.3087285	349.0576879
514.6273576	341.636219
515.4136924	334.3936401
515.7971943	326.6615034
515.9532085	317.9294072
515.9972351	308.6239651
516	299.3634878
516	290.5138823
516	282.1331673
516.0223998	274.2278543
516.2009477	266.6415267
516.6986833	259.1337938
517.5636996	251.3251894
518.7467	242.8157323
520.0870515	233.5872228
521.3024112	224.0244776
522.1684137	214.4596735
522.823286	205.0548665
523.5789783	195.9059626
524.6500544	186.9486453
526.0332007	177.8190222
527.6788666	168.2438054
529.5192161	158.5941658
531.5051426	149.4921883
533.6050292	141.156936
535.7818609	132.724732
537.9676207	123.4161746
539.9636584	113.6832386
541.5050282	104.318676
542.3364108	95.87635389
542.3695995	88.29986909
541.6485572	81.40432931
540.5829523	75.2322373
539.3008985	69.95661165
