## Supplementary Data 3 for "Multiple evolutionary origins and losses of tooth complexity in squamates": Aspidoscelis-tigris_Insectivorous_living.txt

15.83088398	63.05143579
16.66666667	71.16666667
17.25169444	79.92642804
17.57842801	89.06812441
17.66470196	98.41516646
17.57500283	107.8138777
17.52277875	117.118155
17.75776395	126.1712789
18.37257459	134.8811947
19.06139109	143.3566272
19.44831467	151.7481427
19.47518701	160.046975
19.46483049	168.0564884
19.76218894	175.5803002
20.4309184	182.8081724
21.34056375	190.1846468
22.32248907	197.9875443
23.17718661	206.1362285
23.72692547	214.5216588
24.00452874	223.0993805
24.23989243	231.8849533
24.65242718	240.8689028
25.43543626	249.7840087
26.81106941	258.1789758
29.0119749	265.5384938
31.82960271	271.7795862
34.77675161	277.1375922
37.51824426	282.1530013
40.06285604	287.652396
42.43076373	294.1370444
44.53028192	301.3297465
46.25354205	308.9017448
47.65049216	316.6051469
48.94293159	324.236883
50.31501893	331.6151212
51.61645686	338.7143035
52.5351975	345.5779839
52.94815726	352.2872394
53.13020851	359.0090639
53.3739584	365.9057752
53.72150397	372.9887428
54.11040247	380.2086059
54.52485406	387.3754125
55.03391525	394.0165082
55.74990835	399.6152999
56.87257399	404.6931739
58.555953	410.3835181
60.83594121	416.6548252
63.78826455	422.5290507
67.46096966	427.2262018
71.45915943	431.153951
75.29089908	435.1020838
78.88560547	439.1044397
82.4419939	442.7088498
86.23604375	445.6962233
90.6094483	448.2300608
95.73036644	450.3759636
101.4701941	451.8418247
107.6505538	452.3740589
113.9968539	452.2274543
120.2396434	451.826401
126.2045791	451.40485
131.8119197	450.9749817
136.988981	450.6019879
141.6963256	450.5967254
145.9283137	451.37467
149.9673263	453.3802522
154.1643364	456.8295837
158.4713746	461.2979289
162.6466575	466.1871525
166.5937273	471.1466843
170.4704317	476.1173798
174.4563004	481.0677579
178.6521934	485.9396616
183.120683	490.6677929
187.7814899	495.3258855
192.3747536	500.1701021
196.7300868	505.3672389
201.158145	510.6500402
206.0880469	515.6406315
211.5735149	520.2209294
217.287976	524.5867492
222.9661625	528.9173598
228.6624342	533.1976162
234.5302555	537.3457799
240.5875745	541.258897
246.6767828	544.7991022
252.629156	547.840935
258.3230263	550.5077353
263.6637109	553.0524734
268.9490906	555.5008259
274.9298593	557.5732428
282.0020987	559.0474794
289.8777792	559.7878808
298.2414747	559.6750691
306.7723636	558.69622
315.11065	556.9352654
322.8872817	554.4259942
329.8379291	551.1594641
335.7549946	547.1235272
340.5484017	542.3698845
344.7231441	537.1446052
348.9549308	531.7269064
353.1939429	526.2769601
356.771303	520.8538072
359.1113202	515.4352732
360.4205384	509.6944733
361.181184	503.3197396
361.6909673	496.5450092
362.1044244	489.8106583
362.6482134	483.3609688
363.721039	477.1059342
365.6461534	470.9522056
368.1722412	464.9416445
370.8477407	459.1337923
373.3157701	453.2108354
375.3558693	446.4449647
376.8803415	438.5356616
378.048368	430.1617028
379.021482	422.090943
379.9176332	414.743607
380.8201288	407.6502669
381.8024783	400.1932241
382.8300022	392.3005697
383.8105131	384.2004541
384.6777423	376.0578815
385.4564016	367.8786402
386.195546	359.6315446
386.9580063	351.253868
387.82859	342.6352645
388.8788026	333.6829965
390.0563901	324.4086135
391.2076222	314.8937064
392.1951967	305.2150002
393.0037984	295.5186186
393.7140682	286.0092036
394.4044684	276.8927861
395.0560868	268.0358203
395.5657229	259.0107953
395.8576906	249.4977574
395.9755992	239.8340678
395.999862	230.6302504
396.004238	222.5222834
396.0526515	215.0862005
396.1978974	207.1443337
396.4338522	198.1107613
396.6796124	188.3681628
396.8664965	178.2519537
396.9727695	168.0189907
397.0574477	157.9020198
397.1916062	148.1503643
397.409429	138.9573869
397.6114178	130.2666996
397.6545838	121.9453335
397.5071168	113.8478747
397.35118	105.8421126
397.3834884	97.80924652
397.6282531	89.87192732
397.9914318	82.32543901
398.360266	75.44602138
398.544142	69.20807618
