## Supplementary Data 3 for "Multiple evolutionary origins and losses of tooth complexity in squamates": Basiliscus-basiliscus_Omnivorous_living.txt

45	20.81694648
45	23.90888821
45	27.83333333
45	32.25210429
45	36.98307522
44.99976112	41.92428684
44.98245032	47.14978608
44.88618822	53.32340365
44.61307913	60.43544053
44.41207756	64.05649475
44.17557689	67.71163186
43.82171752	72.49779629
43.44238395	77.03273272
43.04798836	81.32823039
42.63890413	85.50696037
42.17345351	89.68950672
41.60059994	93.98382963
40.91747714	98.40193186
40.17036225	102.8498343
39.40423181	107.2398698
38.67256047	111.5437283
38.03740585	115.7610744
37.52961602	119.9002446
37.10092412	123.992293
36.69333531	128.0810667
36.29159594	132.2617921
35.90210904	136.6394946
35.52555258	141.222597
35.15452645	145.8922735
34.78388795	150.5394339
34.44357067	155.1812665
34.18862522	159.9333992
34.05830977	164.9062303
34.05590042	169.8995021
34.17709364	174.7752918
34.42742119	179.4715632
34.78877331	183.7095481
35.24219829	187.0655627
35.82758173	189.3889473
36.62523279	191.5118858
37.66984773	193.7173164
39.02803849	195.4711955
40.87243994	196.4983543
43.32170555	196.8901716
46.1990093	196.6926557
49.258937	195.8958626
52.2938956	194.7377616
55.12308641	193.5631165
57.75514362	192.458215
60.40584273	191.2587719
63.05392066	189.9999562
65.38149879	188.9693828
67.14248881	188.9879006
68.16374423	191.1455565
68.80118023	194.4163322
69.48445638	197.6470047
70.46756405	200.4244522
71.83575277	203.053572
73.61397245	205.8036281
75.81043776	208.7257269
78.32665035	211.791969
80.86268631	214.8662143
83.13023753	217.810515
85.21043448	220.5956485
87.44086848	223.2786182
89.89416413	225.8804197
92.3743991	228.3745621
94.72964211	230.7580666
96.91961664	233.0960731
98.92708731	235.4212345
100.7628873	237.585987
102.4767033	239.4541908
104.2959298	241.2959296
106.409643	243.3394859
108.7542302	245.1811327
111.2205292	246.2897122
113.6522889	246.5176106
115.8995758	245.9500188
117.9928437	244.8378044
120.1051547	243.422345
122.568356	241.7322963
125.5080295	239.8295521
128.5357021	237.9706253
131.1934302	236.4432327
133.4050886	235.194987
135.4637884	233.8572612
137.5700969	232.295007
139.8052699	230.5482506
142.0880525	228.7489605
144.2670443	227.0444268
146.2993042	225.244937
148.2222635	222.9991632
150.0789236	220.3755098
151.9112596	217.6301353
153.6971234	214.8729563
155.3500401	212.0957257
156.8426896	209.2959438
158.2569306	206.4861389
159.6213365	203.757327
160.7872984	201.4254033
161.6287589	199.7424823
162.428323	198.1508855
163.4941853	196.620154
164.9294212	196.6359061
166.3786934	198.2087272
167.6706873	200.00721
168.9995066	201.6533547
170.7244953	203.2047269
172.9899122	204.5909761
175.7624009	205.7085958
178.6139925	206.5113717
180.9834115	206.910853
182.9036179	206.8683196
184.8688348	206.4927027
186.8371576	205.8316935
188.5595378	204.8448709
189.8355935	203.3946944
190.6497842	201.5185252
191.4227372	199.6077977
192.3019259	197.8799935
192.8667785	196.2006635
192.9977324	194.3022038
193	191.8796644
193	188.9079602
193	185.4867015
193	181.7455245
193	177.8175371
193	173.835196
193	169.976361
193.019224	166.4206539
193.2029247	163.170566
193.7329218	160.1257473
194.4190702	157.0955526
194.8542993	153.8417261
194.8818769	150.1740065
194.5687655	145.9851614
194.0350984	141.3822285
193.4322291	136.6496482
192.8815368	132.0229731
192.4236193	127.6004773
192.016176	123.3366399
191.6129892	119.1876033
191.2009751	115.181147
190.7750252	111.3676012
190.2980041	107.6788869
189.7067895	103.9203716
188.9997015	100.0400892
188.2823222	96.28004745
187.65811	92.90179468
187.0624824	89.76805099
186.3490627	86.51233364
185.5167143	83.07270353
184.6418423	79.56832637
183.7617129	76.08640864
182.8718392	72.68794137
181.9733708	69.35838348
181.0911636	65.88439209
180.2514123	62.12815738
179.4841284	58.33112189
178.8306006	54.83133916
178.30088	51.62252825
177.8420439	48.28118801
177.4041837	44.67514331
176.9668829	41.06948733
176.5163027	37.67885676
176.0520207	34.50617747
175.5894867	31.50577818
175.2159586	28.66918193
175.0346084	26.00674907
175.0000893	23.53542356
174.780339	21.30886552
