## Supplementary Data 3 for "Multiple evolutionary origins and losses of tooth complexity in squamates": Brachylophus-fasciatus_Herbivorous_living.txt

40.37145591	80.99433157
42.16666667	88.16666667
44.05424966	96.16345523
45.96280673	104.688878
47.8558148	113.5564394
49.75407017	122.5739621
51.73794049	131.5161733
53.8791697	140.1488197
56.11241657	148.2447233
58.28261899	155.5205405
60.19341973	162.0974567
61.68246223	169.0951062
62.77469035	177.1948301
63.76960556	185.8026071
64.94880447	194.2644683
66.28512561	202.2493367
67.3820639	209.7567926
67.9279996	216.8705992
68.24043577	223.9472255
68.75722108	231.3628347
69.55877489	239.0494757
70.5769508	246.7638542
71.77756014	254.3847246
73.15622718	261.9462883
74.65935604	269.5145622
76.03576125	277.2312835
77.01535947	285.2328334
77.5720702	293.5311929
77.84938915	302.064918
77.96750458	310.8394123
77.99855202	320.0267104
77.99941227	329.7776749
77.97919192	339.931564
77.89782745	349.962946
77.70519895	359.4133069
77.45328616	367.9438413
77.33459939	375.5994207
77.57665967	382.610125
78.29685941	389.5653283
79.50020597	397.0256587
81.06410335	404.8798779
82.86530189	412.8066544
84.76144046	420.649862
86.55098354	428.4543623
88.07131184	436.2522804
89.39596986	443.9359089
90.67530275	451.355375
92.04957786	458.6016166
93.63663584	466.0157107
95.59376607	473.6893073
98.2278005	481.1466244
101.8639478	487.8071549
106.3841799	493.5030439
111.4134045	498.3880018
116.717008	502.4864037
122.2274502	505.5822385
127.8546588	507.4236841
133.4560379	507.7959768
138.7261035	506.6431376
142.9666043	504.2555843
145.6567095	501.1071678
147.770969	498.1569193
150.3599883	496.381959
153.379004	496.4332668
156.5845416	498.3086116
159.9067549	501.3792305
163.1852826	505.1742764
166.1563206	509.3761492
169.1121618	513.8842
172.776823	518.7401568
177.105362	523.8803002
181.4288071	529.1896905
185.4982502	534.5158788
189.9361616	539.6026935
195.2188527	544.2597456
200.9936247	548.6410843
206.8025333	552.9564824
212.5370046	557.140966
218.294269	560.9542961
224.1241832	564.2668241
230.0136364	567.1282338
236.0071983	569.5562293
242.2886381	571.4485857
249.0022816	572.7262401
256.1378593	573.4037304
263.6247871	573.5115173
271.0922356	572.9709919
277.9116434	571.5606737
283.7027516	569.0607496
288.8485064	565.4962185
293.7704723	561.0437649
298.4847066	555.9127243
302.9590571	550.323968
307.2095078	544.7217046
311.2327511	539.6072293
314.8124463	534.760066
317.6210493	529.3885592
319.735699	523.3842449
321.5797568	517.2152307
323.3635276	510.9964178
324.9800861	504.319657
326.3226902	496.9556507
327.2949286	489.0943087
327.8154619	480.9479621
327.9844517	472.7007662
328	464.5223793
328	456.6026471
328	449.2041235
328.0484064	442.6209745
328.5273729	436.7006839
329.926532	431.0286772
332.27395	425.5488084
335.3697542	420.4356529
339.062781	416.0125769
343.2565673	412.8050782
348.4398128	411.0477687
355.3151311	410.2919926
363.3444227	409.8570892
371.1160171	409.0399337
377.0781375	407.0286337
380.8353414	403.3781597
383.0370505	398.3267395
383.9737924	392.837598
383.5264101	387.8988144
381.7616541	383.4594187
379.0160075	378.921272
375.4686894	374.188486
371.2164951	369.3585542
366.5314683	364.3859649
361.7452337	359.154038
357.1709735	353.4953671
353.122629	347.2080862
349.7256226	340.3355145
346.6609414	333.4402644
343.5866007	327.1171965
340.5034845	321.2719982
337.5730682	315.3762431
334.721188	309.2570497
331.6841767	303.0707411
328.3243394	296.8157678
324.7019426	290.2313291
320.8968411	283.2086691
317.0127199	276.204223
313.1709521	269.8569575
309.4362137	264.3178758
305.7707078	259.0549169
302.0386746	253.5475033
298.0125145	247.5187636
293.6377724	240.934877
289.2622037	234.2372318
285.3168946	227.9421529
281.9125799	222.0117629
278.802621	215.8789705
275.8758143	209.3160415
273.29101	202.5721138
271.2281642	195.7649841
269.7635187	188.5185107
268.8508577	180.5271557
268.1971531	172.0658331
267.4600718	163.6141441
266.4522602	155.4347386
265.2915156	147.2357859
264.1291094	138.7091242
263.0563101	130.0517332
262.1632715	121.8028631
261.4958584	114.3944122
260.8885835	107.5592693
260.1686398	100.8605512
259.4923887	94.21568409
259.1081024	87.68801453
259.0038421	81.39632765
259	75.50480037
259	70.2190239
259	65.799449
259	61.95458694
258.8380864	57.75096575
