## Supplementary Data 3 for "Multiple evolutionary origins and losses of tooth complexity in squamates": Bradypodion-pumilum_Insectivorous_living.txt

49.68083054	144.3059934
57.16666667	151
63.99528963	158.1096138
70.63557232	165.3845613
77.72957992	172.7947553
84.77784679	180.2995235
91.50805715	187.8096087
98.29045431	195.1457608
105.406761	202.322072
112.9258545	209.5626378
120.5121414	216.8650008
127.6421944	224.0897973
134.6345725	231.2972519
142.082643	238.5972712
149.5568879	245.890239
156.5358535	253.1921112
163.3813078	261.0916723
170.1789871	269.84485
175.9075614	278.8679721
180.1091062	287.5887426
184.0431552	295.5345903
188.7042931	302.6563968
194.2352305	309.4653651
200.6111956	316.2726567
207.6135764	323.1975198
214.2278069	330.2707614
219.5159268	337.6415276
223.8510319	345.7526787
227.8626095	354.4392768
232.0153568	362.5487165
236.5713392	369.7166448
241.5356591	376.593832
247.4723138	383.602928
254.9681796	390.8070221
263.5319339	397.8182973
272.62484	404.2842792
281.9924107	410.0743746
291.4717678	415.1336721
301.0327007	419.5567819
311.0505446	423.4977155
322.5346233	427.1339025
336.0570422	430.4332934
351.7544785	433.1237255
368.6040779	435.0677021
384.1129329	436.2896679
397.3572559	436.7711754
409.0058796	436.0066392
419.3709855	433.4444903
428.1875277	430.4734129
435.3984871	429.234233
442.398487	429.9899389
450.3567499	432.3593676
459.0355277	436.5641719
467.9517255	441.9988661
476.7149824	447.5554737
485.3528328	452.9704523
493.9637421	458.3056864
502.4891979	463.1548639
510.8961273	467.2665114
519.2204041	471.9615902
527.515232	478.0374267
536.1931424	484.0522437
545.5938057	489.0487185
555.6266778	493.0968163
566.8407043	496.4024972
580.1943711	499.1773902
594.7164553	501.3838849
608.6490638	502.8376598
621.6615483	503.5386975
634.1761452	503.6445876
646.8140033	503.169894
660.7934645	501.9034425
675.5640269	499.679981
688.4003473	496.2847495
698.1475035	491.1844606
705.2254622	483.8169136
710.1813519	474.8381918
714.4771358	466.5435795
719.1532651	460.0204359
723.5228415	454.1411676
727.2574881	447.7871765
730.7595475	440.4191153
734.0296244	432.4987838
737.0142137	424.7527527
739.9119563	418.0904533
742.9864744	412.8388301
746.5724547	408.3229675
752.5361577	405.1133425
762.1592548	404.0733003
772.713393	403.9972843
782.9267261	403.7339854
792.9155336	402.4888474
802.7234917	399.8066474
812.4241819	395.7091429
822.1008292	390.7569722
831.935633	385.7974023
842.384562	381.0388302
853.7836722	376.4051108
865.5848775	371.98302
877.1005646	367.7877308
887.5251686	363.416031
896.214748	358.3117972
904.840967	352.5109334
915.2593013	346.6689184
925.6462114	341.1779689
934.4813432	335.8686254
942.4528071	330.1942483
950.1595303	324.0106853
957.5857909	317.9140083
964.7780767	312.109455
971.7407791	306.037355
978.4030294	299.6747312
984.791014	293.6378355
991.2796227	288.2632878
998.3280627	283.6040005
1005.865739	278.6690245
1013.546015	272.5252544
1020.983081	265.5619572
1027.937298	258.4631304
1034.239307	252.1682856
1040.467758	247.0312313
1047.865967	242.823158
1056.073396	238.8884735
1063.920587	234.0381006
1070.304021	226.3886457
1074.399175	214.9533691
1076.57639	201.4716299
1077.376954	187.3287073
1076.986535	173.3545628
1075.663942	160.0535323
1073.990048	147.542004
1072.694255	135.9578631
1072.918169	125.3680688
1075.485801	115.7914033
1079.05047	106.957856
1082.055714	98.35247065
1084.386517	89.06541333
1086.147781	79.190944
1087.4966	69.99468255
1088.379046	61.95094798
1088.488952	55.10875868
1087.9991	48.99100471
1085.640881	43.42272548
