## Supplementary Data 3 for "Multiple evolutionary origins and losses of tooth complexity in squamates": Bronchocela-jubata_Insectivorous_living.txt

108.4676936	72.00556778
108.0508084	72.11431901
109.1764388	74.64698722
112.1298043	81.29719539
115.8333333	89.66666667
119.5695233	97.93346361
123.63291	105.5511631
128.3854706	112.3592503
133.5203433	118.8184196
138.7945648	125.5317156
144.5881953	132.9656708
151.0256644	141.26489
157.4394954	149.9845652
163.427776	158.6792831
169.9956026	167.0887745
178.1021623	175.0813832
187.2461421	182.8765072
196.6139991	190.7321075
205.5583257	198.47896
213.5940479	205.7969777
220.9650963	212.5878402
228.9739796	219.2337815
238.1392347	225.8088721
248.042362	231.8974134
258.3916689	237.4086746
269.0892719	242.8946641
279.984829	248.7129434
290.7685831	254.442859
301.2053478	259.5996002
311.1161785	263.937809
320.0962869	267.2513545
328.0022386	270.4984225
335.2252395	275.3368354
341.7776429	282.0168547
347.410205	290.128817
352.2594611	299.3748426
356.6449172	309.4951929
360.714246	320.0203254
364.4919472	330.3789627
368.1062072	340.2502563
371.9149752	349.8650046
376.0971304	359.461274
380.5512123	369.1390974
385.2832888	378.9005111
390.4823716	388.5630094
396.1411905	398.0321254
401.7592404	407.4521677
406.935389	416.8972805
412.0028795	426.2455117
417.3432195	435.4202254
422.5986215	444.4902137
427.2387998	453.4459284
431.7116895	462.2490371
436.7816926	470.9443866
442.4273524	479.6912796
448.3366141	488.6952439
454.3102786	497.869249
460.0878015	506.7686028
465.7739486	515.3937174
471.8608449	524.271748
478.5367	533.3653067
485.7596429	542.1464768
493.3846328	550.3293621
500.9179514	557.9167233
507.9462903	564.7209235
514.952759	570.5693207
522.4187998	575.4362934
530.3550956	579.4167936
538.7702942	582.6306833
547.824329	585.2140103
557.6438727	587.102447
568.2271999	587.8506117
579.442867	587.1393522
590.8013787	584.903854
601.92941	581.0720248
612.3864036	575.8056197
621.2668753	569.5917153
628.9234432	562.6126534
636.4425942	554.7733783
644.2055204	546.3138051
652.0715658	537.7530774
659.861143	529.2193124
667.4939044	520.3588077
675.011101	511.0230902
682.462436	501.5332712
689.9198097	492.3108203
697.702225	483.7841899
706.0895679	476.1700516
714.2467114	468.7972216
720.9973193	460.8088036
726.6547795	452.1550848
732.1438562	443.0710698
737.7224814	433.7068738
743.315949	424.1226175
748.8054053	414.3581246
753.8563673	404.7572182
758.4378726	395.5193198
763.0743273	386.2065755
767.9355321	376.4728259
772.2781186	366.8731921
775.6296114	357.7633207
778.404411	348.4403282
780.9549806	338.4268944
783.1825215	328.6583951
785.1083463	320.1456318
787.2317165	312.9923627
790.0905004	306.788978
794.223503	300.7982052
799.4594712	295.209826
804.7230738	291.2639468
810.0821856	289.8220789
816.1009268	291.2618629
822.1531759	294.2664319
827.7666765	297.4765325
833.740214	301.043921
840.7005463	305.1168037
848.7907146	309.3888009
857.9658884	313.4102327
867.1161473	316.2719702
875.4522982	317.3636662
883.5188566	316.8460452
891.2790323	315.0430389
897.7556162	312.532644
903.5215147	309.124295
910.2924978	303.8395753
918.296016	296.4887862
926.0303054	287.7918006
932.6718624	278.2717076
938.8792714	268.6963956
944.9945402	260.1440304
949.8655291	253.0384382
953.4524257	246.8582682
957.5996974	240.4796123
963.0925732	233.6124048
968.6150539	227.2581141
973.5851976	221.5650611
978.5090554	215.618069
983.7007121	209.0616707
989.0356699	202.411383
994.265608	196.0413884
999.0623009	190.1856655
1003.541289	185.0036305
1008.102344	180.3394283
1012.69548	175.336144
1017.075189	169.3269334
1021.37224	163.044096
1025.90419	157.0114921
1030.743414	150.7382965
1035.925976	143.8679991
1041.415496	137.2725422
1047.036051	131.4202513
1052.294037	125.4879286
1056.834463	118.9070261
1060.238713	112.5986029
1062.718713	107.2484814
1064.687328	102.4444592
