## Supplementary Data 3 for "Multiple evolutionary origins and losses of tooth complexity in squamates": Brookesia-brygooi_Insectivorous_living.txt

371.1362279	240.1103532
371.7887782	241.7958493
372.5710981	243.6556557
373.4755766	245.5873
374.5	247.5
375.6399271	249.3258998
376.8676307	251.0830964
378.1491167	252.8134357
379.4507046	254.5595062
380.7392904	256.3630127
381.9900179	258.2536909
383.2159506	260.211759
384.4413691	262.2040874
385.6900928	264.1987886
386.9857187	266.1641946
388.3516896	268.0714529
389.8102531	269.9230064
391.3814754	271.7386684
393.0825852	273.5383081
394.9274644	275.3409053
396.9259345	277.163528
399.0698799	279.0108849
401.3355446	280.8755797
403.7015891	282.7505127
406.1492561	284.6292876
408.661712	286.5059843
411.223794	288.3724692
413.823359	290.1975194
416.4496013	291.9362966
419.0912305	293.5403236
421.7353011	294.9547782
424.3654979	296.1152264
426.9622461	296.9596419
429.5154771	297.4921603
432.0216046	297.7469277
434.4808935	297.7673042
436.8977225	297.6030176
439.279719	297.3071842
441.6313506	296.9305726
443.9539816	296.521604
446.2493366	296.1294325
448.518874	295.8045613
450.7629117	295.5993259
452.9773442	295.567935
455.1518056	295.7658885
457.2716037	296.247765
459.3180094	297.0627019
461.2702738	298.2478847
463.1194779	299.7826741
464.8780254	301.5775666
466.5623084	303.5505354
468.1888407	305.6304331
469.7735771	307.7524961
471.3320962	309.8662611
472.8819148	311.9778204
474.4415893	314.1095906
476.029127	316.2831865
477.661275	318.5185728
479.3525813	320.8323779
481.1053797	323.2132049
482.9111355	325.6240965
484.7621383	328.0291147
486.6515995	330.3927321
488.5732255	332.6779864
490.5212636	334.849696
492.4958179	336.9132809
494.5006294	338.8978142
496.5394051	340.8350337
498.6155995	342.7578767
500.7322622	344.6990019
502.898966	346.6615295
505.1391068	348.5812859
507.4769889	350.3838715
509.9351683	351.9912368
512.5323397	353.3198637
515.2783727	354.2842244
518.1456061	354.8450266
521.0780466	355.0083686
524.021065	354.7824705
526.921622	354.1749862
529.7270987	353.1928452
532.3899782	351.8457071
534.9046955	350.1623936
537.2886362	348.1812987
539.5635799	345.9407885
541.7532694	343.4766639
543.8816554	340.8210921
545.9698206	338.0059938
548.0261303	335.0779329
550.0545684	332.0837504
552.0587625	329.0666161
554.0420821	326.0686279
556.00767	323.133477
557.9579157	320.306233
559.89415	317.5908085
561.8191768	314.9561827
563.7365021	312.3665066
565.6500445	309.7835062
567.5638503	307.1685998
569.4814183	304.4883403
571.3962283	301.7551546
573.2940939	299.0096134
575.1602605	296.2924717
576.9784356	293.6471476
578.729322	291.1233809
580.3919061	288.7775867
581.977891	286.6260489
583.5257207	284.6511081
585.0807293	282.8260881
586.6917202	281.1166795
588.4065377	279.4842523
590.257762	277.9242219
592.2589152	276.4782692
594.4201207	275.1908788
596.7482798	274.105781
599.2459915	273.2645168
601.8906145	272.6687603
604.5980616	272.2142596
607.2797025	271.7820288
609.8427262	271.2496398
612.1738092	270.4804987
614.1294199	269.3313693
615.6429864	267.7805747
616.7382349	265.8982468
617.4668547	263.7606852
617.8911324	261.4352873
618.0730766	258.9770535
618.0826239	256.4260922
617.9952112	253.8106276
617.8815478	251.1544292
617.8096461	248.4795485
617.847202	245.8085772
618.0363452	243.1660194
618.3478951	240.576356
618.7406576	238.0642018
619.1721742	235.6558847
619.5968412	233.3813169
619.9470223	231.2751857
620.025188	229.3773426
619.5468755	227.7586816
