## Supplementary Data 3 for "Multiple evolutionary origins and losses of tooth complexity in squamates": Callopistes-maculatus_Insectivorous_living.txt

330.1722547	174.4075449
330.8228654	177.2078337
331.6003569	180.3299541
332.5	183.6666667
333.5142419	187.136304
334.6125842	190.6887722
335.761627	194.2841489
336.9301662	197.8848963
338.0877149	201.4540419
339.2192444	204.974251
340.3434622	208.4716745
341.4837194	211.9786729
342.6628948	215.5271366
343.9020384	219.1467722
345.207034	222.8518762
346.5683645	226.641207
347.9763563	230.5129124
349.4219506	234.4653203
350.8968291	238.4965723
352.3977057	242.5971037
353.9261569	246.7501387
355.4840632	250.9395165
357.0734169	255.1497629
358.6963253	259.3659327
360.3538329	263.5804327
362.0451046	267.7970909
363.7690874	272.0207148
365.5246826	276.2560518
367.3107534	280.5077631
369.1295325	284.7760826
370.9938911	289.0476224
372.9186989	293.3063698
374.9187972	297.5361592
377.009067	301.7204496
379.2009365	305.8437526
381.4774734	309.9034407
383.8081957	313.9035623
386.1624888	317.8484418
388.5092367	321.7425096
390.8176383	325.5900748
393.0865972	329.3928337
395.3463202	333.15014
397.6293	336.8614819
399.9683004	340.5264657
402.395102	344.1447774
404.9171492	347.7200961
407.5086843	351.2620825
410.1421143	354.781056
412.7902867	358.287461
415.4262442	361.7917668
418.0371873	365.2984974
420.6400929	368.7998033
423.2557837	372.286264
425.905054	375.7483877
428.6084675	379.1765713
431.3763752	382.5489825
434.1900963	385.80619
437.0253653	388.8755049
439.85559	391.6711372
442.6486256	394.0851053
445.3705246	396.0068045
448.0029504	397.3948539
450.5284547	398.2310772
452.9275797	398.5136703
455.1795567	398.2654556
457.2481534	397.5480735
459.0941307	396.443699
460.6843876	395.0378096
461.9989662	393.4214779
463.1461954	391.7616341
464.3266155	390.2794454
465.7478285	389.2202902
467.573992	388.8305283
469.7405969	389.1340885
472.0907121	390.0181062
474.5025669	391.3883056
476.8783572	393.1707674
479.1887982	395.2609464
481.4752027	397.5176029
483.7828055	399.8103551
486.1564498	402.0130421
488.6285898	404.0192944
491.1726616	405.8403232
493.7444302	407.5280965
496.2998132	409.1374712
498.7969186	410.723682
501.2774825	412.2896231
503.8767838	413.7785788
506.7228182	415.1340239
509.918209	416.3076722
513.4960725	417.2617957
517.3241784	417.956406
521.2533443	418.3415726
525.1428139	418.3528436
528.8384818	417.9046815
532.203428	416.9120759
535.221367	415.3586275
537.9165345	413.2672023
540.3346374	410.683477
542.5341916	407.6632166
544.5407284	404.2765319
546.3406655	400.5985035
547.9180046	396.6924143
549.2550589	392.6129086
550.3325398	388.4081282
551.1506502	384.0986455
551.7328206	379.6793654
552.1052785	375.1443236
552.2949447	370.4878882
552.3285285	365.7049068
552.2357426	360.7944995
552.0514172	355.762327
551.8081845	350.613756
551.5359152	345.3533848
551.2620206	339.985312
551.010647	334.514581
550.7902792	328.9615856
550.5995225	323.355652
550.4372527	317.7243758
550.3027692	312.0944482
550.1957659	306.4926268
550.116098	300.9448621
550.0612813	295.4575342
550.0270034	290.0236253
550.0086417	284.6353229
550.0013292	279.2842944
550.0000029	273.9617703
550.0010846	268.661873
550.011259	263.3991411
550.0415848	258.1970493
550.103891	253.0809721
550.2111837	248.0791165
550.3780713	243.223502
550.6064271	238.5141173
550.8665957	233.8718329
551.1225836	229.2016731
551.3392568	224.4117092
551.485868	219.4225876
551.5434493	214.1884445
551.5280024	208.7648179
551.463319	203.2294098
551.3695428	197.6493846
551.265121	192.0878919
551.168412	186.6096297
551.0944919	181.2744946
551.0394543	176.0984968
550.9930975	171.0847576
550.9438589	166.2359632
550.8787054	161.5542891
550.7835425	157.0416618
550.6562062	152.7085383
550.5092218	148.5767947
550.3576326	144.672624
550.2189113	141.0272682
550.1031986	137.6798705
549.8221238	134.7040181
