## Supplementary Data 3 for "Multiple evolutionary origins and losses of tooth complexity in squamates": Calotes-emma_Insectivorous_living.txt

258.5961134	260.0055932
261.2050241	261.5277465
264.0218495	263.1055658
266.9738887	264.6723592
270	266.1666667
273.052066	267.5392942
276.117962	268.7930732
279.1947498	269.9451516
282.2798298	271.0136139
285.3709179	272.0172586
288.4660059	272.9753854
291.5673828	273.9022057
294.6879858	274.7982598
297.8421525	275.6621172
301.0436553	276.4925938
304.3054685	277.288769
307.6394258	278.0498729
311.0413045	278.7645509
314.4797705	279.402224
317.9211354	279.9291653
321.3303867	280.3088415
324.6689802	280.5001815
327.8924147	280.4567029
330.9708113	280.1848217
333.9130554	279.7875202
336.737873	279.386841
339.4666864	279.1158617
342.1183289	279.1177807
344.7024503	279.521402
347.2193207	280.3150715
349.6739733	281.4213721
352.0778017	282.7648658
354.4458212	284.2751688
356.794741	285.8870322
359.1400911	287.5504838
361.4952046	289.2354891
363.8731671	290.9141457
366.2868389	292.5587367
368.7487152	294.1414332
371.270912	295.6377319
373.8687043	297.0547612
376.5588499	298.4162936
379.356356	299.7461412
382.2740637	301.0671777
385.322441	302.4006584
388.5021781	303.7556731
391.7814594	305.1029453
395.1242392	306.406189
398.4966618	307.6289677
401.8647888	308.7324895
405.1922334	309.6732165
408.4470308	310.4101233
411.6433294	310.9400088
414.8117447	311.2747502
417.9851976	311.4314193
421.1973285	311.4312373
424.4809161	311.2980367
427.8489645	311.0423297
431.2652164	310.6422642
434.6870169	310.0704293
438.0709785	309.2975269
441.370849	308.2919841
444.5354588	307.0202873
447.529175	305.4699955
450.3666406	303.6735105
453.0740506	301.6700045
455.6811166	299.4984032
458.2194758	297.1962595
460.7213421	294.7991613
463.2030662	292.3287125
465.652271	289.7852501
468.0536428	287.1670111
470.3917346	284.4722083
472.6508238	281.6990905
474.8148369	278.8459798
476.8672545	275.9146588
478.7894368	272.9155033
480.5609484	269.8601236
482.1593652	266.7605371
483.5598436	263.6296216
484.7347622	260.4817634
485.6690216	257.334409
486.3811221	254.2054234
486.896039	251.1119989
487.240606	248.0709024
487.4432731	245.0987178
487.5331635	242.2120956
487.5207751	239.4183808
487.3974543	236.7131538
487.1539301	234.090874
486.7813779	231.5454396
486.2716955	229.0701634
485.6305242	226.6594106
484.9023837	224.3153787
484.1396102	222.0416659
483.3964449	219.8420613
482.7305983	217.7213723
482.2102713	215.6883763
481.9435665	213.7735743
482.0652595	212.0285955
482.7133512	210.5260423
483.9828398	209.3441029
485.86484	208.4989695
488.2088597	207.8795187
490.8777467	207.370357
493.770081	206.8778188
496.8044959	206.3212916
499.9096739	205.6278859
503.0294766	204.7524196
506.1215483	203.6739122
509.1429313	202.3714091
512.0481962	200.8234144
514.7885845	199.008908
517.3152035	196.9127568
519.6189908	194.5644087
521.7202832	192.0188596
523.6417975	189.3279929
525.4068801	186.5405089
527.038889	183.703036
528.5582321	180.859937
529.967268	178.0394498
531.2599096	175.2632532
532.4285344	172.5550598
533.46363	169.9415126
534.3531453	167.4536531
535.084027	165.1146835
535.6495482	162.9123301
536.0460369	160.8255243
536.2726167	158.8293864
536.331713	156.8957009
536.2329424	155.0006916
535.9981776	153.1421072
535.651658	151.3209093
535.2179208	149.5373428
534.7210976	147.7910638
534.1051799	146.1271322
533.1475806	144.7114123
