## Supplementary Data 3 for "Multiple evolutionary origins and losses of tooth complexity in squamates": Chalarodon-madagascariensis_Insectivorous_living.txt

21.30717908	47.96962705
23.08271304	54.82871334
25.16666667	63.16666667
27.32814622	72.27440589
29.42114167	81.80082701
31.32080757	91.4951175
32.95116946	101.2028212
34.30648872	110.8789935
35.38808683	120.4817009
36.22918213	129.92372
36.88195882	139.0847666
37.42425792	147.8975342
38.0188885	156.5108582
38.83908707	165.1243828
39.8602429	173.786255
40.90119625	182.4197864
41.82262931	191.0392961
42.64001924	199.965841
43.4058734	209.5228649
44.2039413	219.6318518
45.1406894	229.9614766
46.30005223	240.2499416
47.61363526	250.3928501
48.94300659	260.3326874
50.16198854	270.0220482
51.1988154	279.4456066
51.99231368	288.58969
52.63910391	297.4156865
53.4411098	305.854312
54.67517846	313.8929281
56.27675527	321.9319949
58.05760841	330.4940396
59.78167758	339.7779796
61.18950314	349.7037236
62.11604295	360.0777882
62.76195991	370.3102681
63.45013106	379.8112053
64.46136323	388.1147362
65.77665342	395.6476862
67.28384021	403.3163194
69.01850073	411.4942939
71.08423566	420.1861954
73.43887891	429.1695646
75.82907782	437.8981059
78.02150277	445.8159965
80.21958945	452.7472767
82.99201585	458.9823305
86.67518439	464.7007425
91.22573473	469.6892438
96.5412901	473.8058053
102.4771	477.2975323
108.8895298	480.4672538
115.5204771	483.380902
122.0669571	485.9906477
128.4533749	488.1985326
134.8644465	489.8891467
141.4108152	491.1353557
148.0244884	492.3382337
154.6524092	493.8636844
161.4261422	495.8248671
168.4913773	498.2737307
175.5651875	501.3457285
182.08516	505.2392278
187.7465177	509.8883431
192.7974978	514.7974972
197.5577254	519.5263481
202.4138381	524.175811
207.7217831	528.9824994
213.3039272	533.9388746
218.7228488	538.9027891
223.8644974	543.7665032
229.1063896	548.5305684
234.7562812	553.223571
240.7886755	557.8592276
247.1338619	562.4380526
253.7754212	566.8743664
260.7234339	571.0402232
267.94516	574.7451269
275.3171761	577.6682265
282.7146732	579.4912861
290.479409	580.3412845
299.0935768	580.5364025
308.211305	580.1917719
316.9660975	579.1725894
324.544874	577.2701702
331.1555265	574.5628706
337.6133037	571.2621571
344.0579415	567.3481377
350.0882483	562.657418
355.325933	557.1514905
359.3943663	551.0357662
361.9794693	544.5771874
363.5588612	537.7661306
364.8385381	530.461759
366.1162076	522.93131
367.4309745	515.7702976
368.9241875	509.29087
370.9380273	502.8732441
373.7264029	495.965735
377.2279815	488.9986348
381.3651204	482.5798701
386.2390257	476.9103634
392.0521351	471.8335322
398.7748616	467.2078454
406.0016469	463.0316015
413.3727328	459.3059742
420.8153348	455.8994287
428.3649943	452.6234638
436.0081387	449.3890467
443.6511193	446.240566
451.1677069	443.1489224
458.223657	439.7414169
464.3553398	435.5595765
469.3848892	430.6321268
473.4077742	425.4212527
476.565431	420.2001147
479.1667304	414.7324589
481.4669868	408.8149411
483.365644	402.6773854
484.6956542	396.6045838
485.4869925	390.2114945
485.8516537	382.9120777
485.7381359	374.5975766
485.0006925	365.4865414
483.675812	355.9853081
482.1315375	346.7271296
480.7320535	338.2531052
479.5796752	330.88375
478.3671232	323.8857453
476.9688766	316.56472
475.7763544	309.0812772
475.1512374	301.6862267
474.8502986	293.9117603
474.4629085	285.0662728
473.8798369	275.4993018
473.2444839	266.1383104
472.6644085	257.712726
472.0417544	250.3248332
471.1582425	243.3809209
469.7940605	236.4086677
467.755412	229.2233023
465.1139979	221.6800162
462.5484317	213.8487421
460.7340847	205.8282303
459.7198094	197.6310833
459.2301174	189.2198749
459.0151696	180.5580558
458.8747333	171.607674
458.6568091	162.3426499
458.4707557	152.8316996
458.538579	143.174873
458.9437442	133.4470327
459.4589208	123.6832102
459.8241258	113.9093399
459.9115418	104.1387026
459.7171715	94.38713036
459.242626	84.69259449
458.478595	75.21968703
457.3866655	66.15389403
455.9763592	57.72855664
454.4627679	50.27149954
453.2039435	44.38294911
452.2115731	39.35602522
451.2923962	33.81824414
450.4288194	27.90126488
449.5114053	22.92310301
