## Supplementary Data 3 for "Multiple evolutionary origins and losses of tooth complexity in squamates": Colobosaura-modesta_Insectivorous_living.txt

87.91481689	48.20104171
88.28473699	49.48743163
88.69720667	50.90750846
89.143737	52.42530063
89.61816389	54.01366108
90.11580838	55.65084847
90.63298069	57.31845102
91.16666667	59
91.71413203	60.68255753
92.27215189	62.36386657
92.83737119	64.04431067
93.40645667	65.72428583
93.97608686	67.40419468
94.54294198	69.08444075
95.10369373	70.76542285
95.65499531	72.44752928
96.19398051	74.1310731
96.72357574	75.81569149
97.25043694	77.5006193
97.78129525	79.18509422
98.32285846	80.86833979
98.88177077	82.54954219
99.46457016	84.22782892
100.0776422	85.90225047
100.7270929	87.57173292
101.4145441	89.23326143
102.1353126	90.88100734
102.8845153	92.50882614
103.6574997	94.1103253
104.4497304	95.67868276
105.2566727	97.20643671
106.0736657	98.68522782
106.8957733	100.1054689
107.7192332	101.4591273
108.5452019	102.7476035
109.376024	103.9752847
110.2142204	105.1477502
111.0624431	106.2717491
111.9234181	107.3551094
112.7998792	108.4065772
113.6945611	109.4348022
114.6111336	110.4363059
115.5540679	111.3973041
116.5278457	112.302872
117.5368331	113.1369235
118.585075	113.8819954
119.675949	114.5192014
120.8114578	115.0291255
121.9854534	115.4142313
123.1843167	115.7062313
124.3958524	115.9398754
125.6092362	116.1502683
126.8141402	116.3727069
127.999771	116.6428548
129.1540776	116.9961743
130.2685628	117.4498242
131.3410628	117.9985372
132.3703753	118.6353717
133.3558157	119.3532483
134.2971327	120.1451296
135.1944156	121.0041483
136.0482665	121.9234653
136.8671026	122.8901751
137.6681418	123.8849838
138.4690414	124.8890404
139.2872971	125.8838457
140.1401419	126.8507556
141.0443472	127.7705777
142.0156318	128.6235767
143.0590426	129.4001675
144.1655054	130.10697
145.3253935	130.7524137
146.5297645	131.3451563
147.7703585	131.8938732
149.0395324	132.4071375
150.3301606	132.8933646
151.6362455	133.3578565
152.9539955	133.7976411
154.2799964	134.2082298
155.610806	134.5849608
156.9428961	134.9229441
158.2725912	135.2170084
159.5960011	135.4616462
160.9084923	135.6490241
162.2015284	135.7569649
163.4631926	135.7553847
164.6783397	135.6116844
165.8275942	135.292044
166.8872902	134.7651053
167.8318813	134.0080671
168.6415503	133.0174102
169.3205266	131.8354089
169.8836006	130.5120588
170.3445144	129.0868808
170.7147742	127.5917603
171.0035975	126.0535565
171.2181658	124.4961697
171.3638868	122.9421446
171.4437499	121.4035666
171.4588557	119.8722062
171.411184	118.3372025
171.3037808	116.7877407
171.1405767	115.2134546
170.9261521	113.604782
170.6654863	111.9532394
170.3638118	110.2519016
170.0289089	108.504274
169.6706656	106.7239037
169.2979823	104.9232975
168.9190651	103.1139599
168.5418303	101.3069786
168.174272	99.51355269
167.824839	97.74553671
167.5028716	96.01607392
167.2171116	94.33665488
166.9689569	92.70469959
166.7572181	91.11259407
166.58001	89.55136814
166.434753	88.01089346
166.3182248	86.4801877
166.2266632	84.94780428
166.1559107	83.40228505
166.1020775	81.83702367
166.0624909	80.25641831
166.0348146	78.66621979
166.0168394	77.07198646
166.006442	75.47919067
166.0015472	73.89332099
166.0000909	72.31998552
166	70.76493809
166	69.23022646
166	67.71221091
166	66.20659903
166	64.70892048
166	63.21458894
166	61.7189686
166	60.21744273
166.0001552	58.70610592
166.0019857	57.18665355
166.007711	55.66360022
166.0195635	54.14143871
166.0398149	52.62468357
166.0708088	51.11794064
166.1149962	49.62598037
166.1749658	48.15382076
166.2479498	46.70904809
166.315387	45.30631735
166.3542159	43.96355081
166.3379893	42.70252286
