## Supplementary Data 3 for "Multiple evolutionary origins and losses of tooth complexity in squamates": Conolophus-subcristatus_Herbivorous_living.txt

48.40122493	5.206846014
49.10010381	9.119311511
49.83333333	13.5
50.42123196	17.73093078
50.78894453	22.11685969
50.95164795	27.03503983
51	37.87123191
51	49.06015545
51	60.16594806
50.99708199	69.62654881
50.97926717	72.92652698
50.98617482	72.06422328
50.9867626	71.97820288
50.97725332	73.13981042
50.92940573	76.30222447
50.76670937	80.967111
50.4330541	85.6487079
49.89327922	90.11268406
49.09132395	94.30808931
47.89147953	98.51618013
46.20568141	103.1508623
44.17508891	108.2469716
41.96721809	113.7700768
40.25530101	118.1856013
38.63461178	122.5088892
37.09417438	126.8465919
35.74716729	131.1550855
34.62434764	135.6371295
33.57828959	140.572357
31.57717102	149.5562074
29.04808957	160.2491894
28.86452239	161.0691114
28.8324409	161.2139018
27.86386445	165.9014584
27.10804529	170.3960373
26.55508477	174.8667073
26.20151879	179.3457605
26.03923122	183.8349373
26.00085423	188.370316
26.0095259	192.9844718
26.18174595	197.490805
26.84981754	201.4618743
28.2202404	204.4001374
29.99341333	206.1195455
31.87680799	206.6649573
33.76591329	206.3541655
35.62289476	205.5106583
37.16644262	205.1345053
37.46170131	207.0785714
37.33492176	210.053223
37.61985733	212.9803989
38.16130799	215.8030869
38.78540169	218.6126722
39.62477939	221.4073834
40.6745688	224.184615
41.80291964	226.9473106
43.17527165	229.5905915
45.0555376	231.9511422
47.37148407	233.9908363
49.93657001	235.7299968
52.49818032	237.1956448
55.01369681	238.253288
57.83388392	238.523949
60.82737368	237.9655683
63.48891821	236.7288018
65.56998998	234.9444228
67.06927856	232.8131311
68.28479057	230.6779402
69.49586205	228.7588763
70.7246902	226.9922542
72.06506146	226.7369505
73.1982865	229.2296643
74.25505085	232.4162478
75.34518097	235.3512533
76.45679033	238.1322977
77.71177019	240.8876964
79.38319116	243.5847694
81.49766922	246.1414323
83.93761957	248.4630006
86.70969909	250.5767198
89.83154215	252.5777614
93.05067435	254.4746264
96.04217358	256.2068274
98.8357318	257.5998908
101.6778708	258.5084814
104.8579073	259.2496396
108.4550629	260.0446467
112.1124529	260.5259825
115.4909904	260.3055792
118.5480368	259.3863324
121.3125428	257.8648433
123.7638572	255.7779572
125.9530483	253.2317946
128.0229518	250.3940737
130.0492756	247.3500143
132.0301966	244.1200555
133.8219414	240.8211045
135.1107775	237.6825506
135.9386662	234.7943941
136.8463883	232.0113876
138.0644426	229.3530382
139.5629846	226.9264796
141.0645774	224.6225268
142.23896	222.256154
142.8597291	219.6740903
142.9978749	216.8359828
143	213.777296
143	210.5832484
143.0142241	207.3583389
143.1557239	204.1342968
143.5153364	200.9947656
143.8821378	198.4795888
143.9980088	197.009056
144.0601144	195.3195913
145.0338195	194.1482216
147.3525256	194.9390898
150.1008457	196.0597484
152.9667237	196.6956197
156.0076996	196.9375563
159.1228664	196.7784946
162.0732345	196.0763604
164.7515212	194.8785275
167.1023217	193.3620169
168.8461413	191.7975613
169.7851343	190.257781
170.3840947	188.2596052
170.6659681	185.4912182
170.465835	181.9920921
170.0184647	178.1477302
169.5128583	174.2584556
168.8887659	170.4479767
168.037115	166.755983
166.9667582	162.9543313
165.7430317	158.8329376
164.4317395	154.5438058
163.0835423	150.306073
161.758025	146.2760249
160.5294673	142.6008387
159.2965947	139.2001722
157.7900596	135.7059228
156.0613526	132.0572483
154.3721501	128.435228
152.820484	124.9099724
151.3261007	121.4269332
149.8761666	118.0228198
148.5607947	114.8701511
147.3907125	112.0631931
146.2448383	109.513377
145.0170932	106.7700859
143.677605	103.4244444
142.3443437	99.82883854
141.1501928	96.4070861
140.0815704	93.09760283
139.058006	89.66093378
138.0574057	86.04819284
137.0901176	82.3015612
136.2260911	78.60862438
135.5464722	75.1473895
135.0043083	71.69680603
134.5256187	67.9603212
134.1807251	63.91228623
134.0302221	59.61329751
134.0002264	55.22428239
134	50.91088439
134	46.77684564
134	42.89120308
134	39.06960107
134	34.97706202
134	30.75158134
134	26.83935492
134	23.41482323
134.0092929	20.18997334
134.2049103	17.10323389
134.8781263	14.39149817
135.6714024	11.98096671
135.978413	9.570599716
135.9899157	7.002787247
