## Supplementary Data 3 for "Multiple evolutionary origins and losses of tooth complexity in squamates": Cophosaurus-texanus_Insectivorous_living.txt

36.03499485	15.80890169
36.16666667	18.83333333
36.42027025	21.80229787
36.63938414	24.60081265
36.61073271	27.1685985
36.40402285	29.56486351
36.35307092	31.98087486
36.57085266	34.57693458
36.83019323	37.4532472
36.96255623	40.63104088
36.99824407	43.95293082
37	47.25741687
37	50.48340686
37	53.66602557
37	56.8470328
37	60.06872896
37.00046242	63.37000871
37.02435466	66.73377228
37.1265384	70.08402566
37.36267484	73.36232885
37.75179279	76.63940013
38.28484579	80.03103118
38.91780938	83.52271432
39.56406426	86.91281861
40.13986739	89.9996296
40.6229244	92.79618512
41.05359092	95.51639234
41.47252113	98.31452452
41.88949573	101.1093998
42.315473	103.8382018
42.79245358	106.7513719
43.3617842	110.1684331
44.02836045	114.0300832
44.78901715	118.0324953
45.6524439	121.9779169
46.59389	125.8079636
47.54057819	129.5070368
48.41731301	133.057528
49.21789184	136.5045238
49.97920256	139.906412
50.73552051	143.3098423
51.49192195	146.7136488
52.24828037	150.116624
53.00467966	153.4788041
53.76736974	156.723141
54.5462412	159.7838277
55.34706027	162.7031123
56.16140314	165.5652181
56.95952057	168.426756
57.67669937	171.2921001
58.25418045	174.1491911
58.71965413	176.8732095
59.15051314	179.2949776
59.60235381	181.3415515
60.07604935	183.0953048
60.71062999	184.6139293
62.02258504	185.7683058
64.17270505	186.4563753
66.61032	186.8123001
68.96845673	186.9426834
71.24777291	186.7949653
73.49128254	186.2855798
75.60531992	185.4965617
77.44613433	184.5906129
78.92485638	183.6920102
79.99762185	182.915452
80.76439858	182.5326066
81.57839818	183.0395909
82.64585987	184.4046143
84.02649599	186.2413546
85.64520146	188.255693
87.35312107	190.2269272
89.0832408	192.0884464
90.82496022	193.9706765
92.55457979	195.9715238
94.26637425	197.9932419
95.98715938	199.9106541
97.82356897	201.7134113
99.90888974	203.4513317
102.2247096	205.1961477
104.5579878	207.0865359
106.7438686	209.2035359
108.8033741	211.2773612
110.8543898	212.9606678
112.9635551	214.0851524
115.0412912	214.7109145
117.0834528	214.8725516
119.3599306	214.3833126
122.0069762	213.1872877
124.7317645	211.5719537
127.3189305	209.7585045
129.7827075	207.7484155
132.1837984	205.481949
134.5241118	203.014189
136.7505842	200.6154156
138.8628744	198.5022038
140.8757005	196.6693902
142.7104266	194.95612
144.2868568	193.1943511
145.6825766	191.3034912
147.0202332	189.2648226
148.3389196	187.2579822
149.6663456	185.4865008
150.9875036	183.918627
152.1890302	182.3114308
153.2154153	180.5783962
154.1578674	178.8939813
155.1320788	177.4990997
156.2927451	176.8144778
157.754382	177.162413
159.5266424	177.9038596
161.6188717	178.4973561
163.8583778	178.9716703
166.0770695	179.3956054
168.1337012	179.650682
169.9078917	179.5402434
171.3822075	178.7966327
172.5805476	177.1971046
173.6375554	174.8550306
174.7367843	172.0059078
175.8685033	168.9437197
176.9110724	165.9324704
177.8204335	163.0239086
178.6581474	160.0041759
179.4694572	156.7358959
180.2629138	153.2582378
181.0353881	149.6650812
181.766486	146.089781
182.3666872	142.8770889
182.7684229	140.2371652
182.961488	138.0412366
182.9999836	135.9975815
183.0133288	133.7617653
183.1173299	131.0825389
183.3796593	127.828423
183.7456675	124.2348496
184.1348494	120.5431723
184.5144434	116.8137954
184.8884175	112.9987244
185.2546581	109.1134632
185.5769519	105.410466
185.8140655	102.1526898
185.9466973	99.34860634
185.99587	96.53285073
186.0003455	93.28217384
186.0263068	89.5309849
186.1340997	85.69884271
186.3594971	81.96917728
186.6764411	78.29522397
187.0371837	74.62803476
187.3940317	70.89346956
187.6997323	66.82398268
187.8979623	62.22837518
187.9802174	57.33857672
187.999433	52.55980382
188.0009525	48.13332117
188.0196698	44.21931371
188.0864635	40.53452477
188.2382166	36.94036684
188.473702	33.41864764
188.7245286	29.96174087
188.9050875	26.5539949
188.9836943	23.13722967
188.9999021	19.6256407
188.9184555	16.03588021
