## Supplementary Data 3 for "Multiple evolutionary origins and losses of tooth complexity in squamates": Coryphophylax-subcristatus_Insectivorous_living.txt

125.0544156	114.8843307
125.3333333	121.3333333
125.9880346	127.5721665
126.9581003	134.2578289
128.10495	142.1143799
129.3750176	150.2739208
130.7909956	157.6882075
132.3226313	163.9094119
133.8861672	169.165725
135.4258893	173.7671874
137.1971252	178.9258545
139.4124075	185.6013698
141.8676851	192.2811491
144.3604723	197.6494703
146.9381736	202.3160531
149.7015763	207.1732341
152.5501121	212.1988485
155.3766184	216.9083897
158.1717884	221.1362079
160.9834104	224.9510168
163.8417964	228.3790786
166.7523125	231.4042308
169.6834208	234.0844925
172.5217695	236.6311884
175.2938059	239.0802953
178.3743268	241.0487191
182.0581469	242.2798753
186.3760236	242.8507478
191.1287068	242.7488335
195.9270517	241.8735113
200.4055641	240.5631677
204.3258366	239.3513234
207.6654546	238.3256534
210.5129616	237.3855127
213.0632509	236.9119439
215.4221101	237.7580235
217.5776514	240.243418
219.5050668	244.1893778
221.2883483	249.2056669
223.2143979	254.7721966
225.91256	260.6007639
229.4134913	266.4197532
233.0773249	271.9049124
236.441414	276.6739326
239.2805123	280.4344662
241.8933253	283.6268451
244.8498171	287.0491262
248.2809792	290.9448222
251.83846	294.9741649
255.2685638	298.9313456
258.4295073	302.7988759
261.2084893	306.4891396
263.8400825	310.0811102
266.5883363	313.6319775
269.5504181	316.8770413
272.6592726	319.5784172
275.6121075	321.9253621
278.1632877	324.1980787
280.915147	326.915147
284.3540365	330.3540365
288.0018553	334.0018366
291.4590059	337.428046
295.0898558	340.8645971
299.0101006	344.4009097
302.2886915	347.3785699
304.7829571	349.414076
307.5504595	350.5782446
311.2086335	351.0574417
315.3075904	351.4825655
319.3538485	352.1271153
323.0976922	352.5353799
326.3734434	351.7911013
329.7879851	348.3699072
333.6518851	342.389608
337.4933972	336.117057
340.9870067	330.4583791
343.9912689	325.3498129
346.7255636	320.3532347
349.5291844	314.9841139
352.5364099	309.5339738
355.5940478	304.6361605
358.4302845	300.3545732
360.9853189	296.5220216
363.3206337	293.0190495
365.4297354	289.8686356
367.4533535	286.9676549
369.5957321	284.1451606
371.8061323	281.3412521
373.8974804	278.5484102
375.8556357	275.7958477
377.885695	273.0550276
380.0050644	270.2995809
381.8709673	267.560965
383.2360151	264.7299723
384.332506	261.3846928
385.4978486	257.3830891
387.0190727	252.9864014
388.8173319	248.5720497
390.3789227	244.6763265
391.7110418	241.4122204
393.3569128	238.5478538
395.6428424	236.5529357
398.5538768	236.4960634
401.8756076	237.7201199
405.4476688	238.9313607
409.1952005	239.8390314
413.1453064	240.4875958
417.7520316	241.0264152
423.2704852	241.5117713
428.7615792	241.6491528
433.6848332	241.2984899
439.0084726	240.7386473
444.6592181	239.9955349
449.3774048	238.7827134
452.7571118	236.8796041
454.7687696	234.1871328
456.0933069	230.7200021
457.4770274	226.6783907
459.0566868	222.7382018
460.8521749	219.3422474
462.8226655	216.2660672
464.8654724	213.1935603
466.9754969	209.9636429
469.2406753	206.4322119
471.7411689	202.6983169
474.4290579	199.0922266
477.1984644	195.3872054
479.9549358	191.0507566
482.4911785	185.8065477
484.6984082	179.8698535
486.60837	174.1669552
488.2798038	168.8671333
489.7875897	163.3106583
491.2466322	156.9986599
492.5372908	150.4022135
493.2773525	144.4326317
