## Supplementary Data 3 for "Multiple evolutionary origins and losses of tooth complexity in squamates": Ctenosaura-quinquecarinata_Herbivorous_living.txt

41.42643894	42.98225264
41.74925623	45.11081529
41.79722893	45.40788676
41.9542873	46.34678284
42.06582357	46.98388016
43.28570805	52.72135019
43.66666667	54.16666667
44.94375514	58.38401011
46.46073794	63.17378948
46.53024096	63.40297134
46.73208565	64.07791771
48.16195873	69.54254796
49.22704358	75.3488441
50.65893255	87.45143361
51.81436618	98.76892074
52.32446008	109.4862611
51.64681991	120.3539601
50.72221016	130.8705341
50.1758398	141.2031268
49.9714157	152.0913429
49.69220651	163.3897618
48.97432422	174.9152443
47.6745288	186.6195374
46.28753087	198.2847986
45.35282766	209.5689278
44.40712006	219.7695366
43.39884521	229.4967049
42.99727656	241.0243934
42.74197641	253.5707212
42.19989482	266.0334979
41.35379506	278.2000121
40.47793486	289.8495893
40.03195348	300.9421054
39.78307889	311.997967
39.23013187	323.3201839
38.31725939	334.3428708
37.38643224	344.9970814
37.02311456	355.5173127
37	366.4681745
37	378.0425082
37	389.6558339
37.00015276	399.8347247
37.34810639	407.51431
39.5782079	414.1594887
44.6519921	419.8484827
51.58269702	423.6376776
58.62081606	425.3876186
65.55849254	425.3062394
71.85068555	424.2701075
75.9405565	426.6514873
76.86538872	433.6846296
77.19108504	441.0307471
78.35295844	447.4845549
80.66530519	454.1147797
83.15298944	460.9156578
84.95071692	466.9821674
86.62759421	473.2019452
88.76574082	479.572125
91.72792241	486.3597432
95.1409917	493.4854574
98.35134579	500.6096291
101.7410889	508.4409376
105.7970739	516.5050756
110.7090621	523.9123873
116.3920799	530.0771328
123.0597275	534.4175369
130.1051067	536.6078126
136.6597024	536.8536573
143.1732835	536.2437003
150.2871153	535.3059
157.6630465	532.4105459
164.3020878	527.525385
169.5604511	522.9798137
173.8131107	518.0668172
177.5170282	513.5482288
180.7013515	510.0027253
184.1987345	508.1678079
189.1107326	510.6237604
194.421931	515.3543127
200.0561307	520.6363738
205.1140016	526.4737772
209.3695384	532.0308971
214.0125421	534.9632239
217.7940565	538.0036021
220.2163829	542.0142754
222.4482968	546.315657
225.6719579	550.547035
230.4759505	554.7891474
236.8620315	559.0629954
243.9503988	562.9411219
251.0351304	566.3262381
258.0433937	569.5840491
265.3540337	573.1305058
272.9160155	576.7999565
279.4557636	581.1494188
284.4346445	585.8903223
289.6586861	589.0778578
295.9751067	590.0870416
301.5508895	591.0631154
306.9210248	592.678062
312.7907213	593.5431187
318.6053858	592.8448159
325.1330347	591.1394358
329.2044438	587.2494225
331.7024188	581.5875295
333.9578313	575.349221
335.021818	569.5367566
336.5118224	565.517008
340.5363136	562.5513673
344.9584432	558.938242
348.9623216	554.1209206
351.8716181	548.5731652
353.5586691	542.837945
356.0477236	537.2598612
357.796411	532.0057939
360.0179815	526.966803
362.2209501	521.95178
364.224686	516.4568369
367.1926941	510.5092001
368.9099885	504.7042825
370.7857767	499.4456833
372.8824101	494.7294279
374.8933205	489.228517
376.5841682	482.6620564
377.1022012	476.0657408
377.5160202	469.2079148
377.1069905	461.9714741
376.1741139	455.4775594
375.6388178	449.6002449
374.5336463	441.9847484
373.4973194	434.4131105
372.6858706	427.8983103
371.8779959	421.6583556
372.154136	415.9485976
376.9859221	415.1188019
383.4570893	417.5038885
390.447655	421.129969
397.373336	425.0564639
403.7953457	428.2949101
410.1993178	430.8088503
417.4815171	432.3350175
425.4474544	433.3697745
433.3690661	433.9709107
440.6136218	431.7480789
446.9558723	427.6094662
451.4187637	421.624738
452.8608755	413.2018978
453.4838602	403.5025834
453.6122796	393.9080819
452.5156865	385.2872913
449.9514928	376.4774162
447.1185961	367.9911301
444.1968669	360.7434683
440.3169545	353.7318473
437.1545654	344.7369565
434.6736998	334.5548738
432.3203271	325.1183536
429.5605895	315.959779
427.2543607	305.8934385
425.4529642	295.0859827
421.3004196	285.1787411
416.0351661	275.692826
411.8309826	264.6513706
408.3158718	253.2201234
404.8950791	241.9100821
400.9164839	229.3769254
396.5014013	217.0649667
392.624067	207.9511257
388.6865569	199.8656888
384.2850113	191.8235932
379.7015398	183.9371507
375.9012255	175.4298506
372.9434532	165.8794016
369.8795486	155.4743854
366.6117642	144.9825421
363.2221364	135.4679303
359.4184969	126.7923905
355.2571548	117.5713396
351.2163849	107.5878057
347.8581314	97.8680184
345.1801875	88.46291164
342.8200057	78.77477653
340.9886234	69.19808298
339.5985402	59.8131585
338.3795365	50.36199813
337.4517769	41.38431121
336.5252593	33.57680416
