## Supplementary Data 3 for "Multiple evolutionary origins and losses of tooth complexity in squamates": Diplolaemus-bibronii_Insectivorous_living.txt

792.2019707	335.4130719
792.3135448	336.1625843
792.4523619	337.0125654
792.6206249	337.9284766
792.8211036	338.8844438
793.0572461	339.8591509
793.3333333	340.8333333
793.6531268	341.7911321
794.0149581	342.7289237
794.4156654	343.6463103
794.8520589	344.5430233
795.3209451	345.4189059
795.8191436	346.2738958
796.3435005	347.1079909
796.8910777	347.9202391
797.459308	348.7081053
798.0457075	349.4687494
798.6478105	350.1990943
799.2631299	350.895764
799.8891127	351.5550108
800.5233727	352.1729195
801.1651993	352.7470103
801.8144885	353.2753821
802.4710585	353.756092
803.1346331	354.1871795
803.804826	354.5666989
804.4802755	354.894221
805.1512074	355.1843224
805.803071	355.4613136
806.4204634	355.7511665
806.9861275	356.0813994
807.4801105	356.480298
807.8869661	356.9668248
808.2234581	357.5235484
808.5178349	358.1255107
808.7983701	358.7508449
809.0925141	359.3796358
809.4269489	359.992433
809.819222	360.5740056
810.2704756	361.1178939
810.7797891	361.6187037
811.3458756	362.0712086
811.9670373	362.4704662
812.6409381	362.8121635
813.3590949	363.0990755
814.1077324	363.3417645
814.874341	363.5507902
815.6474566	363.7362339
816.4161116	363.9078772
817.1696181	364.0754713
817.9057282	364.2486755
818.6306646	364.436656
819.3510275	364.6484497
820.0733571	364.8926728
820.8038366	365.1771198
821.5478734	365.5079418
822.3072875	365.8801075
823.0824357	366.280028
823.8741374	366.6951818
824.6833641	367.1140299
825.5111391	367.5256798
826.3584462	367.9196303
827.225009	368.2888314
828.1080151	368.633034
829.004429	368.9527443
829.9113441	369.2483909
830.825951	369.5203227
831.7455052	369.7688068
832.6674949	369.9940189
833.5911754	370.1959627
834.5164222	370.3744891
835.4430624	370.5294506
836.3709179	370.6607167
837.2998059	370.7681745
838.2295403	370.8517112
839.1599511	370.9089001
840.090898	370.932748
841.0220703	370.9157335
841.9528681	370.8504077
842.8823541	370.7295187
843.8092232	370.5461884
844.731866	370.2956231
845.6490378	369.9848156
846.5606659	369.6254913
847.4672928	369.2287464
848.3698284	368.8050577
849.2694164	368.3643891
850.1673297	367.9163243
851.0614567	367.466474
851.9420314	367.0114086
852.798278	366.5460621
853.6185161	366.0651211
854.3896231	365.56291
855.0964287	365.0333035
855.722213	364.4701543
856.2632219	363.872556
856.7256752	363.2455486
857.1180661	362.595313
857.4511164	361.9282444
857.7372652	361.2505786
857.9905579	360.5684007
858.2314047	359.8901481
858.4848775	359.2258472
858.7766907	358.5858301
859.1326918	357.9813733
859.5776814	357.4250341
860.1276009	356.9286213
860.7577101	356.4922305
861.4335469	356.1078676
862.1255302	355.7673703
862.8060825	355.4634015
863.4469177	355.189386
864.021914	354.9385727
864.5295071	354.7014608
864.9733155	354.4681658
865.3584694	354.2272668
865.6923549	353.9660208
865.9845893	353.6715958
866.2468163	353.3390546
866.4924938	352.9703251
866.7354969	352.5675855
866.9892464	352.1330375
867.2660749	351.6689061
867.5675462	351.1773476
867.8815903	350.6592057
868.1964498	350.1144166
868.5011488	349.5427698
868.7851884	348.9440145
869.0393214	348.3175079
869.261178	347.6598047
869.4509671	346.9677342
869.6091225	346.2388489
869.7363639	345.4712181
869.8336609	344.6633884
869.8984821	343.8203397
869.9142	342.9696648
869.8606858	342.1372108
869.7154141	341.3496274
869.4520952	340.6382161
