## Supplementary Data 3 for "Multiple evolutionary origins and losses of tooth complexity in squamates": Diplometopon-zarudnyi_Insectivorous_living.txt

39.91379203	56.76077068
39.54541335	63.28396805
39.33333333	72
39.51469998	81.00037741
39.66330132	90.00101042
39.42187327	98.97998366
39.1118374	107.8519099
38.90581383	116.3608565
38.36252387	123.790134
37.49588889	130.3294546
37.08757159	137.6490941
37.33830609	145.397613
38.13769769	152.5721928
38.81637557	159.741717
39.20987543	167.2131571
40.20026061	173.9984586
41.89877672	180.1473083
43.60663748	186.6787315
44.73423225	192.8569006
45.36579298	198.3860513
46.80311118	204.9683234
49.21566269	212.3587184
52.28727934	219.5586982
55.59101924	226.8436926
58.79455492	234.4832318
61.56318886	241.2377933
63.90526032	246.4651413
66.58800261	251.6687512
69.41791799	257.1842042
72.13297706	262.7401169
75.27937358	268.2141086
79.33648723	273.0231438
84.44446635	276.3706022
90.15351859	279.1204316
95.79310912	282.0379971
100.3990895	284.8233225
105.3585818	286.7550285
112.0356604	287.6825403
119.3106444	288.3039998
126.2754118	289.5446417
132.6067833	292.4296442
138.4909901	296.5360651
144.3374347	301.0134095
150.4771702	305.540666
156.7763528	310.2406769
162.1502278	315.558547
166.0567342	321.7325315
168.9428284	328.8163659
171.9985895	336.3525644
176.0534044	343.8709199
180.4107597	351.5356998
184.313348	359.4577057
187.7903396	367.7349764
191.0388522	376.3930982
193.9736454	384.3256396
196.3118048	390.8586889
197.961744	397.0263509
199.3385658	403.6925167
200.9117079	411.3030673
202.7154893	418.6768558
204.9142512	424.5580196
208.0099788	429.4366452
211.4970524	434.0898157
214.6770326	439.1570371
217.6147761	445.0767489
220.5210689	451.7279367
223.403394	458.4088817
225.9026769	465.2536325
227.8888204	472.6978185
229.851158	480.3915371
232.0265411	487.8476958
234.0927662	494.6591621
236.0630492	501.2550547
238.4027498	508.9452954
241.5202309	517.2483705
245.3880498	524.1021748
249.8091718	530.0790629
254.6690112	536.1626793
259.5714829	542.2081019
264.4316375	547.8771939
269.5353695	552.9916736
274.6803234	557.8009225
279.7305281	562.454445
285.3196148	566.5724004
291.645383	569.7414832
298.0271165	571.3366262
304.3346343	571.4251608
310.7237079	570.1224503
316.8915094	566.8329706
322.8629317	561.7666758
328.4931388	556.0365253
333.6771678	550.3411826
338.5799968	544.877432
343.3775513	539.7178437
348.2070146	534.8727061
353.0762681	530.3030231
357.1993158	525.9019904
359.5198969	521.7331432
361.6201023	517.7405229
364.8042408	513.6980311
369.2597587	509.2609308
374.089714	504.2705817
378.3476029	498.9093743
381.8439691	493.4631101
384.6475623	487.6213003
387.4350748	480.0756197
390.6106709	470.6501487
393.7812312	461.9921392
396.9259238	455.233744
399.7432724	449.9660463
401.3566113	444.4844474
402.445979	438.4517707
404.0844012	432.3660376
406.4022628	426.1785323
409.5392431	419.9874924
413.663174	414.5221418
418.4839752	409.7020102
423.6685712	405.0102972
429.0362074	400.489985
434.3418154	396.1234713
439.3301904	391.5426543
443.7613545	386.3709722
447.5532871	380.3253074
450.5430769	374.218181
452.8723983	369.1909615
455.5999901	365.6542944
459.8323833	362.667541
465.9635989	359.2905569
473.2106327	355.907118
480.494355	352.9473246
488.1454688	349.9462025
496.3204103	346.9430909
504.2184007	344.6470554
511.7706439	343.055954
519.4397549	341.7335663
527.2546978	340.1572491
535.0668341	337.9515434
542.4415948	335.0770254
549.043456	331.3217499
555.2654158	326.0709301
561.1694558	319.6909109
565.9701316	313.8613879
570.3947598	308.1751918
575.6430522	301.4726756
580.9324816	295.2390673
585.5174862	290.4828431
589.9911269	285.9054204
594.3146888	280.6803958
598.2345457	274.3651539
601.3033972	267.1862469
603.4336026	259.7026479
605.2765141	252.6932136
606.4208592	246.8049482
606.3671712	242.2448971
606.5017365	238.1341792
606.8723732	233.6976765
606.19283	230.5362434
606.1195431	230.4021607
606.3382604	230.8296066
