## Supplementary Data 3 for "Multiple evolutionary origins and losses of tooth complexity in squamates": Dipsosaurus-dorsalis_Herbivorous_living.txt

143.4333033	82.86662362
144.8378466	85.70618628
146.4841831	89.15701994
148.2342821	93.01679193
150	97.16666667
151.725021	101.5227985
153.4009533	106.0054569
155.0282385	110.5435594
156.605303	115.0712153
158.1288754	119.5223771
159.5899037	123.849818
160.9719614	128.0476359
162.2558798	132.1145032
163.4198339	136.0493395
164.4482262	139.8652428
165.3733672	143.6501439
166.2500807	147.5193559
167.1335067	151.5757006
168.0630312	155.8828789
169.0159861	160.3971584
169.9499079	165.0482729
170.8264994	169.778215
171.6074322	174.5327972
172.2630309	179.2705683
172.7880965	183.9667844
173.1796134	188.5958028
173.4324332	193.1285843
173.5403915	197.5336793
173.5259616	201.8179186
173.4449516	206.0324973
173.3604663	210.2372945
173.3361904	214.4929146
173.413324	218.8183369
173.5950786	223.1565432
173.8840781	227.4422915
174.2875608	231.6047863
174.8208499	235.5720297
175.5175144	239.3270959
176.4178232	242.8771133
177.5613342	246.2337378
178.979296	249.4108096
180.6772476	252.4126393
182.6494354	255.242753
184.8858708	257.9083419
187.3580097	260.4078698
189.9929551	262.7029239
192.7140438	264.7401719
195.4422026	266.4506932
198.1199304	267.7685486
200.7406822	268.6654195
203.3027398	269.1258621
205.7995927	269.1460468
208.1868487	268.7185556
210.399057	267.8353489
212.3693674	266.4990185
214.0609315	264.7700106
215.4758151	262.7590077
216.6214106	260.5685821
217.5027239	258.2879377
218.1193292	255.989369
218.465752	253.7447296
218.5575393	251.6552043
218.6120496	250.0205596
219.0425423	249.4408392
220.1291382	250.4784358
221.6359729	252.5590242
223.3866082	255.2342746
225.29153	258.2705795
227.3187951	261.49427
229.4789813	264.740096
231.7912033	267.8533179
234.2808669	270.6641486
236.9730263	273.0503514
239.8828766	275.0027842
243.0164379	276.5410933
246.3701831	277.7038359
249.8818988	278.5094739
253.4390453	278.9369873
256.9252431	278.9466395
260.2118819	278.4801011
263.2270458	277.5030919
265.9590952	276.025077
268.4139474	274.0805396
270.5944416	271.7157972
272.4217409	268.9657865
273.7941447	265.8654943
274.6178115	262.4599861
274.896373	258.8329682
274.8120016	255.1087793
274.5468644	251.3886507
274.2724293	247.7645275
274.1018111	244.3082383
274.0221053	241.0420156
274.0007049	237.9831566
273.9974502	235.1485325
273.939905	232.5098626
273.7250388	229.9874545
273.2502015	227.4923182
272.5385397	225.0405911
271.9276021	222.9510867
271.9862138	221.8372744
273.2392096	222.4770065
275.0997459	224.0585956
277.1964067	225.9412408
279.3276827	227.7493875
281.4499425	229.3404062
283.6012286	230.6935533
285.8210411	231.7926107
288.1374864	232.6535978
290.5615359	233.3464988
293.1031006	233.9486831
295.7751039	234.5107524
298.6054489	234.9570502
301.6187547	235.1818752
304.8254623	235.0963753
308.142012	234.6603054
311.3683772	233.8679269
314.2750985	232.6859216
316.5697659	231.0534704
318.1250815	228.9541768
319.059927	226.4474709
319.5751671	223.604275
319.8302866	220.5025527
319.8609329	217.2573361
319.6755146	213.9726147
319.272701	210.7443398
318.655942	207.6194726
317.8414731	204.5920959
316.8487603	201.6513505
315.6977139	198.7811946
314.400159	195.9449331
312.9664667	193.0975508
311.4090371	190.1958652
309.7454148	187.2240874
308.001402	184.2254212
306.2008403	181.2491557
304.3652105	178.34473
302.4873214	175.5542632
300.5166406	172.9069259
298.3989346	170.4329193
296.0866281	168.1581263
293.5954795	166.0174391
290.9853884	163.8739994
288.3139432	161.5973527
285.6323142	159.0915837
282.9648399	156.3853225
280.3233081	153.5452148
277.7185892	150.6291321
275.1641273	147.6848436
272.692558	144.7138495
270.3472744	141.6965861
268.1750864	138.6137713
266.2171097	135.4465281
264.4301755	132.1714399
262.7218529	128.7640679
261.0012085	125.2047059
259.1959277	121.4859573
257.3203139	117.655142
255.4272521	113.7794585
253.5667951	109.9210873
251.7915407	106.1440303
250.1360431	102.481691
248.6039803	98.91858324
247.1947843	95.43176355
245.9053412	91.99494256
244.7308349	88.61326902
243.6681009	85.34693427
242.7169898	82.27227866
241.8798248	79.48055537
241.1370633	76.95985525
240.4379543	74.5651679
239.72202	72.12184119
238.9575644	69.50885905
238.1814278	66.7334302
237.4361209	63.81804561
236.7437037	60.79407168
235.886379	57.86109057
234.4426806	55.40224468
