## Supplementary Data 3 for "Multiple evolutionary origins and losses of tooth complexity in squamates": Draco-quinquefasciatus_Insectivorous_living.txt

155.7735254	105.3743909
156.4507559	107.4412705
157.1666667	109.5
157.9153053	111.5069196
158.6889441	113.4549156
159.4789478	115.3465021
160.2762408	117.1845208
161.0712867	118.9721176
161.8540549	120.7127168
162.616826	122.40826
163.3621094	124.054307
164.0950414	125.6445642
164.8210535	127.1722395
165.5459023	128.6299559
166.2759658	130.0100365
167.0300738	131.3217213
167.843716	132.5998655
168.7511352	133.8818833
169.7811944	135.2028434
170.9555339	136.5928557
172.28315	138.0726025
173.7372766	139.6389346
175.283837	141.2824665
176.8944648	142.9960564
178.5446781	144.7741855
180.2125721	146.6125258
181.8785193	148.5071078
183.5371366	150.4441405
185.1956232	152.4010795
186.8615812	154.3557247
188.5426188	156.2858964
190.2464253	158.1687443
191.9808171	159.9800388
193.7523906	161.6999146
195.5604544	163.3432777
197.4017158	164.9392538
199.2727632	166.5183599
201.1700475	168.111149
203.0898245	169.7469455
205.028042	171.4524435
206.9770735	173.2362791
208.9248883	175.0849355
210.8597479	176.9848309
212.7701537	178.9235762
214.644425	180.8894952
216.4702764	182.8711981
218.2350065	184.8571369
219.9387595	186.8346226
221.5955037	188.7897433
223.2208144	190.7078388
224.8312832	192.5733363
226.4444339	194.3695303
228.0785738	196.0783634
229.748741	197.6860158
231.4523779	199.2054936
233.1816626	200.6597365
234.9287722	202.0734072
236.6859395	203.4721702
238.445442	204.8819788
240.2007889	206.3243185
241.9589048	207.7759053
243.7349618	209.186212
245.5440338	210.5023666
247.4004537	211.6670334
249.3165279	212.6164763
251.2994954	213.2822872
253.3385755	213.6407709
255.4109599	213.7228063
257.497073	213.5661992
259.5813532	213.2097949
261.6515916	212.6913351
263.6979182	212.0461428
265.7089578	211.2911766
267.6696789	210.4223957
269.5640557	209.4342626
271.3750998	208.321154
273.0847582	207.0776241
274.6740952	205.6988456
276.1338242	204.1855375
277.4720233	202.5465336
278.7000187	200.7917483
279.8303971	198.9310246
280.8764265	196.9737661
281.8515747	194.9287425
282.768481	192.8062841
283.6378067	190.6207827
284.469442	188.385975
285.2727914	186.1145125
286.0568798	183.8182544
286.8304673	181.508533
287.6015196	179.1957314
288.3728465	176.8849103
289.1448347	174.5786519
289.9178588	172.2795468
290.6922982	169.9902217
291.4685386	167.7133536
292.2471061	165.4518094
293.0375923	163.2171594
293.8647734	161.0359269
294.7561716	158.9386412
295.7413023	156.9602584
296.8518052	155.1420018
298.1204864	153.5329857
299.5620028	152.1693148
301.1378669	151.0208226
302.8005255	150.0354558
304.5051026	149.1555942
306.2088783	148.3209587
307.8692348	147.4695911
309.4554327	146.5556833
310.9650005	145.5698084
312.3995233	144.5075301
313.7610901	143.3649735
315.0523236	142.1388992
316.2766133	140.826965
317.443068	139.4324563
318.5663507	137.9636428
319.6614228	136.4286692
320.7430245	134.8352795
321.8254623	133.1908187
322.9203305	131.5017735
324.0158678	129.7689752
325.0868159	127.9898898
326.1080964	126.1620386
327.0545199	124.2832397
327.9004439	122.3518609
328.6214608	120.3676289
329.2153783	118.336887
329.6954373	116.2694244
330.0753575	114.1743174
330.3688427	112.0599217
330.5894642	109.9339785
330.7468837	107.8046722
330.7841029	105.69719
