## Supplementary Data 3 for "Multiple evolutionary origins and losses of tooth complexity in squamates": Enyalioides-laticeps_Insectivorous_living.txt

31.98671642	119.5163685
32.61475271	127.5939764
33.29788163	136.5520299
34	146
34.69599793	155.6737186
35.37538257	165.4372638
36.03068863	175.1856005
36.65370264	184.812548
37.23686829	194.20935
37.79282257	203.3221467
38.3488399	212.1329652
38.9357513	220.6225562
39.58448936	228.7742478
40.27802194	236.637933
40.95984735	244.32436
41.56944793	251.9576887
42.07125011	259.6495498
42.59785832	267.3951642
43.35021855	275.1392102
44.52934982	282.8207229
46.28474657	290.3800151
48.56991721	297.7993447
51.29284888	305.0771489
54.36364444	312.2162956
57.73853133	319.1977103
61.46784019	325.946928
65.61414571	332.3758626
70.23690717	338.3905811
75.33390456	343.972708
80.8330962	349.2093137
86.65992338	354.2019539
92.74253408	359.0487507
98.99797399	363.763579
105.3356325	368.3020769
111.6653318	372.6142389
117.9081583	376.64387
124.0831037	380.3421538
130.2513202	383.6654332
136.4754167	386.5710729
142.7675803	389.0675295
149.0279723	391.2707217
155.1400599	393.3148904
160.9934362	395.3451796
166.664063	397.5601285
172.3666654	400.1810435
178.2985001	403.3878166
184.5185349	407.2228912
190.8096209	411.5119158
196.9329569	416.0877197
202.6428643	420.8022919
207.8510754	425.5539076
212.7402757	430.3144741
217.5396033	435.0629408
222.4608833	439.7825958
227.5096187	444.4688673
232.5983899	449.11825
237.64003	453.7268577
242.5584316	458.2920672
247.3075544	462.8175486
251.8428971	467.3079678
256.1247797	471.7662229
260.2308566	476.1883124
264.327794	480.5706274
268.5845509	484.9103299
273.1304909	489.1877705
278.0141308	493.3413053
283.2689424	497.3049162
288.9186996	501.0181737
294.9319727	504.4543252
301.2482156	507.6048032
307.8118706	510.4602046
314.5543502	512.9989691
321.3345003	515.1501002
327.9851643	516.8141481
334.3149324	517.8600059
340.220213	518.080783
345.7573853	517.2203496
350.9922457	515.0796777
356.0023915	511.6361551
360.8778572	507.1581789
365.7136102	501.9206469
370.5968603	496.1422679
375.460014	489.9792289
380.0446639	483.5484704
384.0594377	476.9577834
387.179165	470.3316154
389.4659341	463.7567458
391.3648053	457.2295167
393.3696584	450.7268589
395.852219	444.2330363
398.7344068	437.781746
401.8444944	431.4183045
405.0187772	425.1875116
408.1806431	419.1343023
411.3834837	413.2909241
414.6933823	407.6900554
418.1687393	402.353213
421.8102576	397.1862108
425.5938499	392.036303
429.4947828	386.7541517
433.5374544	381.3073785
437.8160681	375.8657901
442.4277135	370.6177964
447.4524114	365.7431623
452.8295645	361.2513828
458.4200558	357.0360367
464.0890286	352.9858321
469.7357459	349.0073691
475.3918236	345.0630156
481.1196283	341.1255649
486.9786463	337.1678777
492.9676811	333.179215
499.0011395	329.1777314
504.9887838	325.1834714
510.8493749	321.2234685
516.6476805	317.3538988
522.5378509	313.6386709
528.6691803	310.1388715
535.0959184	306.8432921
541.5894177	303.5693157
547.8637655	300.1057956
553.6007186	296.2366349
558.5568424	291.8700842
562.6272528	287.0702563
565.7105537	281.9236562
567.7329858	276.5240318
568.7937642	270.8891943
569.0773028	265.0005329
568.7772273	258.8313736
567.988309	252.3847864
566.7173822	245.6980727
564.9688971	238.8066507
562.754692	231.7425783
560.1198232	224.5398707
557.1140996	217.2304726
553.7812501	209.8422225
550.1723924	202.3985015
546.3719593	194.9230902
542.4657944	187.4387246
538.5369704	179.9672807
534.6765262	172.5122223
530.9871569	165.0131971
527.5736207	157.4005866
524.539972	149.6094287
521.9348319	141.6298377
519.7079765	133.586307
517.803446	125.6223797
516.170921	117.8951283
514.7904914	110.477108
513.6671719	103.1926973
512.7949674	95.82768526
512.1539273	88.17879563
511.7114102	80.29637234
511.4429157	72.4782909
511.3357673	65.05715043
511.2164414	58.46631634
