## Supplementary Data 3 for "Multiple evolutionary origins and losses of tooth complexity in squamates": Eulamprus-quoyii_Insectivorous__living.txt

45.09093872	76.2209928
47.41070283	81.7203084
50.33333333	87.83333333
53.81367439	94.24062622
57.65746962	100.7897559
61.65941713	107.3775293
65.63180462	113.9096107
69.45615836	120.3391181
73.08056861	126.6665888
76.45220969	132.8939417
79.54001939	139.0267893
82.40786891	145.0880186
85.14785355	151.1073138
87.85290996	157.1158043
90.57361013	163.1372213
93.33348353	169.1903005
96.15461723	175.2931585
99.03073622	181.4582602
101.9147961	187.6906381
104.7573379	193.994781
107.5230691	200.385941
110.235817	206.9242401
112.9347538	213.6773372
115.6557908	220.7008473
118.4095545	227.9598371
121.1872605	235.3523853
123.9804113	242.7814212
126.7698595	250.1883707
129.4895852	257.6572997
132.0629047	265.3039784
134.4212771	273.2318921
136.6268476	281.4376743
138.8967823	289.8043738
141.4468288	298.2160187
144.4615094	306.5593657
147.8792637	314.7585094
151.4991725	322.7674985
155.1195337	330.539845
158.5700191	338.0499373
161.8764312	345.3931396
165.1325935	352.7101154
168.4358896	360.1447722
171.8581235	367.7778419
175.435075	375.6033548
179.1969775	383.6089593
183.1661667	391.7756558
187.3046387	400.0072893
191.5414039	408.1645312
195.809007	416.1059411
200.0528408	423.7026108
204.3127372	430.9929574
208.6710323	438.1008132
213.2103317	445.1627315
217.9729878	452.2610816
222.9134448	459.3357871
227.9779574	466.3067699
233.1178665	473.0937576
238.3579716	479.6617706
243.8079501	486.0302001
249.5774797	492.2239945
255.7554928	498.2549576
262.3463946	504.0121694
269.3245415	509.3223816
276.6667372	514.0000403
284.3429173	517.8952452
292.2956728	521.0664455
300.4636899	523.6383574
308.7936316	525.7449465
317.256377	527.4962726
325.8532179	528.955741
334.5889742	530.1826635
343.4654501	531.2343973
352.4316743	532.1408883
361.4017701	532.9082788
370.2903192	533.539487
379.0050995	534.0377775
387.4194335	534.4285087
395.3745031	534.7494533
402.6708219	535.0424427
409.1826471	535.3896033
415.124246	535.9753622
420.8419744	537.0105726
426.6786258	538.6206188
432.771213	540.5766455
439.1910959	542.5614786
446.0023456	544.292776
453.258573	545.6022265
460.9986293	546.4124403
469.2452314	546.6652773
477.9077362	546.3185246
486.6375106	545.321376
495.0650559	543.5838141
502.7811575	540.9640461
509.5181338	537.3978846
515.338849	533.0478831
520.4105928	528.1380943
524.9440598	522.8969951
529.0716611	517.4939905
532.8968686	512.0757574
536.5276952	506.7850376
540.0362503	501.6274169
543.4558755	496.4732739
546.8204214	491.1864784
550.1247513	485.7290177
553.2922715	480.2342875
556.2341916	474.8537198
558.8704349	469.6940705
561.2013769	464.6302155
563.2598438	459.4643937
565.0860096	454.0252064
566.7006392	448.3217079
568.1133579	442.4332195
569.3311693	436.4256635
570.3542581	430.2428389
571.1806727	423.7433799
571.814146	416.8036132
572.2715256	409.3498714
572.5860106	401.3674172
572.7893269	392.852011
572.9095372	383.8283682
572.971375	374.509685
572.9955847	365.1539086
572.9999902	355.9952435
572.9961643	347.2225345
572.9592447	338.7787043
572.8475009	330.5219234
572.6187674	322.289833
572.254715	314.0205415
571.7865906	305.8638926
571.2498162	297.9972799
570.6764759	290.60593
570.0452536	283.644129
569.2879168	276.8449015
568.3386402	269.9079199
567.1911556	262.627411
565.9565625	254.9955046
564.7504411	247.0258905
563.6699172	238.7443749
562.7098355	230.3140678
561.7984262	221.9605708
560.8636176	213.9096118
559.8448485	206.3338037
558.7666751	199.119396
557.6878316	192.0554033
556.6683564	184.9147166
555.7144916	177.6108944
554.7781672	170.1807939
553.8107239	162.6622836
552.7814389	155.0806852
551.7225397	147.425382
550.680168	139.6794129
549.698359	131.8309075
548.7968614	123.9505664
547.9704231	116.1761873
547.2143457	108.6524051
546.5259897	101.5275574
545.9065032	94.91807165
545.3595882	88.95421379
544.7948203	83.79938317
