## Supplementary Data 3 for "Multiple evolutionary origins and losses of tooth complexity in squamates": Gallotia-galloti_Herbivorous_living.txt

70.71133403	79.98932955
69.81835264	81.63487156
69.46473801	85.11751724
69.16666667	89.33333333
69.01748696	93.73057928
68.88785386	98.08632996
68.60984423	101.9628223
68.34465251	105.3423442
68.50628244	108.5767386
69.13228784	111.7060273
70.05603763	114.643058
70.97286767	117.4794602
71.7065179	120.3201863
72.535393	123.1519217
73.51471358	125.9110402
74.35695465	128.4956676
75.16067577	130.819328
76.20747462	132.88691
77.16571384	135.0322076
77.84267143	137.4738487
78.43977502	140.1784248
79.15020027	143.1061288
80.05951776	146.1702069
80.96257482	149.1025624
81.67178336	151.6983266
82.29059616	154.1321522
83.11745006	156.5431362
84.43763896	158.9002058
85.78782803	161.2499655
86.69185127	163.7259776
87.53270398	166.5237894
88.48028498	169.5177019
89.30118499	172.2973469
89.94704019	174.7882102
90.54798958	177.3016631
91.10737038	180.3338275
91.5795064	183.8705989
91.89227932	187.3538225
91.99496465	190.4276248
92.00297606	193.3068762
92.09710168	196.1760209
92.45418492	199.0302302
93.14488176	201.7675532
94.1617811	204.2534382
95.35719235	206.4502364
96.34517663	208.5734805
96.51121891	211.104361
96.33354893	213.9261285
96.64530415	216.7927174
97.59492164	219.618203
98.95258665	222.3072537
100.1453096	224.6941192
100.9995379	226.9996366
101.9248323	229.7585861
102.872901	232.438374
103.7129081	234.3638206
104.7147564	236.0292922
106.1835531	237.8476849
108.1979356	239.6243469
110.4685848	241.350703
112.8228651	242.9653256
115.4057707	244.1352027
118.1355559	244.7447089
120.7526977	244.9710162
123.3531275	244.9999883
126.0642341	244.9587988
128.539539	244.6927624
130.424596	244.1142322
131.5396809	243.332129
131.9518344	242.0126597
132.3802759	241.0059639
133.5680468	242.1777741
135.3792492	243.9591397
137.4033069	245.61606
139.2298618	247.1152262
141.8401887	248.6890136
145.1716879	250.2494052
149.0211007	251.7983629
152.7433331	253.0544455
156.1862262	254.10905
159.4804539	255.1856883
162.7815555	256.4057631
166.1334605	257.7724922
169.3453965	259.114458
172.3330176	260.2170707
175.3609243	260.8349615
178.3826367	260.8449429
180.9546476	260.1857675
183.068553	258.903287
185.2600251	257.3309719
187.5730394	255.8182887
189.9329952	254.5366659
192.2997502	253.3356377
194.5487129	251.9016354
196.4723262	249.9408178
198.0426127	247.6594538
199.2962481	245.3445849
200.2365976	243.1691268
200.9299716	241.0758992
201.5766095	238.8161871
202.4287227	236.5986005
203.5851857	234.6259796
204.8264244	232.7665091
205.9478839	231.1829365
206.9007704	230.4578866
208.0751607	231.0208422
209.6779884	231.5441162
211.6436755	231.1509773
213.9187206	230.4964365
216.4523702	229.5365371
219.0566657	228.0229926
221.3478516	225.9238313
223.053438	223.3440766
224.1715019	220.5432341
224.8555056	217.612829
225.398515	214.4827843
225.8013299	211.0860536
225.9708945	207.4992068
225.9999827	204.2413915
226	201.8811399
226.0028691	200.1544833
226.1249776	198.1493764
226.5225318	195.9121251
226.9062598	193.8357274
226.9994004	192.0040703
226.9834908	189.6419939
226.8012203	187.0943235
226.3060409	184.7797025
225.722045	182.0995237
225.3593494	178.8967156
225.4379949	175.4647611
225.7623297	172.0046283
225.9636658	168.6579595
225.9999635	165.5001458
225.9795024	162.5961686
225.7741361	160.1405034
225.2276594	158.2368632
224.6189178	155.9318504
224.1827791	153.1562751
223.9897297	150.3214409
223.7644108	147.6172892
223.3337314	145.1598761
223.0436497	142.9630493
223	140.9600331
223	138.9521665
222.9954589	136.7348755
222.8743543	134.2337455
222.487489	131.5846297
221.9048671	129.1789553
221.384246	127.3273442
221.4566612	125.2709822
221.6662025	122.7357919
221.3723336	119.8776213
220.8464078	116.7213346
220.379507	113.4937364
220.0711947	110.6001234
219.7877593	108.2063877
219.0678096	105.6878784
218.3007301	103.015495
217.9292562	100.3261311
217.4211716	97.30425732
216.6056531	94.03807633
215.8078597	90.84317634
215.094574	87.74135266
214.2688053	84.50740469
213.3882821	81.30700472
212.6150996	78.41535261
211.9883647	75.78090749
211.4101051	73.07324139
210.8156238	70.35663254
210.0595204	67.47840201
208.9053402	64.02844134
206.2730971	60.73166788
206.0389265	60.58870321
207.447818	61.7200377
208.9918146	64.23068985
209.0520561	64.37761914
208.9574796	64.14918532
209.0788384	64.44458119
209.9496681	67.10357773
210.4161841	68.75750541
210.8952238	70.70119215
211.2457414	72.29775048
211.5910543	73.93225623
211.4584369	73.30259911
210.7614095	70.12688985
209.8537351	66.78179219
208.6017102	63.39203612
203.6664495	59.76932665
