## Supplementary Data 3 for "Multiple evolutionary origins and losses of tooth complexity in squamates": Gallotia-stehlini_Herbivorous_living.txt

41.53608939	241.5602945
40.26897051	247.0209861
38.83333333	252.8333333
37.27497181	258.6182549
35.60883839	264.2465625
33.85035915	269.5984389
32.03370634	274.6007555
30.24733812	279.4740908
28.59146206	284.5130882
27.09621661	289.7957886
25.72162983	295.1184577
24.44738417	300.2442401
23.35792405	305.267738
22.59304172	310.5475634
22.1867241	316.1304506
21.905822	322.1195001
21.47788132	328.5771845
20.65593097	334.7091793
19.51603887	340.2495675
18.30655205	345.2783883
17.25805168	349.8562096
16.30997298	354.1974899
15.31066799	358.5876143
14.21087512	363.1339633
13.05923863	367.7630429
11.93671613	372.4030166
11.08365612	376.9895359
10.81620737	381.4361625
11.27960205	385.6091114
12.34008971	389.3513267
13.88431395	392.4728414
15.99836315	394.6932982
18.72140855	395.751138
21.80033907	395.9949344
24.95229037	396.0613252
27.56640715	397.1462103
28.55094518	400.4465783
28.34203849	405.1856955
28.0094947	410.3792442
28.29724487	415.3180924
29.33016718	419.7261537
30.92234143	423.5750528
32.90281674	426.8995382
35.17426373	429.8423096
37.71391278	432.5310214
40.78626678	434.8353934
44.59698275	436.5944807
48.90141426	437.7865419
53.25833823	438.3956593
57.32672554	438.3407845
61.03962977	437.5541351
64.39347345	436.0280561
67.42729492	433.8938135
70.22113167	431.35236
73.00918125	429.1775162
75.97308977	429.1411463
78.78941516	431.6994395
81.42669614	435.3779478
83.93359264	439.2827647
86.30899123	442.9375434
88.54425238	445.9063609
90.72256494	448.087056
93.18008637	450.3074212
96.13833862	452.9274171
99.59443391	455.1803193
103.4608627	456.2200998
107.4435892	456.147713
111.2961961	455.5408241
114.9763283	454.7609826
118.7002309	453.918769
122.5675542	453.011795
126.2031438	451.7464063
129.0453537	449.7693984
130.9752004	447.1102921
132.3165392	444.0182361
133.461159	441.1665519
134.7804158	440.4551892
136.1400728	442.327906
137.51565	445.0246592
139.0406215	447.7545388
141.0283356	450.4221975
143.6339897	452.9869883
146.7190312	455.4038281
150.1410713	457.6172828
153.7951127	459.483552
157.5813511	460.8007478
161.3885501	461.4879949
165.1292093	461.6655347
168.7110955	461.6557367
171.9012975	462.4092037
174.3776286	464.6837214
176.8417418	467.5807062
180.1697664	469.8362367
184.2646197	470.9363065
188.3664445	470.9537299
191.7863867	469.99424
194.6868586	468.7762059
197.5196056	468.0770799
200.5974099	467.468402
204.0965782	466.289395
207.9100628	464.8182349
211.7797501	463.7913617
215.4067464	463.3762007
218.6032508	462.4430579
221.1201215	460.0854997
222.9224608	456.6749583
224.065187	452.702204
225.0239749	448.6331352
226.5622198	445.0185294
229.0262973	442.2966426
231.9885545	440.1740258
235.0252123	438.2768245
237.8730848	436.4432754
240.2844157	434.5737879
242.2978472	432.6058488
244.1733554	430.4877586
246.1101863	428.347071
248.2323824	426.4721648
250.681229	425.1931215
253.5696746	424.8130457
256.827252	425.2231988
260.2000829	425.9056462
263.5166218	426.3937319
266.9516549	426.3902
270.6702565	425.7409919
274.3804341	424.5540884
277.5191747	422.9580951
279.8190131	420.9224476
281.7830721	418.2500846
283.8972287	415.1004947
286.4407515	412.2171962
289.4776651	410.2775474
292.5434187	408.5897358
295.0039165	406.1531473
296.5424012	402.7946196
297.0886461	398.7981365
296.9424865	394.5368411
296.8389402	390.5926965
297.6629804	388.0887022
299.3358956	386.1806731
301.4264476	383.6042741
303.3270365	380.4254204
304.2562913	377.0648093
303.7760378	373.6501831
302.1325409	369.9794981
299.6752859	365.9175022
296.6765464	361.5172346
293.4247845	356.9862103
290.2466684	352.473593
287.4116325	347.9072541
285.1499434	343.2081749
283.3431775	338.4086824
281.6854762	333.574355
279.9680204	328.7516982
278.2962897	323.9785432
276.8611184	319.4209131
275.7828786	315.5423492
275.032983	312.7470221
274.3696809	310.3087266
273.4014219	306.8986876
271.698882	301.3161315
269.0708637	293.0495398
265.9985926	283.1742574
263.2351049	273.7076053
261.6026777	267.826465
261.0608801	265.821725
260.7108405	264.5119119
259.7546697	260.880536
259.3815922	259.4451473
259.0422987	258.1326187
258.8518045	257.3933336
257.9819151	254.0080361
257.3403589	251.5269349
257.2561128	251.2044529
256.747694	249.2917298
256.116716	247.0561296
255.8956434	246.3258102
255.6358087	245.5084289
255.6327328	245.4990234
255.1675771	244.1476269
254.4184284	242.2354784
