## Supplementary Data 3 for "Multiple evolutionary origins and losses of tooth complexity in squamates": Gambelia-wislizenii_Carnivorous_living.txt

35.6713681	57.74244246
35.43400776	66.47159391
35.33333333	76.33333333
35.43277406	86.74254688
35.67591341	97.40448279
35.99059262	108.0321128
36.32315661	118.4654844
36.66279722	128.6642441
37.00965922	138.6035964
37.38024982	148.2644108
37.85467878	157.6256848
38.53845225	166.6624326
39.50019922	175.3346816
40.71829948	183.5766983
42.16118831	191.3365678
43.83058504	198.9008701
45.72874557	206.7839164
47.81848877	215.1661934
50.0404404	223.66743
52.3514982	231.8990118
54.73126947	239.9171848
57.16550669	248.1626514
59.63497885	256.8690412
62.12670894	265.6240626
64.63385111	273.8720954
67.11934966	281.3757498
69.4825118	288.6694793
71.64539962	296.3216928
73.68022583	304.1518257
75.70460918	311.7266713
77.7648804	318.7818605
79.78705888	325.3509042
81.71085887	331.5242597
83.63735259	337.4511713
85.68368461	343.3303463
87.63608215	349.5111714
89.15515255	356.33786
90.36976543	363.6263335
91.82282984	370.7953602
93.85677924	377.4084462
96.0722179	383.5808638
97.95252772	389.5828346
99.66450177	395.6117916
101.6882724	401.8158673
104.1808584	408.2145386
107.0533509	414.7439771
110.1868042	421.3189156
113.4031483	427.8062032
116.5643404	434.0696424
119.8013966	439.9960382
123.340077	445.4759094
127.0709772	450.5407301
130.578613	455.3720063
133.8567534	460.089334
137.6239755	464.6783326
142.1822727	469.0379433
146.8549674	472.9200099
151.0051352	476.0306972
154.9788612	478.2773375
159.412095	479.7423981
164.2843828	480.5750605
169.3800972	480.9471394
174.5120938	481.2225401
179.5194118	481.8393603
184.3832543	483.1692939
189.1568625	485.5060002
194.016911	489.0192237
199.1666065	493.7044724
204.4727797	499.048762
209.5691103	504.2345337
214.2130172	508.6518609
218.6892055	512.4812749
223.3741192	516.1314656
228.1392648	519.6923186
232.6997268	523.1248741
237.0390911	526.3959457
241.3140819	529.4755186
245.5059779	532.3566214
249.4422495	535.0613481
253.4211438	537.8130577
258.1728398	540.990575
263.7362834	544.4767883
269.6119286	547.7313312
275.4319215	550.3812799
280.9975945	552.4909774
286.19809	554.1874346
291.3622455	555.4563229
296.8901525	556.2254519
302.6125057	556.1600757
308.1218333	554.8075172
313.1990817	552.2107316
317.8264008	548.7653183
321.9569008	544.5955935
325.477138	539.5873247
328.409348	533.9506372
330.9912542	528.3228589
333.4491996	523.1457336
335.9322496	518.135527
338.5428526	512.9264972
341.2499446	507.61174
343.9897084	502.3782227
346.6653261	497.1318397
349.152967	491.65118
351.2666147	485.9488479
352.7576028	480.2179003
353.6206547	474.5105946
354.2856268	468.65317
355.002509	462.5487363
355.488404	456.3049498
355.5178768	450.0748219
355.4602223	444.1107888
355.8312723	438.6954947
356.5777319	433.9300126
357.3427722	429.7715757
358.6713002	426.0462295
361.5363823	422.5440056
365.7116051	419.1323771
370.5657956	415.6628041
375.5435537	411.9354314
380.0904026	407.7195779
383.8053342	403.0126187
386.478476	398.1039238
388.084342	393.2186084
389.126141	388.3686667
390.0373207	383.4070226
390.6838682	377.9470749
390.9505891	371.7628213
390.999739	365.0077142
390.9752497	357.8781935
390.7110795	350.7323263
389.8904924	343.9956392
388.4439681	337.7187227
386.7082541	331.4340536
384.98207	324.6748577
383.3294492	317.1584598
381.7645727	308.8128251
380.2511657	300.0984194
378.7331112	291.5450508
377.1817481	283.4938839
375.6523919	275.913435
374.2295538	268.6921408
373.0151046	261.5598417
372.1093306	254.165076
371.5331769	246.3742819
371.2060021	238.3307364
371.0346696	230.1885831
370.8148916	222.1988411
370.2770652	214.6708927
369.3140117	207.7299789
368.1866433	201.1196713
367.1725499	194.5221446
366.2748179	187.7367548
365.419173	180.6323847
364.5268182	173.3181058
363.5167505	165.9991891
362.46486	158.6749345
361.7169207	151.060161
361.5264535	142.9998928
361.6905129	134.824476
361.8975525	126.9313166
361.9564862	119.2728101
361.8504331	111.2567668
361.6111256	102.57297
361.3320064	93.84770201
361.1127788	85.86536731
361.0428948	79.10905514
361.1692347	73.2720402
361.4980719	67.80146002
361.9441149	62.334628
