## Supplementary Data 3 for "Multiple evolutionary origins and losses of tooth complexity in squamates": Gerrhosaurus-nigrolineatus_Insectivorous_living.txt

309.4403861	85.72462995
309.6462613	88.91403017
309.8875883	92.26538323
310.1666667	95.66666667
310.4855549	99.03954336
310.8369789	102.401057
311.2104022	105.7922923
311.5950495	109.2523474
311.9805945	112.8159277
312.356638	116.4990543
312.7089003	120.2573983
313.0218494	124.0351414
313.2786369	127.7780723
313.4593338	131.4278962
313.5412748	134.9220175
313.5315623	138.269524
313.4661317	141.545287
313.3871712	144.8354967
313.3370283	148.224507
313.3500218	151.7768184
313.4257709	155.4729509
313.5480306	159.2563824
313.7033256	163.0782301
313.8798565	166.8930996
314.066694	170.655556
314.2648967	174.3394728
314.4939542	177.9510527
314.7760047	181.5002599
315.1339668	184.9979611
315.5908582	188.4555189
316.1580108	191.8732448
316.8206997	195.224444
317.5613943	198.476144
318.3628148	201.590644
319.2069464	204.5227158
320.0753036	207.2517106
320.9494201	209.8302885
321.8087033	212.334168
322.6318489	214.847818
323.4001604	217.4504344
324.1081182	220.174604
324.7568537	223.0285889
325.3480319	226.0183542
325.8837055	229.1479088
326.3692326	232.4038755
326.8179878	235.7291451
327.2429994	239.0640385
327.6563231	242.3498006
328.0701901	245.5227063
328.4965675	248.5323951
328.9450403	251.3830548
329.4255723	254.0922014
329.9487201	256.6825682
330.5265768	259.180637
331.1915747	261.600615
331.9916769	263.9453056
332.9737668	266.2163415
334.1801727	268.4141398
335.6291067	270.5160803
337.3056313	272.4567993
339.1942777	274.1616754
341.2793371	275.5479376
343.5343467	276.5444401
345.8990809	277.1915786
348.3104037	277.5745945
350.7127425	277.7805907
353.0571146	277.8984925
355.3419099	278.0410944
357.6022063	278.3410242
359.8686812	278.925688
362.1612132	279.8988837
364.4899292	281.2494518
366.8677379	282.8508851
369.3117586	284.5925195
371.8401701	286.3806263
374.4665593	288.1346418
377.1663274	289.8132494
379.8969596	291.3927934
382.6156569	292.8461934
385.2759518	294.1403307
387.8384557	295.2399425
390.3234597	296.1349793
392.7738493	296.8290747
395.2370973	297.3337912
397.758746	297.6659761
400.3304291	297.8062923
402.897436	297.6986114
405.398485	297.2805929
407.7626057	296.4860098
409.9314233	295.2797102
411.9039989	293.7023073
413.6978275	291.8088367
415.3370805	289.6521952
416.8454402	287.2797715
418.2233454	284.7338614
419.4597674	282.0515905
420.5424481	279.265932
421.4574366	276.4073095
422.1954086	273.5021845
422.7631859	270.5691933
423.1700282	267.625217
423.4248087	264.686749
423.5364944	261.7695262
423.5280818	258.8729563
423.4389479	255.9780418
423.3102895	253.0638917
423.1830076	250.109734
423.0924857	247.1001123
423.0474309	244.0459647
423.046996	240.9671565
423.0908561	237.8828104
423.179216	234.8118663
423.3169548	231.7648792
423.5208435	228.727898
423.8089683	225.6828098
424.1979728	222.6122897
424.7020272	219.5005105
425.3130589	216.3389636
425.9956831	213.1271071
426.7149102	209.8642622
427.4378634	206.5493972
428.1336785	203.1816291
428.7832452	199.7653288
429.3801285	196.3105232
429.9184239	192.8271113
430.3919553	189.3247068
430.7943824	185.8128828
431.1302056	182.3051456
431.4208635	178.8209919
431.6894224	175.3809513
431.9598097	172.006953
432.2574246	168.7231636
432.5913727	165.5388747
432.9381022	162.4312143
433.2687387	159.3707462
433.5533224	156.3258527
433.7632361	153.2657592
433.8944156	150.188375
433.965219	147.11847
433.9942258	144.0819174
433.9999703	141.1057449
434	138.2111945
434	135.3581256
434	132.4755068
434	129.4953234
434	126.359484
434	123.0555434
434	119.6544904
434	116.2297866
434	112.8519489
434	109.5972962
434	106.5263498
434	103.634042
434	100.8985974
434	98.29077806
433.9990168	95.77585058
433.9823355	93.33383871
433.924334	90.95745129
433.7979552	88.63925942
433.5740527	86.37239876
433.1534385	84.18930438
