## Supplementary Data 3 for "Multiple evolutionary origins and losses of tooth complexity in squamates": Gerrhosaurus-skoogi_Herbivorous_living.txt

107.4470418	18.54879774
106.2239948	21.31126633
103.2720117	27.70488504
102.8379102	28.60905383
101.5	31.33333333
94.95398406	43.33903923
93.44482532	45.81342294
86.38123377	56.10510275
84.2224379	59.03218253
74.61128054	72.75475217
66.17212567	87.37767516
60.5647186	101.4716007
58.55652251	115.76004
59.17691802	131.7961669
62.3872886	147.3314799
72.98311533	160.2635482
86.58685501	170.233402
100.2616687	177.7852818
114.4258517	183.0452236
123.4933305	188.8606365
118.6094827	200.9680739
113.7322973	215.2229455
109.7639681	229.7561689
107.9143293	245.5581511
110.2153497	262.9676464
119.0747237	277.5760204
132.9967588	288.0848352
147.8216171	295.4906764
162.4957409	298.4995877
173.3923577	300.6621684
171.3709154	313.354066
168.0589457	333.2699489
167.1436808	350.8894461
168.0438315	365.7554172
173.7087609	378.8349177
186.7140067	390.7360095
202.3983199	397.9892153
218.7812512	400.4632283
233.4606933	400.8997464
246.2895866	400.1249666
256.6444114	402.9783252
265.0706318	413.0101241
271.2239654	427.8954441
275.2651751	442.7273433
278.9561561	456.3747129
283.2334223	469.6630137
289.1419587	479.762613
298.6001482	490.7900789
309.7224321	500.2837743
323.1561335	510.0124712
337.7235178	517.4455944
350.7652934	519.0494159
365.1734245	515.9120615
382.0539307	511.818056
396.6288646	506.4033639
408.5856795	499.4315409
419.4721755	490.725333
427.6739795	482.2678598
435.6091315	476.273424
443.9895031	477.1608645
450.3665804	489.0022333
454.7293685	504.1128149
458.9915789	517.9704565
465.7268545	530.8143688
475.9808294	542.815083
487.474298	554.2223333
497.3325372	563.2639733
507.948983	572.1179143
519.3155248	579.1217706
531.9797086	581.6954884
547.0444893	578.2776981
562.5768885	570.5460683
576.5885655	560.9408548
589.4976617	550.3862976
600.8796424	539.7856125
609.77085	530.0548216
616.1331932	520.2930739
620.7298204	511.2434001
626.4888256	503.8468855
634.3147782	500.5366495
645.3657641	501.5804115
660.3332386	506.3193844
675.4594199	512.533326
686.4080458	516.8507621
697.2976982	521.3695764
710.8967004	526.0161016
723.8786169	525.0470003
737.369752	516.6874342
752.6471546	502.658656
758.4754612	496.4114126
765.0326021	488.7099661
772.9698854	478.233421
774.6526712	475.8039004
774.9053619	475.431358
783.4822957	461.1913974
783.4981272	461.1617573
790.8493287	446.4580357
791.8206247	444.4662979
797.6593597	432.104853
798.8463601	429.3637958
804.3239913	415.5672147
805.4559653	412.6768638
810.4077172	400.7959492
812.1789899	396.5925094
815.8266661	386.3864981
817.2612453	381.1443929
819.5527576	371.4041513
819.6975663	370.7636226
820.3799265	367.7161203
820.7628402	365.9809963
822.9893922	355.3863583
823.5117794	352.7349469
824.1495925	349.3410769
826.2015639	335.9160958
826.7665605	330.8663056
826.9343462	329.1569459
828.1277095	312.227252
828.4222301	304.6631128
828.4323275	304.3027473
828.5037187	292.4827391
828.0833132	282.1368613
827.3922708	272.4281041
825.9330149	256.8201811
825.0440358	249.417099
824.4174981	244.9673331
822.07569	232.0776136
821.894488	231.2361594
817.049481	212.0571582
816.9110495	211.5736117
815.2989237	206.1927869
813.5734375	200.94544
810.6242664	193.1830414
809.2765164	190.081002
808.6073637	188.6167206
806.8640904	184.9824553
806.751277	184.7546687
804.4136234	180.1748307
802.9583033	177.4082934
799.5380606	170.8869471
798.7237429	169.2940426
797.704974	167.2671224
796.190846	164.1693447
795.4095775	162.5242274
793.332649	157.969853
791.3984104	153.4631903
790.4361126	151.1261854
790.0903825	150.2740354
788.5187584	146.3367473
788.1168207	145.3170565
783.6756398	133.9968585
782.9423122	132.1662255
782.3234459	130.6425004
781.7402771	129.2283348
780.2608112	125.7467202
776.9448651	118.5631157
775.6478999	115.9923114
775.1906193	115.1159809
774.5202352	113.8578974
772.854551	110.8567117
771.7570583	108.959109
769.4734916	105.1413341
767.7758912	102.3681699
767.0027447	101.1126349
765.87409	99.27984946
763.924921	96.0906569
761.2512645	91.59421218
758.2586584	86.32305728
758.1075064	86.04932136
757.2143203	84.41614852
756.6127837	83.30091421
754.6030528	79.48261631
752.0641578	74.45149933
748.0227324	66.088059
746.3477148	62.57567909
745.6308065	61.0765677
743.5019047	56.68171582
740.4394255	50.69124381
739.5992505	49.11591877
738.6753044	47.39363168
738.6230398	47.29600705
737.6027676	45.36854713
737.1806677	44.54944375
