## Supplementary Data 3 for "Multiple evolutionary origins and losses of tooth complexity in squamates": Gilmoreteius-chulsanensis_Herbivorous_fossil.txt

45.5848501	137.4532455
44.89328181	139.9508521
44	143.5
43.06288916	147.4071453
41.73536072	151.4242673
37.03131557	158.8411065
34.28745965	162.5827115
33.01673082	164.5129867
31.77087107	166.5781439
29.62769838	170.7188517
28.37867406	173.8172388
28.02922394	174.951195
27.52557256	177.3542216
27.37018546	179.5100662
27.44799882	181.1987255
28.09044376	184.6111116
29.94464738	189.853838
30.8711542	191.9035273
32.24626701	194.6344478
34.54810607	198.5911386
36.62328189	201.5525894
37.42701839	202.5693096
39.37195775	204.7923884
40.65033122	206.0976501
42.62400925	207.8949939
44.37565829	209.2860199
46.45748348	210.7091266
48.59975382	211.9313251
50.964833	213.0284003
53.34706894	213.9065041
56.22315202	214.7093688
58.60764257	215.1912774
62.22028626	215.6633558
64.2801566	215.8518732
68.69025906	216.2471313
70.03567266	216.4012157
72.69693774	216.8068756
73.54439747	216.9740431
75.05362556	217.3293798
75.5578846	217.465549
76.73359512	217.8188482
79.15690865	218.7191483
80.66180262	219.410429
82.70094227	220.5409155
85.18309939	222.300794
87.08945468	224.048136
88.96166217	226.1475307
92.46858242	230.6362923
96.49725612	235.2260156
101.4404838	239.4743591
106.9658944	243.1836438
112.595286	246.2149423
117.832337	248.4719482
122.5082281	249.9660063
126.5960166	250.7008117
130.4723675	250.7565622
134.0947207	250.1751934
137.2803709	249.7527035
139.9444391	251.1320508
142.2242811	255.2245715
144.5121636	260.1898619
147.1428306	264.2693086
150.3544209	267.7907849
154.3961022	271.2525013
159.4525755	274.4614785
165.5641131	276.7929203
172.1589008	278.0114459
178.9274219	278.4928798
185.4730395	278.485733
191.294159	278.1118236
196.2858208	277.4516346
200.9990013	276.4280347
205.2475165	275.0601609
208.6203404	273.498937
211.0053028	272.3645741
212.7399371	273.1808695
214.3620717	277.4609147
216.7499057	284.3476618
220.652392	291.4850935
224.945904	297.4276999
228.8633013	302.5289093
232.5694265	307.2823399
236.4150112	311.9027577
240.654534	316.5060101
245.4655827	321.2364188
251.017432	326.2282347
257.4002826	331.4030104
264.3258334	336.1319295
271.2744796	339.5829189
278.5460695	341.7307116
286.5805017	342.9095304
295.0123708	343.296059
303.449745	342.9465882
311.726917	341.8304492
319.4101559	339.9476655
325.5074604	337.515853
329.5562829	334.8997466
332.3898155	332.1384554
334.7405907	329.0421271
337.0086893	325.669731
339.4728362	322.3090934
342.2342538	319.4804005
345.3835902	317.9642433
349.1885766	317.9372259
354.0931834	318.878238
360.1135219	320.2329605
366.7454309	321.6186842
373.6803449	322.7400566
380.9839714	323.4999969
388.3223667	323.8442735
395.0730531	323.6256318
401.0173659	322.7024857
406.2595533	320.9841445
410.8790221	318.6439762
414.8325737	315.9620571
418.1386637	313.1689422
420.8816131	310.4219531
423.0655006	307.9527347
424.7650718	305.8778321
426.1102369	303.9643435
427.2036213	301.8798466
428.1252916	299.3884195
428.7401409	296.7308848
428.9424717	294.104117
428.8102745	291.2100606
428.4384906	287.8341599
427.8411399	284.3698544
427.2258041	281.33584
427.6322554	279.203015
429.9346352	278.2074577
433.6435481	277.8084583
437.9628173	277.254523
442.5623874	275.6529713
447.1041527	272.0614736
451.1344175	267.1608069
454.8115611	262.1854084
458.1758814	257.6440186
460.9376424	253.4089251
462.8884401	249.4044905
464.4137098	245.6952545
466.0177278	242.4019022
467.7562831	239.8469047
469.6212011	237.7181664
471.6614195	235.7977403
474.2922686	233.9527055
476.9539431	232.7243936
480.5137839	231.3108815
484.2559233	229.1409619
487.9139865	225.7437698
491.1445946	221.2965303
493.7223841	215.8472854
495.624087	209.0854118
496.8571494	201.041125
497.4709882	192.2933072
497.4972907	184.0980153
497.1901979	176.5788599
496.7270956	168.4843699
496.2296829	160.9847966
495.6035258	153.7579594
494.8684338	146.9354932
494.1767772	140.7609119
493.5910903	135.4632334
492.8450088	131.120782
491.6595902	127.6144128
490.2120584	125.0848322
488.6038803	122.9834946
486.4716915	120.6246976
