## Supplementary Data 3 for "Multiple evolutionary origins and losses of tooth complexity in squamates": Gonocephalus-chamaeleontinus_Insectivorous_living.txt

348.1475211	199.7487778
348.000067	201.4750192
348.0108595	204.2881798
348.0590836	207.7200371
348.1666667	211.5
348.3424548	215.4540464
348.5512206	219.4749013
348.7495037	223.4733115
348.894395	227.3592316
348.9833279	231.0864054
349.0625907	234.6599268
349.1866982	238.0897166
349.3946509	241.3936502
349.668493	244.6077431
349.9775052	247.7750294
350.2934318	250.9343177
350.6093627	254.0936267
350.9252936	257.2529356
351.2389321	260.4080479
351.5292824	263.5248315
351.7652884	266.5558065
351.9169639	269.4594455
352.0078028	272.3149268
352.1045762	275.2786568
352.2692837	278.4810431
352.5090616	281.8322474
352.7968783	285.1316979
353.1103878	288.1842301
353.4511435	290.9258866
353.8510354	293.484259
354.3427736	296.0236541
354.9132471	298.6308974
355.4909698	301.2813513
356.0048432	303.9504116
356.4401108	306.6785554
356.8597326	309.5731245
357.3278	312.7257691
357.876505	316.1207101
358.5049806	319.6499074
359.2144072	323.2282888
359.9982785	326.7646304
360.8199284	330.1249468
361.6383945	333.1599246
362.4211036	335.7288489
363.2221642	338.0013802
364.1288967	340.3219877
365.213783	342.9973998
366.4979096	345.8454791
368.0200128	348.6029713
369.8285943	351.0599566
371.9177884	353.2064935
374.2160316	355.120457
376.6436929	356.8908499
379.0900224	358.6154038
381.4291475	360.4008616
383.5380277	362.3541485
385.3824637	364.4977673
387.0189286	366.7622686
388.5137138	369.0745891
389.9215526	371.3640397
391.2832353	373.5628386
392.6427888	375.6027936
394.0842074	377.4628886
395.7231618	379.1612647
397.6623735	380.7172999
399.9019709	382.1560229
402.3815386	383.5163609
405.0520529	384.8374438
407.8910723	386.1362571
410.8900883	387.4141206
414.03949	388.6694423
417.2995282	389.8553861
420.6215194	390.8934134
423.9684949	391.7088026
427.3339413	392.2812914
430.7489894	392.6856744
434.2269385	393.0052398
437.7683299	393.2999573
441.3197566	393.5358181
444.8388743	393.6594546
448.2885744	393.6168108
451.6470082	393.3503258
454.8928529	392.7975345
457.9982672	391.8943208
461.0112341	390.6522823
464.0553736	389.190541
467.2481116	387.6470915
470.5956518	386.1170783
473.8821045	384.6150798
476.9313322	383.1230735
479.6053372	381.6199376
481.9451142	380.0679307
483.9850069	378.4565743
485.7541371	376.781412
487.3687055	374.9443635
488.9878385	372.8139125
490.7406414	370.322599
492.5018841	367.7185271
494.1159892	365.2616916
495.4936594	363.1317367
496.811993	361.3713825
498.387937	360.061015
500.5305422	359.3128921
503.1712837	359.0001525
506.0951361	358.8462725
509.1599298	358.6479785
512.2384243	358.4446308
515.2234984	358.3356739
518.0437913	358.3969045
520.7849076	358.5829797
523.5460073	358.7941872
526.3914082	358.9205797
529.2435213	358.8522713
531.9965485	358.4857414
534.5783097	357.7246128
536.9943858	356.5703425
539.2677834	355.0910671
541.4166244	353.3710231
543.4443587	351.5190082
545.3541389	349.6455381
547.1622922	347.8327312
548.9381331	345.9956733
550.7527843	343.9840363
552.6401064	341.7023531
554.4773353	339.3451404
556.1236557	337.1683088
557.5139666	335.3248286
558.8255845	333.7054273
560.3353921	332.1374292
562.2663096	330.50117
564.4629865	328.9262229
566.688224	327.5787448
568.8167758	326.5268401
570.8672547	325.6209051
572.8419083	324.6619863
574.7653421	323.4994248
576.8399248	322.2140047
579.3010008	320.9544019
582.1759233	319.8068853
585.05234	318.7250094
587.5915409	317.6296077
589.7445443	316.4202158
591.9056876	314.9642851
594.4518243	313.1909751
597.4919021	311.1432719
600.5366101	309.0343005
603.189866	307.0112345
605.1299189	305.1069738
605.8933451	303.1374015
