## Supplementary Data 3 for "Multiple evolutionary origins and losses of tooth complexity in squamates": Hoplocercus-spinosus_Insectivorous_living.txt

130.3272579	148.0180452
130.0321148	150.898097
129.6666667	153.8333333
129.2212722	156.7509283
128.6986725	159.6274027
128.1047312	162.450751
127.4449733	165.2080212
126.72469	167.8849429
125.9535457	170.4804456
125.1539308	173.0336533
124.3516191	175.5931323
123.5722579	178.206878
122.83961	180.9173092
122.1748191	183.7347617
121.5976947	186.6402746
121.1276518	189.6154875
120.78427	192.6432757
120.5860961	195.7073824
120.5156813	198.8020389
120.5197003	201.9332236
120.5450237	205.1082705
120.5413527	208.3341859
120.4623503	211.6162946
120.2890275	214.9406469
120.0379051	218.2677635
119.7256097	221.5568027
119.3671392	224.7638242
118.977258	227.8367154
118.5673959	230.7296591
118.1346174	233.4625863
117.6728831	236.0837034
117.1769169	238.6537643
116.6430572	241.2390482
116.0738773	243.8772652
115.4787931	246.5641729
114.8670316	249.2929004
114.2472331	252.057189
113.628529	254.8511205
113.0333364	257.6672036
112.4943841	260.4965508
112.0453817	263.3297291
111.7216752	266.1560841
111.5562963	268.9619537
111.5450868	271.723613
111.6650603	274.4120911
111.8932474	276.9957265
112.2059959	279.4378344
112.596755	281.6984174
113.1157496	283.7415918
113.8324469	285.5231951
114.8216821	286.9870154
116.1273635	288.0942215
117.6946723	288.9169194
119.4522114	289.5708406
121.3422655	290.1694582
123.3157915	290.8118418
125.3231955	291.5711786
127.3149337	292.5112106
129.240061	293.690376
131.0467807	295.1514963
132.6933518	296.8718834
134.1438158	298.8051312
135.3607057	300.9098925
136.3042798	303.1469875
136.9912948	305.4744272
137.5279705	307.8519552
138.0289314	310.2460936
138.6080984	312.6254593
139.3645602	314.954556
140.3259673	317.1886109
141.4991657	319.2768791
142.8925359	321.161764
144.511981	322.7783892
146.3248146	324.0861721
148.2625494	325.0752958
150.254348	325.7363319
152.2258568	326.0555924
154.1250759	326.0140412
155.9493681	325.6000469
157.704838	324.8212472
159.4033486	323.7021003
161.0547468	322.2951858
162.6589448	320.6842223
164.2163967	318.9416546
165.7278277	317.1296879
167.1935898	315.2995887
168.6144579	313.4708171
169.9913357	311.6535063
171.3249954	309.8581987
172.6154127	308.0947352
173.8529416	306.3548083
175.0203476	304.615572
176.0997198	302.8533557
177.0748226	301.0465229
177.9888326	299.228544
178.9578398	297.499488
180.1065463	295.9759521
181.5541873	294.7949062
183.3136104	294.0128887
185.2807229	293.5412461
187.3665914	293.2803834
189.5008889	293.1401223
191.6249	293.0247612
193.6853442	292.8128931
195.6191087	292.3708216
197.3413539	291.5551295
198.7819205	290.3028541
199.9899326	288.7597959
201.0495558	287.0859265
202.0464257	285.4247574
203.0406624	283.8794676
203.9976459	282.404258
204.859319	280.9132438
205.5672705	279.3210591
206.0896362	277.5527776
206.464811	275.5496411
206.7436344	273.274869
206.9704729	270.7126927
207.1758624	267.8713955
207.3578642	264.8083616
207.5057444	261.580322
207.6101627	258.2295452
207.6623423	254.7898009
207.6544836	251.2899796
207.5905244	247.7607458
207.4813458	244.2377825
207.3366987	240.7618599
207.1656525	237.3754462
206.9773555	234.1285863
206.7832945	231.0625379
206.6009069	228.1521268
206.4512582	225.3449958
206.3563783	222.5759185
206.3361838	219.7749319
206.4005672	216.8957622
206.5463229	213.9337755
206.7688897	210.8892027
207.0637513	207.7626253
207.4264906	204.5550375
207.8523864	201.2827575
208.3372102	197.9898309
208.8790669	194.7215544
209.4783713	191.5254093
210.1380164	188.4565323
210.8606309	185.5706336
211.6345947	182.8680774
212.4397851	180.3222714
213.2514858	177.8950445
214.0415748	175.5381954
214.7857724	173.2128278
215.4695971	170.9074948
216.0793197	168.6137265
216.6010101	166.3230971
217.0247691	164.03035
217.3653393	161.7481873
217.646882	159.4959745
217.8940976	157.2936722
218.1316505	155.1613079
218.3638035	153.094492
218.5758009	151.0646855
218.7520472	149.0407207
218.8756653	146.9927322
