## Supplementary Data 3 for "Multiple evolutionary origins and losses of tooth complexity in squamates": Ichnotropis-capensis_Insectivorous_living.txt

196.5622165	73.89869945
195.8082389	77.15969417
194.813575	81.4383861
193.6666667	86.33333333
192.4191951	91.61671293
191.1119593	97.13127429
189.801627	102.6542443
188.5209356	108.063669
187.2826739	113.3521486
186.1073336	118.5147962
185.0070105	123.5898371
183.9828912	128.6118758
183.0116139	133.5829178
182.0646656	138.4990041
181.124103	143.3552026
180.2325017	148.1381458
179.4560642	152.8284211
178.8567009	157.406582
178.411571	161.8897116
178.0524407	166.3188456
177.7089884	170.7397804
177.3349244	175.1994958
176.8960113	179.741848
176.3731249	184.3990992
175.8130511	189.1634347
175.2810849	194.0144565
174.8290521	198.9323668
174.4296719	203.8853287
174.0184304	208.8352056
173.5342464	213.7425088
172.9821339	218.5671507
172.4224556	223.2658002
171.9225618	227.7889691
171.5257907	232.1353603
171.2436635	236.3714945
171.0791194	240.5711682
170.983289	244.7368484
170.869163	248.8101971
170.6540888	252.7434504
170.3446975	256.647252
169.9966762	260.7065739
169.6473558	265.0341557
169.2695535	269.5719273
168.825672	274.2406141
168.3076653	278.9657682
167.8170164	283.6209689
167.498731	288.0306713
167.4844861	292.0154431
167.6812439	295.6423239
167.8880213	299.1100338
168.001847	302.5664859
168.1178508	306.0229155
168.3424837	309.4703845
168.7184717	312.8250151
169.2593134	315.9480902
170.0358488	318.7158562
171.2507131	321.1050924
173.0759902	323.1088108
175.4075945	324.6918686
178.0400535	325.8074086
180.8033536	326.4978307
183.5652037	326.958841
186.240662	327.3503455
188.9401123	327.5438013
191.8117259	327.3373262
194.7566827	326.7482866
197.4723228	325.9533252
199.6904487	325.2129932
201.4171723	325.1969748
202.6651233	326.5767132
203.5314412	328.7880226
204.1714619	331.1385093
204.7219657	333.4264291
205.3340538	335.7654673
206.0830078	338.2150782
206.9086347	340.7258724
207.758132	343.2480957
208.6721548	345.7658841
209.7181843	348.2734136
210.89325	350.7693721
212.1296447	353.2592222
213.3936915	355.7067001
214.7570019	357.9441519
216.3048501	359.7808011
218.002629	361.3125211
219.7455432	362.8342285
221.4802459	364.4496536
223.2187007	366.0232328
224.9878252	367.4739809
226.8408217	368.9137444
228.8192893	370.4494782
230.8986963	371.9615071
233.0340342	373.2465644
235.16359	374.2236785
237.2065721	374.9554762
239.1192599	375.5171681
240.9562309	375.9890576
242.8069528	376.4005338
244.8180147	376.5365815
247.0935957	376.1680613
249.5404363	375.2648851
252.0113562	373.8668896
254.4038713	372.0044862
256.6557643	369.707694
258.7313024	367.0318489
260.6880201	364.1524577
262.6084639	361.2610751
264.5414943	358.4617211
266.4843748	355.7220581
268.4293866	352.9949648
270.3686931	350.2328586
272.2944929	347.3899102
274.1940606	344.4662414
276.0403354	341.5722948
277.7978448	338.8356516
279.4006341	336.2427151
280.7562068	333.6369554
281.8455458	330.9165247
282.8932704	328.1767198
284.1540637	325.5407626
285.618512	323.0245354
287.0901121	320.5548743
288.4305992	317.9983693
289.6522418	315.1189995
290.7857379	311.7611189
291.7999582	308.0140013
292.6317593	304.0321853
293.2541236	299.9244088
293.823972	295.6936696
294.534031	291.3174293
295.4946969	286.7912579
296.6151953	282.2657959
297.7427202	278.0546836
298.7281658	274.4767347
299.5857005	271.3679763
300.3890723	268.3552041
301.2028862	265.1431949
302.064898	261.5934192
302.9870429	257.6544691
303.9145457	253.4074787
304.7841569	248.940606
305.5545398	244.3194023
306.2515484	239.6165309
306.916811	234.9172541
307.587713	230.3210429
308.2951147	225.8250178
309.0698721	221.3593496
309.9354369	216.8597199
310.8802447	212.3389727
311.8776153	207.8653466
312.9008392	203.5153522
313.9389491	199.3039485
314.9895612	195.2066881
316.0428923	191.1956254
317.0593039	187.2384232
317.9901457	183.3013384
318.8113963	179.3601333
319.5592202	175.4145933
320.2784066	171.468086
320.9818145	167.5685048
321.6337193	163.8486995
322.199984	160.4544691
322.8200907	157.1849783
323.7253675	153.6291707
324.9689639	149.6247075
326.3679339	145.289285
327.773945	140.7040051
329.1123989	135.8626443
330.4032369	130.8599455
331.6481224	126.0269054
332.8347009	121.7608776
333.9356874	117.981171
334.9153123	114.334934
335.4975531	110.5683457
