## Supplementary Data 3 for "Multiple evolutionary origins and losses of tooth complexity in squamates": Igua-minuta_Insectivorous_fossil.txt

67.15796056	68.98058471
67.00000008	71.09335079
67.00107677	73.6232422
67.03378967	81.31230279
67.16666667	90.66666667
67.29473957	95.72430608
67.44677303	101.5272106
67.52047327	112.5286898
67.02815825	124.0347521
65.91180247	135.9939378
64.24183506	148.2277453
63.36465371	154.1438008
62.49513039	160.4093606
61.83251648	166.1750011
61.36255965	172.1253262
60.89945464	183.1799331
60.43014496	193.6517157
59.3983777	203.6251505
57.53559654	213.1573339
55.20511106	222.6821822
53.57675522	233.0986282
52.91983248	244.46589
52.33401112	255.9655662
51.37140273	267.1892854
50.62917351	278.5003586
50.5215073	290.1132323
50.51350676	301.6217501
50.04147798	312.6403568
49.28460902	323.3087587
48.67436821	333.8885258
48.57975941	344.3287657
49.33085518	354.4561574
51.06353353	364.1250045
53.79008988	373.1738425
57.31399258	381.2403147
61.37277347	387.8627885
65.97748105	393.012442
71.34765568	396.9105266
78.14395778	399.5546848
86.72972892	400.9128163
96.79825065	400.908161
107.6808105	399.5567992
118.1072173	396.970686
127.2220621	393.2411761
135.7121865	388.977729
144.3701584	384.8380566
152.8935081	380.8087848
160.8377494	376.6633618
167.9761137	372.0231916
174.2596313	366.870369
180.1922589	362.3946679
186.2405293	359.6988439
192.3961256	358.9312852
198.6896035	360.3411493
205.223256	364.3637352
211.8272982	370.5782745
218.309026	378.2421009
224.8608423	386.6701561
231.8477128	395.2476154
239.4074844	403.8496671
247.4797899	412.6256028
255.7761669	421.4505318
263.8756052	430.0115285
271.7221717	438.2154306
279.7706231	446.2267871
288.2804609	454.102283
297.0469929	461.7062335
305.9246155	468.9856511
315.0167923	476.1450784
324.3726682	483.3525737
333.6956556	490.4070573
342.6836315	497.0691891
351.4569559	503.548497
360.2785898	510.2340221
369.1909656	516.9984633
378.1754277	523.3989164
387.4660871	529.4817824
397.4028588	535.7370436
407.7907927	542.1033813
418.0159824	547.9062851
427.7990726	552.6172229
437.3645971	555.9806809
446.9326593	557.7728559
456.7146987	557.9798654
466.7213056	556.7875303
476.4199218	554.6438485
485.4764858	551.9033887
494.269372	548.625557
503.1146057	544.8551249
511.7783526	540.6074726
520.183688	535.6849826
528.9504168	529.37246
538.3419205	521.559232
547.6122115	513.7504186
556.2695339	507.1586102
564.4637296	501.5046575
572.3555002	496.0348675
580.5104908	490.4502517
589.5528749	484.7674993
598.7292293	479.0641781
606.994055	473.2756078
614.99963	467.1989195
624.1589004	460.8107533
633.8699051	454.0238496
642.650235	446.4468655
650.180685	438.172141
657.1105783	430.0299842
663.8712795	422.5114856
670.3817134	415.4853264
676.4467	408.9600157
681.8270376	403.2739736
686.640337	398.3644599
691.5830851	393.4408704
697.104926	388.7040647
703.4448024	385.3995633
710.8604485	383.9412688
719.3399217	384.0122067
727.9916288	385.219868
736.0027649	387.3583825
743.8464903	390.8130857
752.0417718	395.7000408
760.1982602	400.5820042
768.0693244	404.2820367
775.73863	407.6210429
783.3459323	411.7540088
791.653985	416.6110218
801.0933202	421.649862
810.9271974	426.036571
820.7575306	429.1753723
831.0433195	430.9407663
842.0196624	431.2886915
853.2106034	430.2615835
863.9926994	427.835597
872.7141952	423.4967336
877.4886147	416.2671729
878.7674221	406.2708375
878.9509915	394.8890738
878.8972061	383.1096127
878.6330646	371.5943419
878.2196502	360.240022
877.743447	348.7746994
877.0445469	337.4031108
875.730735	326.5539071
873.8772324	316.2775589
872.282702	306.2904075
871.4035438	295.9878042
870.8840626	284.3859681
870.3509431	271.6862744
869.5960526	259.6203548
868.4685835	249.0837122
866.9522985	239.9187042
865.1491674	231.9243926
863.5172598	223.4568598
862.575002	213.1458104
862.1688173	202.098508
862.0420402	191.111065
862.1421468	180.0472985
862.417033	168.8848547
862.5366351	158.1067351
862.1575158	147.9943185
861.5971605	136.9807489
861.4699947	123.5698794
861.6292257	110.3087601
861.6267498	100.14691
861.463338	92.48465326
861.4536031	84.81998387
