## Supplementary Data 3 for "Multiple evolutionary origins and losses of tooth complexity in squamates": Iguana-iguana_Herbivorous_living.txt

77	65
77.96285535	76.37651948
78.51714315	87.99503969
78.40463622	99.18216154
78.08628257	109.4993419
77.83237233	119.2091052
77.1482102	129.0725752
76.04991739	139.2417147
74.84173076	149.1765583
73.59737971	158.6512319
72.3437449	167.7814019
71.11790501	177.1006717
69.89099827	186.6762416
68.55308698	196.0343533
66.75689246	203.9654306
64.33770769	210.9074513
61.69762101	219.0798325
59.90914738	228.4082667
59.0620356	238.2601845
58.44523517	247.1775456
58.08111376	255.8355671
57.75668702	265.4083483
56.76418335	275.5365457
55.65658728	285.6593399
55.6445367	295.1278843
55.94220511	303.2795404
55.54553834	310.2179371
54.60479456	317.2049042
54.56074501	323.3995005
54.59712428	330.0677605
54.19721993	338.2469276
54.21139957	346.9103835
55.96468089	354.5227758
59.54447741	360.5458351
64.0216335	366.0169254
69.25919844	368.95878
74.95692225	368.6702145
80.40525927	366.0715676
84.67502779	362.324364
88.99638069	358.0036193
93.27822159	353.7844835
97.84361398	350.4284567
103.0743048	349.0140657
107.0448727	351.0799354
109.1607719	355.6072181
109.9189198	361.7019908
110.2036031	368.6940855
110.6128974	375.7355397
110.4990369	383.5784347
109.6203031	392.0523763
108.8072738	399.6137948
110.0075051	405.6339458
112.2920051	411.3728802
115.1927369	416.7557029
119.4893797	419.9925428
126.4125928	421.1519684
132.3214388	422.6066478
136.4437359	425.9118729
140.3095602	431.0011029
143.038973	437.0835356
145.570927	443.8265618
148.6295011	450.5718392
152.1679609	456.4766578
156.4420248	462.3897329
161.2695363	468.6280099
166.3928197	474.7053206
171.9795261	479.5263984
178.1403891	482.7196832
185.2074829	484.4607415
193.7972304	484.7035009
201.5621607	482.5017319
206.6019542	478.1725594
209.3872087	473.9416669
211.7815252	470.6873016
214.3438861	465.8419053
217.0304278	462.1398534
219.9187686	460.7343578
222.8604695	462.4545334
225.377749	467.7636432
226.7743513	474.1582565
228.3376164	480.8537706
230.2392462	487.2378248
232.1666356	493.3273449
235.3894026	500.0580309
238.460333	505.3244908
241.6549624	509.173523
246.5395383	511.9673312
252.9985139	512.7606036
258.4919576	515.2892575
263.0043103	520.1315794
267.8244712	525.5518146
273.1674962	531.1729028
278.5129329	536.8029194
284.7941037	542.5373689
291.8202694	546.0385084
295.4038845	546.9546613
299.9954222	546.9776806
306.8286771	546.2613489
312.9924561	543.8179969
319.4202402	539.43463
324.7861162	534.0608058
327.7142419	528.8883992
329.5271357	523.4155477
331.1514064	516.4949128
332.97563	510.7898338
336.0799723	506.5904644
341.4137914	501.9708662
346.2106309	497.1603058
349.7201042	493.2177986
351.9958848	489.2061771
353.5883448	484.3397165
356.5602683	479.8868437
360.7261847	475.7557743
366.5284864	471.288307
373.5619057	466.8868619
379.3504353	463.3065504
383.2921433	459.3158509
385.677794	453.8596565
386.7106025	446.9968616
386.9865506	439.3518569
387.0096308	431.5878863
387.2769208	425.1960727
388.4085597	421.0199593
391.3065846	417.9434396
397.3523489	414.3946423
405.5060685	410.1634878
411.896926	406.2185751
415.137699	401.0552382
415.6367211	393.8552036
415.0615891	386.0913477
414.2843696	379.6879853
413.1807549	373.7561536
412.1357559	366.2853266
412.0004855	358.8741141
412.6413294	354.0016602
415.8562187	352.8513696
420.4156141	355.4567352
425.4134056	359.9886878
431.7325189	362.8822677
438.6181561	364.2199161
445.6490648	363.6565097
452.4508442	360.2283069
458.3271556	354.9712196
462.7307743	348.4615304
465.4553098	341.3348595
466.5660327	334.7891185
466.579863	329.1840558
466.1186352	323.7311315
465.4191355	316.6930904
463.9328342	307.3881392
461.6788852	296.504924
460.3249408	286.7022197
459.2645481	278.8490934
457.437737	272.4182821
454.4698809	266.5413241
451.9584891	261.484898
449.685195	255.3181974
447.4528042	247.9855302
445.7409111	242.540138
442.3564167	234.1368679
436.2246189	222.5993971
431.0112083	213.623366
425.6370941	205.0299323
417.8573718	193.8356255
410.585534	182.8009097
405.1156397	172.9822353
400.0576779	163.1534433
394.9746499	153.6647901
390.3996646	145.8557724
385.9891847	138.4118976
381.2066318	130.1379106
376.4102932	121.8333917
371.0774923	112.4800305
364.9222414	101.337597
359.8069655	91.47381486
356.1111345	83.09593936
352.6535264	73.97135827
352.1731622	72.6839896
351.6432362	71.27792993
351.1448931	69.96127312
349.1035606	64.32093271
348.7184708	63.14174312
348.3864073	62.07266746
348.378697	62.04718301
348.092704	61.07808783
347.48287	58.84674047
347.4363046	58.66704733
347.0588491	57.1616658
346.2159946	53.48817431
345.5993935	50.53393542
