## Supplementary Data 3 for "Multiple evolutionary origins and losses of tooth complexity in squamates": Kentropyx-altamazonica_Insectivorous_living.txt

32.44481148	30.82041865
32.25813145	34.64505201
32.64972546	41.62205393
33.16666667	50.66666667
33.78986941	61.08408161
34.55532761	72.18405469
35.51549827	83.43067294
36.69651413	94.53777773
38.02462482	105.6105837
39.4046061	116.8007021
40.77820666	128.0686583
42.1607427	139.1308511
43.5794568	149.6867035
45.03250642	159.6494094
46.45554341	169.2197447
47.78296486	178.6422051
49.09457031	188.0074189
50.56001701	197.341588
52.29214666	206.6865169
54.2479549	216.1153304
56.35531921	225.6973331
58.49266535	235.4076964
60.50782632	245.1791421
62.29265909	254.9465091
63.94747038	264.6065118
65.64134874	274.0405984
67.47397995	283.2716257
69.39515716	292.5550211
71.32782187	302.0871421
73.24130384	311.6495166
75.15792367	320.906519
77.06788654	329.6925894
78.82083252	338.2883479
80.21122509	346.9688271
81.26688565	355.7821477
82.23894456	364.6323368
83.36300841	373.4635499
84.7875734	382.2231709
86.63210487	390.8621362
88.80972015	399.394922
91.06376175	407.8831076
93.19144465	416.2808544
95.16709011	424.2129756
97.02307659	431.3224178
98.96894768	437.8315988
101.3378164	444.3012988
104.2407775	450.8109228
107.4821031	456.8749684
111.0045775	462.1690373
115.0157877	466.4387972
119.8040372	469.3976733
125.8378951	471.1069419
133.2485943	471.7734658
140.7132391	471.3596753
146.9280646	469.7343376
151.7779388	467.1518174
155.6932232	464.305151
159.1848833	461.8693981
163.1491559	460.2007802
167.8752629	459.8236366
172.6774455	461.3531918
177.3029246	464.8791914
181.888605	469.7954803
186.2620405	475.1902017
189.9101485	479.9950459
192.8080713	483.9979111
195.7707307	488.4175701
199.3964802	493.9384026
203.5706161	499.4148939
208.1820528	504.0727086
213.0125807	508.1678449
217.7759266	512.0498824
222.4497074	516.1619227
227.1204381	520.9463993
231.7592623	526.0850375
236.308836	530.8566111
240.7329284	535.1931641
244.931582	539.5304761
248.9144238	544.0475345
253.0248646	548.5541031
257.5726004	552.8441661
262.6689437	556.7837507
268.426934	560.2240125
275.0855319	562.8984351
282.7187733	564.5317244
290.4025805	564.8800812
296.9702519	563.7961068
302.2778241	561.5407226
306.6830208	558.4710831
310.3849476	554.714032
313.7858923	549.95736
317.1493173	544.2093998
320.3086741	538.2499207
323.1725831	532.5612486
325.8012133	526.9062777
328.2727418	521.0676981
330.7364119	515.2844425
333.3250339	509.8520045
335.8839983	504.6759323
338.1724771	499.5044893
340.397053	493.9969981
343.047705	487.7505174
345.8700754	481.1111518
347.996551	475.0612818
349.2303055	469.9559602
349.992079	465.4807657
350.7035065	461.3369006
351.9103886	457.173261
354.0125192	452.7782767
356.7013357	448.5724454
359.7322511	444.9517121
363.4399747	441.9939019
368.1205552	439.7509198
373.6656056	438.2646265
379.7847459	437.5072759
386.0810607	437.3399634
392.2259612	437.5593558
398.0388991	437.8483795
403.4335977	437.8751752
408.5169521	437.2396416
413.3907522	435.5754703
417.8014954	432.9187615
421.2988196	429.4789018
423.3338767	425.3237465
423.4914536	420.4199093
422.5269723	414.7764494
421.6704381	408.4690093
421.2236014	400.8936481
421.04963	391.2335657
421.100111	380.7404656
421.3437339	371.4418455
421.5958499	363.3182083
421.6574475	355.1009087
421.5025046	345.5823012
421.3399109	335.2789584
421.4315421	325.7835347
421.6850537	317.2735398
421.8893013	308.9334875
422.0017801	299.84908
422.1277207	290.2228647
422.3797031	281.327923
422.6804738	273.777766
422.891865	267.2889258
422.9580813	261.0275354
422.8667274	254.0140126
422.6161696	245.560137
422.37012	236.2341167
422.3875769	227.4835871
422.6392916	219.5598063
422.870147	211.4170372
422.9759957	202.0683568
422.9998442	191.8621828
423	182.5715454
423	174.6841445
423.0006302	167.5858569
423.0249768	160.4250804
423.1387262	152.7414299
423.4061474	145.1712697
423.7178095	138.0749812
423.9224252	131.1816959
424.035485	123.8356832
424.2038183	115.3913411
424.5284455	105.9824081
424.9577567	97.2103367
425.4000755	90.80364832
425.7384825	86.4889793
425.8252643	83.09809597
