## Supplementary Data 3 for "Multiple evolutionary origins and losses of tooth complexity in squamates": Lacerta-bilineata_Insectivorous__living.txt

49.01383304	58.89195623
49.0229019	59.18549353
49.02072198	59.12165453
49.05280618	59.85402282
49.0658746	60.07982072
49.16666667	61.33333333
49.48478725	63.81879206
49.90024753	66.52235304
50.33184493	69.36044771
50.76261871	72.19271724
51.20404737	74.85214743
51.6616998	77.29559318
52.12752027	79.63934361
52.560148	81.97655233
52.86326979	84.3189606
53.00769585	86.72847602
53.15880951	89.39659795
53.42463436	92.40922408
53.64026834	95.54831823
53.61527426	98.61513126
53.37405436	101.5251692
53.12410798	104.2216352
53.04277021	106.6766328
53.1762736	108.918009
53.5666087	110.9941921
54.31798109	112.9691768
55.45209662	114.9127028
56.69580146	116.9230881
57.78925127	119.0919596
58.74709108	121.3689026
59.66141865	123.6628456
60.50785025	125.8956898
61.20542978	128.0116884
61.8172893	130.1365542
62.52446904	132.4993688
63.31213498	135.035479
64.01479454	137.5186512
64.56876551	139.8601682
65.04949623	142.0547516
65.55596561	144.0818948
66.20423145	145.9199705
67.0493075	147.5670343
67.89002159	149.1148129
68.56874118	150.6933305
69.27174203	152.4088525
70.11890545	154.2549172
70.92297413	156.0449234
71.55257373	157.6849359
72.08476779	159.2546079
72.60567146	160.928106
73.11260738	163.0236639
73.62503951	165.5440741
74.23642517	168.0841622
75.05506837	170.4408194
76.19824307	172.6265409
77.73932437	174.6154609
79.60499277	176.3819488
81.69611212	177.9273136
83.98428432	179.2608936
86.457432	180.3811874
88.99816336	181.2400027
91.45912692	181.7699866
93.75559706	182.0935735
95.80115727	182.7367501
97.54361053	184.1506161
99.15810948	185.990217
100.8796414	187.8373077
102.6860545	189.5555595
104.5165058	191.1156547
106.3777416	192.733393
108.2418238	194.6515916
110.0485736	196.6676358
111.8112981	198.4423894
113.6191948	200.0442684
115.4777759	201.8242401
117.317358	203.8566949
119.0911652	205.7573164
120.8630111	207.34643
122.6992237	208.7742761
124.5838447	210.1802717
126.5647654	211.5928711
128.7067343	212.9980037
130.8747969	214.3734894
132.9011565	215.7235797
134.851301	216.9848676
136.9316518	217.9754281
139.3083327	218.7156239
142.0539548	219.5823619
145.0224245	220.7333095
147.7156712	221.8537464
150.0319023	222.8134207
152.3555418	223.8036923
154.8872396	224.964301
157.4537906	226.1210674
159.8311596	227.000292
162.0916873	227.4826385
164.3893916	227.4521766
166.6832592	226.8585065
168.7143215	225.9761006
170.3981329	224.9811138
171.9287126	223.5823233
173.3942971	221.5082086
174.5817117	218.9146616
175.3429562	216.0302557
175.7501589	213.3233893
175.9387701	211.1027038
176.0569185	209.0319901
176.2805654	206.6444036
176.5828398	203.775482
176.6434926	200.5335874
176.403864	197.1285699
176.1480586	194.0640494
176.0163603	191.3820268
175.8937647	188.2967227
175.6129013	183.9560461
175.2441777	178.7270844
175.0500286	174.1321169
175.0045011	170.7663914
175	168.1748372
174.9949016	165.5470201
174.9504091	162.6157126
174.8039318	159.3573773
174.5189066	155.6492836
174.2053321	151.2519382
174.0308219	145.7575848
174.00001	139.6169354
174	134.0623852
174	129.8653984
174.0007897	127.2098925
174.0075631	125.6958315
174.0238651	124.4578609
174.0693663	122.9232339
174.1972067	120.989791
174.4703889	118.8514879
174.870682	116.6491344
175.3382054	114.3612262
175.9655969	111.9311336
176.9447505	109.2920519
178.178725	106.4415986
179.3305546	103.4703229
180.2891586	100.5006852
181.1436945	97.70217877
181.965674	95.12603121
182.7945901	92.61641032
183.6386189	90.06125104
184.3649976	87.6193249
184.811784	85.49434105
184.9794972	83.59946321
185	81.70352083
185	79.73395248
185.000042	77.74734661
185.0290159	75.82451483
185.1927498	74.18641439
185.5412482	72.86220911
185.8749836	71.3832496
185.9493504	69.40503311
185.7451146	67.12144459
185.432576	64.81842939
185.3480444	62.84759569
185.5826437	61.26949672
185.8768776	59.93007009
185.9504713	58.71720178
185.7308906	57.3764983
185.3342854	55.88210721
185.0654485	54.53954929
184.9161146	52.97588739
184.5907381	50.27687923
183.9799837	46.70739201
183.1591081	43.27832588
182.1425055	40.36626364
180.8517513	37.95127751
178.6824336	36.09952751
