## Supplementary Data 3 for "Multiple evolutionary origins and losses of tooth complexity in squamates": Latastia-longicaudata_Insectivorous_living.txt

91.60594699	96.97860613
91.73376459	99.41541142
91.86550243	101.8784327
92	104.3333333
92.13635982	106.7514673
92.27435914	109.1281359
92.41393031	111.4650431
92.55499445	113.7641787
92.69746116	116.0278238
92.84122852	118.258552
92.98618331	120.4592245
93.13258579	122.6329705
93.28276715	124.7831269
93.43981993	126.9132431
93.60690284	129.0270635
93.78720533	131.1284872
93.98390997	133.2215222
94.20014817	135.3102327
94.43662746	137.3966477
94.68798777	139.4775221
94.94793655	141.5487604
95.21014208	143.6061906
95.46814887	145.6454909
95.7152863	147.6621101
95.94484478	149.65146
96.15629751	151.6153052
96.35583748	153.5624226
96.55025098	155.5023368
96.74646042	157.4447748
96.95134037	159.3993923
97.1715368	161.3755061
97.41112295	163.3769932
97.665858	165.3893664
97.92990618	167.3942909
98.19756205	169.3731197
98.46296209	171.305923
98.71975954	173.1703244
98.96166597	174.9406954
99.20045678	176.601137
99.46786881	178.1475186
99.80095197	179.5762259
100.2406364	180.8833235
100.8291144	182.064452
101.6005533	183.115895
102.5461994	184.0379604
103.6373943	184.8355285
104.8468784	185.5159347
106.149838	186.0874955
107.5239582	186.558552
108.9462249	186.935904
110.3877162	187.2224336
111.818902	187.4188258
113.2091671	187.5238398
114.5247635	187.5340502
115.7273078	187.4449861
116.8017356	187.2910955
117.7673886	187.1574535
118.6496615	187.1432659
119.4728197	187.3540189
120.2552689	187.8779268
121.012004	188.7091553
121.7596276	189.7551291
122.5150248	190.9400095
123.2939261	192.20411
124.111354	193.4965615
124.9817159	194.7739789
125.9141623	196.0283913
126.9142534	197.2703916
127.9864342	198.5105177
129.1340228	199.7587751
130.3592367	201.0243879
131.6623083	202.3131676
133.0352154	203.609933
134.4675595	204.8904834
135.9504298	206.1312064
137.4757833	207.3078772
139.0358495	208.3944255
140.6226583	209.361994
142.2348527	210.1931662
143.8806861	210.891061
145.5688344	211.4631335
147.3075084	211.9195857
149.1042999	212.2727607
150.9660229	212.5363427
152.8890143	212.72203
154.8463946	212.8343259
156.809671	212.8748464
158.7507076	212.8433229
160.6397259	212.7375429
162.4429689	212.5530802
164.1235775	212.2823622
165.6698854	211.9120323
167.0866029	211.4270646
168.3820828	210.8142301
169.5687467	210.0636708
170.663151	209.1698882
171.6806954	208.1317587
172.6203622	206.9514762
173.4777933	205.6328531
174.2499215	204.1807618
174.9348915	202.6008093
175.531917	200.8990442
176.0436129	199.0840562
176.4810416	197.1712003
176.8558292	195.1749271
177.1783437	193.1074702
177.4578587	190.9793098
177.7027279	188.7995436
177.9204768	186.5761351
178.1154924	184.3146066
178.2887083	182.0180299
178.4407793	179.6891226
178.5722966	177.3304085
178.6837933	174.9442409
178.7757501	172.5328222
178.8486048	170.098246
178.9035467	167.6459721
178.9432215	165.1882717
178.9702295	162.7380817
178.9870135	160.308615
178.9959487	157.91389
178.9994348	155.5693548
178.9999999	153.2926881
178.9991374	151.0986039
178.9922487	148.9733995
178.9725136	146.8908385
178.9330603	144.8215233
178.8675158	142.7350924
178.7705096	140.6026219
178.6380417	138.3987828
178.4716995	136.1154808
178.2822575	133.7734808
178.080255	131.3940949
177.8752785	128.9964187
177.6765439	126.5985376
177.4934102	124.2185676
177.3359066	121.8757002
177.2123461	119.587075
177.1192506	117.3533692
177.0491112	115.1698234
176.9935415	113.0306949
176.9433823	110.9293226
176.8888504	108.8582444
176.8197364	106.8093693
176.728376	104.7753583
176.6137157	102.7514566
176.4757785	100.733203
176.3147036	98.71607438
176.1307443	96.69553992
175.9242642	94.66711538
175.6942336	92.62785742
