## Supplementary Data 3 for "Multiple evolutionary origins and losses of tooth complexity in squamates": Leiocephalus-barahonensis_Omnivorous_living.txt

66.78234453	131.613598
67.47280817	134.0438386
68.23486682	136.9944601
69	140.3333333
69.72673348	143.9706748
70.39685021	147.8254495
70.99985146	151.8530147
71.53348632	156.1112897
71.97801147	160.5868761
72.28767408	164.6895779
72.49907847	168.5606521
72.63173385	172.5473655
72.66440574	176.4276226
72.59232962	180.0687217
72.44472129	183.473904
72.26827928	186.6787818
72.12214926	189.7401751
72.04011104	192.7265681
72.00667476	195.707673
72.00004672	198.7535763
71.99855423	201.9161208
71.98237859	205.1499077
71.93220864	208.3695752
71.8262398	211.4868685
71.65063599	214.4334054
71.4383124	217.2598637
71.23872626	220.0585528
71.10188084	222.9209073
71.07182239	225.8387413
71.19351659	228.7214459
71.52271603	231.4671879
72.11028793	233.978193
72.9356273	236.2436015
73.94957043	238.2869994
75.09794827	240.146439
76.3588156	241.8676245
77.72407621	243.5024101
79.18638446	245.1003569
80.76372559	246.6429847
82.48796413	248.0697271
84.38561174	249.321023
86.44766617	250.3849962
88.639184	251.2937239
90.92809465	252.0796044
93.26018901	252.7036469
95.534489	253.0015026
97.60999661	252.7554197
99.30498438	251.7856735
100.5100701	250.1546926
101.1966859	248.0101902
101.4244054	245.5292344
101.3718621	242.9523909
101.2034792	240.5001507
101.0827171	238.4259058
101.2032258	237.0625971
101.8581472	237.020237
102.9727921	238.3794274
104.2608009	240.506595
105.5606527	243.0718055
106.7822121	245.8963477
107.9548582	248.8529885
109.1530327	251.8355053
110.4496962	254.7424601
111.8806102	257.4954032
113.353257	260.1127141
114.7399568	262.6385443
115.9018226	265.1186094
116.8509612	267.5600997
117.7757327	269.9387599
118.8841152	272.2294859
120.2711168	274.4252256
121.7858792	276.5809692
123.2536394	278.7644008
124.5229339	281.0281409
125.6195064	283.3319015
126.6522609	285.599266
127.735647	287.7529943
128.9546666	289.76729
130.3578219	291.6749302
131.9829461	293.513946
133.8790343	295.272901
136.1174153	296.8548777
138.7432169	298.1665111
141.748369	299.1439454
145.0011538	299.7802775
148.3604784	300.0694606
151.7013905	299.9830798
154.9073298	299.4991219
157.9076369	298.6860771
160.6393675	297.6384892
163.027431	296.4585572
165.0466684	295.1667241
166.7768136	293.6766726
168.3440454	291.9112947
169.8604753	289.8704112
171.3741843	287.6546817
172.9221229	285.3570685
174.5249882	283.0499171
176.1114131	280.7399302
177.5711898	278.4092704
178.7836387	276.0423963
179.6724544	273.6290857
180.2414171	271.1617299
180.510938	268.6330701
180.5163166	266.0431468
180.3131386	263.4135634
179.9571432	260.7657095
179.5081139	258.1364315
179.106502	255.7713621
179.0287172	254.253002
179.7535257	254.830382
180.9682444	256.7272466
182.4407968	258.9095693
184.1076448	260.8263845
186.0253659	262.1802094
188.2980478	262.9446588
190.9709243	263.1907906
193.9525799	263.0122805
197.014355	262.4330814
199.9443304	261.4290782
202.5148597	259.9501066
204.6237084	258.0579886
206.2995719	255.9067553
207.5978043	253.6554974
208.5598007	251.4011699
209.1874862	249.1079306
209.496335	246.7240183
209.5210282	244.2056846
209.3069166	241.5286879
208.9006445	238.6773017
208.3449445	235.6450393
207.6672695	232.5039805
206.8769397	229.3807916
205.9729944	226.4060888
204.944679	223.7135088
203.7779349	221.2774381
202.4675571	218.9693623
201.0201473	216.6410613
199.4645679	214.2192767
197.8438007	211.7156107
196.196112	209.1433223
194.5514955	206.5177618
192.9102106	203.8768539
191.2623051	201.2663966
189.5976844	198.7340566
187.9244018	196.2989891
186.2888948	193.9137015
184.7447555	191.5188813
183.3418224	189.0577113
182.0732028	186.5051094
180.8977824	183.8537193
179.7736042	181.0974434
178.6719393	178.230181
177.5908154	175.2445297
176.5314577	172.1347169
175.4951083	168.8985036
174.4910253	165.5726616
173.5374849	162.2279666
172.655961	158.9357089
171.8735277	155.770691
171.2160121	152.7349413
170.7016839	149.7580286
170.3418094	146.7590559
170.137774	143.6874147
170.0851211	140.620114
170.1881388	137.6722734
170.459193	134.9842144
170.6832141	132.6819665
