## Supplementary Data 3 for "Multiple evolutionary origins and losses of tooth complexity in squamates": Leiocephalus-schreibersii_Insectivorous_living.txt

48	36
48.46444455	44.1029741
49.01714775	52.2644348
49.71575671	60.55803312
50.3966794	69.19151224
50.82696664	78.37732458
51.0157253	87.95760729
51.17361017	97.47447484
51.45090868	106.6196093
51.75184915	115.7407533
51.92461593	125.2766697
51.84402764	135.0395204
51.36656311	144.4558605
50.46804838	153.1480906
49.56928754	161.4936748
49.10114363	170.0132678
48.91085993	178.9625328
48.69513881	188.4569102
48.4018228	198.311645
48.15022725	208.1465605
47.98389761	217.6139584
47.66807645	226.5323574
46.88974975	234.7370425
45.65698472	242.2200605
44.22536122	249.1268051
42.63274625	255.6561529
40.68918526	262.0405174
38.53667948	268.6685929
36.64090245	276.0110627
35.33550322	284.1434727
34.81115942	292.820217
35.01101087	301.8384605
35.31721121	311.0766984
35.17011192	320.4172709
34.77509396	329.5044465
34.72804513	337.7993807
35.18598868	345.5045871
35.53412146	353.8707665
35.54167728	363.2765942
35.7142908	373.0840768
36.51219641	382.6894629
37.75441054	391.8090154
38.87900518	400.3634663
39.58980746	408.2978225
40.08559085	415.5983088
40.66153527	422.3167019
41.66755574	428.6377602
43.3857823	434.6905582
45.8648595	440.3794887
49.13292699	445.7062881
53.21418458	450.997042
58.03609736	456.2816825
63.50304175	460.7788765
69.58952244	463.765669
76.26751995	465.4594603
83.373524	466.3174484
90.33599361	466.3868287
96.60756757	465.6476939
102.3687228	464.8699669
108.0062488	465.0506155
113.3207959	465.9623894
118.1128548	467.2821698
122.7478255	470.18848
127.3105406	475.237018
131.276402	481.3652634
134.3696539	487.8414493
137.1281073	494.3684421
140.191628	500.7815691
143.6709852	507.2969159
147.4927581	514.1462433
151.6397012	521.1507332
156.1409897	528.0332214
160.9004269	534.5308034
165.7363445	540.3686247
170.802445	545.635334
176.5700062	550.8750181
182.9791909	556.429636
189.4079917	562.408112
195.4198293	568.819801
201.1643269	575.2158233
206.9350843	581.0428181
212.8841044	586.2905428
219.0191866	591.2992754
225.2332397	595.982406
231.3724607	599.7664376
237.4726822	602.2485928
243.8130418	603.5327898
250.3180127	603.6625805
256.3338543	602.2093601
261.3722267	598.9209554
265.5815986	594.3799478
269.5077554	589.1049981
273.9758063	583.2997384
279.1616731	577.3272745
284.2946186	571.6931585
288.7137269	566.7016129
292.2667963	561.938237
294.9964249	556.8803612
297.5802667	551.332508
300.5162353	545.2934302
303.1388516	538.9164757
304.8181344	532.2541043
305.7716631	525.2730766
306.4596366	518.050236
307.4104796	511.077051
309.1138827	504.8558036
311.3687699	499.3670501
313.6442634	494.3686384
316.0410697	489.8098807
318.9175426	485.7214318
322.235515	481.9259183
326.0027599	478.3331573
330.9030081	475.5363664
337.3835536	473.9471333
345.1953178	473.0966289
353.7981674	472.491667
362.2257835	471.8048399
369.5517627	470.7263804
375.8444002	468.7888651
381.3768812	465.5360801
386.0892636	461.2438729
389.9010792	456.4422163
392.9257182	451.2288471
395.3309849	445.5106745
397.0138742	438.9437486
397.7978407	431.2634338
397.9130509	422.7789066
397.7009759	413.7854697
397.2304834	404.5987388
396.349978	395.6515619
395.0073277	387.2795675
393.529303	379.2894085
392.2443896	371.4277486
390.7338964	363.4471834
388.3802885	355.1943349
385.4062106	347.1527606
382.4706097	340.066397
379.7653804	333.7498827
376.9566244	326.8724778
373.9897335	319.1222515
371.0506094	311.3633482
368.2561113	304.1101171
365.691553	297.1938688
363.4241652	290.3988317
361.047007	283.5083017
358.0776837	276.4016196
354.899837	269.3715885
352.1784437	262.6665097
349.8436929	255.4926068
347.4164932	246.9432041
344.9348012	237.567436
342.6567236	227.9542373
340.8959823	218.9132489
339.647844	210.8585068
338.7803409	204.0536516
337.8654377	197.6384278
336.3252668	190.410329
334.3657397	182.8496556
332.5177571	175.9151615
330.7666351	169.2781083
328.6889226	161.8129642
326.38824	153.6805638
324.402887	145.8535283
323.0493251	138.7093273
322.1721734	131.5568133
321.5401517	123.9193665
320.9411335	115.8531647
320.2014825	107.4491598
319.271458	99.2731729
318.1305113	91.97295014
316.777307	85.40155977
315.3189047	79.02255573
314.0237691	72.62328987
313.1762122	66.21911232
