## Supplementary Data 3 for "Multiple evolutionary origins and losses of tooth complexity in squamates": Leiolepis-triploida_Insectivorous_living.txt

143.3102516	109.7289418
143.8333333	111.5
144.3317909	113.1942035
144.8201683	114.8158734
145.322858	116.3901259
145.8648979	117.944106
146.4704543	119.5053393
147.1597998	121.0919561
147.9474309	122.7032877
148.8456821	124.3360397
149.8651005	125.986694
151.0143042	127.6516088
152.2955736	129.3277997
153.7027105	131.0136529
155.2290929	132.7079256
156.8685226	134.4095817
158.615217	136.1177523
160.4640929	137.8302303
162.4117644	139.5387084
164.455562	141.2337885
166.5931029	142.9066701
168.8222181	144.5490429
171.1408636	146.1529848
173.5416048	147.7066688
176.0058075	149.1887147
178.5145866	150.575182
181.0493379	151.8394994
183.5904523	152.9509197
186.1157906	153.8727099
188.6050894	154.5754415
191.0476763	155.0567737
193.4340198	155.3205467
195.754784	155.373788
198.0012144	155.2266711
200.1666371	154.901367
202.2569018	154.4972913
204.2868495	154.1574127
206.2688814	154.0370268
208.2025883	154.3003193
210.0676105	155.0794829
211.8539826	156.3119319
213.5802912	157.8481123
215.2727454	159.568658
216.9582479	161.3763197
218.663053	163.1851312
220.3988978	164.9424167
222.1525099	166.6496127
223.9079641	168.3138235
225.648945	169.9423568
227.3584529	171.5427345
229.0215588	173.1216606
230.6443765	174.678655
232.2430811	176.2101559
233.8347316	177.7126441
235.4368679	179.1826735
237.066284	180.6170338
238.7246542	182.0151703
240.4006211	183.3787653
242.082464	184.7094931
243.7583607	186.0089338
245.4164854	187.2786162
247.060331	188.5225024
248.7166714	189.7485376
250.4137798	190.965265
252.1781578	192.1810978
254.0333	193.4038226
255.9991682	194.6210718
258.0928599	195.7781129
260.3281832	196.817868
262.7144736	197.6867092
265.2553525	198.3354
267.9447703	198.723988
270.7366588	198.8508741
273.5680103	198.7310013
276.3807578	198.3713586
279.1161937	197.7712374
281.7089274	196.9225041
284.0850307	195.8120016
286.2027682	194.4421239
288.0457352	192.8308514
289.6046111	191.0034337
290.8777823	188.9900501
291.8707921	186.8230521
292.6042399	184.5405591
293.1211006	182.1890695
293.466187	179.8109274
293.6827887	177.4448846
293.8133969	175.1288453
293.8968455	172.8972835
293.9392922	170.7446104
293.9318216	168.6434739
293.8661276	166.5637324
293.7351491	164.4742093
293.5366979	162.3484245
293.3137159	160.2153483
293.1420225	158.1448203
293.1075485	156.2185898
293.3199745	154.5476526
293.9182445	153.2925549
294.9322086	152.518559
296.2617018	152.1169372
297.8102725	151.9348754
299.5087246	151.8328197
301.304931	151.7019191
303.1548021	151.488782
305.0171276	151.1529202
306.8501713	150.6533077
308.609029	149.9480808
310.2507993	149.0106456
311.7533078	147.8640539
313.1003828	146.5407499
314.2764415	145.0720285
315.2655545	143.4881891
316.0644428	141.8130666
316.7110729	140.0526758
317.2538473	138.2089832
317.7413906	136.2830678
318.2201504	134.2756536
318.7256404	132.193091
319.2694402	130.0564658
319.8590089	127.8876548
320.5019684	125.7072514
321.2062892	123.5353404
321.9771148	121.3895926
322.7975943	119.2704493
323.6417027	117.170704
324.4832505	115.0827834
325.2956877	112.9990129
326.0523186	110.9117939
326.735303	108.812363
327.335822	106.6908616
327.8459115	104.5378651
328.2583421	102.3446488
328.5664258	100.1035719
328.7133865	97.83403887
328.5360277	95.61486215
