## Supplementary Data 3 for "Multiple evolutionary origins and losses of tooth complexity in squamates": Liopholis-whitii_Insectivorous__living.txt

54.2152346	34.62194169
55.4546887	42.89184414
56.66666667	52.16666667
57.66742386	61.63502887
58.55395821	70.96518031
59.49480066	79.90206236
60.56219371	88.31976286
61.64370351	96.37180198
62.63147947	104.2734514
63.66861492	112.2491095
64.9919281	120.5052409
66.59870341	129.0587309
68.17692226	137.6990762
69.4444006	146.2105245
70.50618288	154.3879662
71.68638291	162.010416
73.14690224	169.1745548
74.65366455	176.6596776
75.98448348	185.06041
77.17058062	194.0885051
78.30256212	203.3037082
79.38043493	212.4760124
80.25480247	221.6533425
80.77441567	230.907216
80.96967621	240.2997388
80.99999385	249.88892
81.0333418	259.6790956
81.29437048	269.4525687
82.04184145	278.9217262
83.40511093	287.9081971
85.12305673	296.564661
86.85866241	305.11423
88.53039242	313.5391138
90.27184155	321.6199144
92.18915308	329.2264113
94.22139808	336.6482239
96.2584839	344.2667678
98.18352055	352.1769718
99.88247045	360.2886555
101.361425	368.5429257
102.936375	376.9486008
104.9289829	385.5105665
107.2810237	394.1416068
109.6793984	402.7133618
111.879255	411.1438523
113.9089314	419.5083376
115.8663423	427.9148272
117.7332954	436.3463179
119.3535915	444.6546245
120.5891127	452.7103136
121.5277855	460.5676852
122.3546607	468.3482302
123.2427414	476.0284717
124.3464041	483.407256
125.770646	490.296078
127.3610299	496.680909
128.9088052	502.6322738
130.5821292	508.5169806
132.7497633	514.8286534
135.5981915	521.554979
139.1958924	528.2699318
143.5233497	534.6488329
148.2561874	540.6289775
153.0596515	546.185457
157.9853621	551.1503186
163.3272682	555.2354237
169.108388	558.3811678
174.9590275	560.9569722
180.7692068	563.2801546
187.3041628	565.2683781
195.1364442	566.8150164
203.7352177	567.9309782
212.3848214	568.6284967
220.6735296	568.9735405
228.578461	569.2400342
236.1468858	569.7258793
243.6695884	570.3967926
251.5383301	571.0295735
259.5561504	571.5246406
266.7482599	571.9591344
272.0537131	572.4682482
276.0966382	573.415846
280.5573902	575.1433463
285.8704792	577.562105
291.8902971	580.4711832
298.1327246	583.5066144
303.9651369	586.2236258
309.4998571	588.4642603
315.9370582	590.5646763
323.8403249	592.6962347
332.6979203	594.5429116
342.0717551	595.8011882
351.5585072	596.3914624
360.7413286	596.370089
369.2286337	595.7468967
376.9109706	594.5066117
383.7667786	592.6465119
389.8827777	590.0959338
395.4897703	586.7125601
400.7729131	582.5611304
405.686327	578.1053582
410.1949396	573.7216778
414.5491995	569.0072892
419.0509515	563.3938212
423.4076703	557.3320363
426.9065234	551.8721505
429.1277881	547.6720925
431.0778374	543.905364
433.7654688	539.6895859
436.8084512	535.36779
439.7093406	531.1779132
442.0680614	526.4219983
443.6227435	520.5081524
444.6485587	513.9643077
445.5196791	507.4382385
446.2877039	500.902489
446.7822051	493.9344796
446.9420317	486.4793422
446.8488069	478.9099718
446.5665595	471.4436475
446.1152927	463.6646998
445.5196154	455.1179741
444.8230199	446.2087898
444.054189	437.8532239
443.2020648	430.7442386
442.1691113	424.0276824
440.8879173	416.3415016
439.4026802	407.6716641
437.7632272	398.6267311
436.0276966	389.5457758
434.3783735	380.380675
433.0266773	371.0545516
432.0466054	361.6725333
431.3346949	352.5140534
430.782654	343.8095501
430.2876262	335.2156152
429.7496823	326.1445585
429.1158613	316.3788729
428.4234836	306.3120787
427.708043	296.2794073
426.9459444	286.3487646
426.0508001	276.3951199
424.9462074	266.3210887
423.6824211	256.2110167
422.3850465	246.2072756
421.1450505	236.4085908
419.8262353	226.7052661
418.2006514	216.9568328
416.174735	207.119698
414.0397961	197.3644288
412.1421897	187.8415289
410.67155	178.6061977
409.5322595	169.6124205
408.583045	160.8133073
407.6641884	152.1487612
406.6049226	143.5502231
405.3237147	134.9652063
404.0511519	126.3839992
403.072157	117.7922225
402.4216318	109.1626897
401.8750067	100.4637193
401.2206198	91.68246112
400.3648242	82.88997211
399.2491081	74.16733149
397.9206887	65.61473631
396.5904371	57.35044694
395.4621837	49.49257299
394.4767214	42.09594822
393.4303048	35.20756222
392.2424732	28.90668554
391.0524959	23.31224986
