## Supplementary Data 3 for "Multiple evolutionary origins and losses of tooth complexity in squamates": Microlophus-peruvianus_Insectivorous_living.txt

94.83227774	162.6405653
95.39573336	167.0549071
96	171.6666667
96.61420748	176.2243613
97.20593423	180.7059791
97.7400885	185.1466234
98.1901732	189.5757755
98.5945577	193.9621192
99.02199897	198.2415345
99.53968212	202.3500196
100.1228495	206.3568784
100.6841352	210.4290129
101.1490886	214.7049785
101.5230834	219.1818976
101.8454177	223.7937506
102.1496569	228.4877962
102.4659273	233.2231197
102.8233133	237.9690067
103.2515593	242.6938296
103.7522647	247.3622246
104.25408	251.9225376
104.6647792	256.3088357
104.9060764	260.4737214
105.0362007	264.5734448
105.1602293	268.8179108
105.3571424	273.3294321
105.64442	278.016433
106.0334931	282.694286
106.5366617	287.1050662
107.0945289	291.1501134
107.585282	294.9021258
107.8825685	298.4565857
108.0323677	301.9063322
108.1763573	305.3475508
108.4216774	308.8448083
108.7494799	312.3316241
109.1178804	315.7069285
109.5564616	318.9017185
110.2206635	321.9255894
111.2697394	324.7841942
112.7447697	327.358843
114.624429	329.4175053
116.8498107	330.7557828
119.275516	331.4170836
121.7525596	331.5133238
124.1407432	331.0391821
126.2865109	329.9236221
128.1498637	328.3999966
129.9125796	327.2011005
131.7042226	327.1113558
133.4529592	328.0510996
135.1379211	329.6057891
136.745106	331.4591298
138.2410972	333.3595256
139.6154232	335.159174
140.9199105	336.893215
142.216659	338.6402504
143.5564953	340.5625921
144.9758928	342.8068467
146.4628782	345.3605324
147.9738556	348.1176674
149.4797392	350.9842904
150.9906979	353.8447524
152.5261486	356.5708832
154.0903283	359.0992202
155.6702927	361.5052523
157.2443147	363.8819
158.7276175	366.2718835
159.9986983	368.6875856
161.0763161	371.1029632
162.2568619	373.4371629
163.8090259	375.6164037
165.658243	377.7098224
167.6124174	379.847483
169.573759	382.1036503
171.5794176	384.4718354
173.6736582	386.9320785
175.8664	389.3765284
178.1433057	391.6305142
180.4659787	393.5359281
182.7299879	395.0893504
184.813795	396.3286765
186.834846	397.3137986
189.1322979	398.1513111
191.8359698	398.8907051
194.7055486	399.4063497
197.4754	399.5298057
200.1184324	399.2097834
202.8150344	398.5257627
205.6619242	397.58127
208.5280525	396.4768933
211.2463771	395.2889349
213.7450031	393.8723029
216.0598914	391.93981
218.2219166	389.3744116
220.1841092	386.3478854
221.8647039	383.038863
223.2296036	379.6063213
224.3952039	376.1717631
225.5010441	372.8527834
226.5773407	369.7094072
227.5176147	366.709294
228.2125929	363.8037505
228.6954848	360.8427561
229.0752669	357.6453117
229.4366242	354.1611643
229.8051349	350.6605059
230.1958242	347.538435
230.6070162	344.9510544
231.0215984	342.5366044
231.4145048	339.9577846
231.7353191	337.2774202
231.9310629	334.6446472
232.0869294	332.1693295
232.4219488	329.92908
233.0483435	327.947022
233.7614515	326.0447311
234.3564407	324.0431269
234.907991	322.0010042
235.5898977	320.0607863
236.6586342	318.3545687
238.3803824	317.0025422
240.7376918	316.0184953
243.4282296	315.2927187
246.2004339	314.7217685
248.8981283	314.1019192
251.3936456	313.1677578
253.5394394	311.7586491
255.180343	309.9111292
256.1895005	307.7057724
256.6922028	305.250009
256.9070305	302.6279105
256.9221377	299.8816086
256.6914598	297.0237908
256.1855223	294.0640116
255.4569832	290.9820845
254.5763106	287.7488118
253.6088925	284.3599398
252.6314952	280.8920334
251.7257602	277.4422951
250.9331776	274.0107766
250.2282613	270.4467366
249.5807051	266.6339798
248.9950444	262.5358164
248.5157944	258.2174738
248.1991415	253.8012491
248.0345818	249.4337903
247.932607	245.118224
247.8188182	240.880154
247.6310197	236.3333944
247.3125538	231.238157
246.8082318	225.8520758
246.1190086	220.7904246
245.3629809	216.0851155
244.6998474	211.5651024
244.2596301	207.0149942
244.0079172	202.3340803
243.7858831	197.785917
243.3977122	193.7342372
242.8521162	190.2472264
242.3571807	187.0312333
242.0856256	183.7915558
241.9506917	180.3749707
241.8132985	176.7191397
241.5939024	172.7341973
241.3024329	168.4991937
240.9637525	164.2342843
240.6115827	160.2585619
240.2568676	156.5115762
239.9018728	152.8249205
239.2886505	149.1378076
