## Supplementary Data 3 for "Multiple evolutionary origins and losses of tooth complexity in squamates": Morunasaurus-annularis_Insectivorous_living.txt

60.4508852	13.05491053
60.16666667	16
60.03103939	19.04197882
60.00058456	22.24141617
60	25.7096571
60	29.37666465
59.99999684	33.08629199
59.98783215	36.72866207
59.91051789	40.31374882
59.7103122	43.87726235
59.42222008	47.43788571
59.166696	50.99947205
59.02627758	54.55698141
58.91754163	58.07514365
58.71626639	61.50998264
58.41774775	64.83437819
58.15291962	68.04503882
58.01217772	71.17858267
57.89125607	74.40538761
57.66916809	77.87846835
57.38183009	81.51779582
57.14187202	85.13405104
57.01166769	88.61991446
56.89728699	92.12841559
56.69058965	95.83572489
56.41638043	99.72426365
56.17476794	103.6657253
56.04384704	107.5639798
56.00314952	111.4648969
56.000174	115.4584788
56.01663586	119.5512958
56.09570255	123.5928733
56.29359549	127.3940307
56.58498079	130.9119456
56.84260168	134.3274146
56.96791651	137.7725802
56.99929275	141.0530442
57	143.8346793
57	146.0530789
56.99405635	148.0450044
56.85546588	150.0275445
56.36506953	152.0011786
55.65449686	154.0112662
55.15797535	156.1692157
54.95510171	158.5109146
54.74665546	161.0168826
54.42207897	163.6735191
54.14405766	166.4760302
54.02263952	169.3669053
54.00004921	172.1273138
54.0332978	174.4940013
54.37118471	176.3739952
55.35420393	177.7718217
56.78063758	178.8534971
58.2982012	179.8654675
59.81594255	180.877295
61.41284501	181.8410597
63.55382088	182.4526384
66.453301	182.5094422
69.62549618	182.2159007
72.48075514	181.7821315
74.71082028	181.3589721
76.52314581	181.0817483
78.15509994	180.8794703
79.70914262	180.390152
81.14064602	179.9137812
82.20405969	180.5629107
82.97909951	182.3210597
83.96563322	184.4576153
85.28205385	186.6853505
86.8313539	188.9265403
88.52755662	191.1488738
90.28930641	193.3616173
92.07480935	195.587884
93.93114232	197.8785011
95.89251483	200.2489049
97.86400915	202.4960642
99.69174611	204.2830036
101.571268	205.6150985
103.9645414	206.9369321
106.8307534	208.3730694
109.8196209	209.7319437
112.691228	210.8449333
115.6040143	211.7548894
118.7701399	212.5753154
122.0672824	213.3389263
125.1630482	214.0097265
127.8443423	214.5286504
130.3563527	214.849926
132.9785926	214.9387324
135.7448051	214.7276872
138.6172756	214.1675853
141.4578746	213.3021997
144.0888333	212.1834944
146.4960536	210.7599333
148.8417729	208.9319404
151.2086913	206.7323657
153.5333994	204.325572
155.7424678	201.8547794
157.8141968	199.4050488
159.7503454	197.0380122
161.5333776	194.7301342
163.1332152	192.3527001
164.5568572	189.8326691
165.8846055	187.2307605
167.1854645	184.6185099
168.4232851	182.0543697
169.5297416	179.5932887
170.5639992	177.1908135
171.6829116	174.7343189
173.0198614	172.483171
174.6984003	171.3720905
176.6561534	172.0342758
178.8170737	173.5033061
181.194724	175.0816109
183.5848774	176.4588409
185.8087491	177.3570818
188.1081824	177.794259
190.7526555	177.9419951
193.5101666	177.8104446
195.9744483	177.2920479
197.931471	176.2966623
199.3883657	174.8101332
200.4163705	172.8745985
201.1319275	170.557215
201.6589634	167.9471285
202.1056143	165.1403535
202.5143278	162.2255031
202.8218602	159.3128152
202.9677952	156.5009725
202.9996437	153.7732947
202.9944979	151.0587272
202.9266235	148.2154326
202.7278073	145.1026879
202.4018635	141.7547487
202.0054547	138.3770011
201.5890533	135.133671
201.1829312	131.8279957
200.8035536	128.2153199
200.4370994	124.2945066
200.0633487	120.3077989
199.6700534	116.554997
199.2660336	113.0749222
198.8630462	109.6602758
198.4654413	106.1721663
198.0701037	102.6308756
197.6810106	99.07204301
197.3443963	95.48510066
197.1194399	91.83378828
197.0034229	88.0951218
196.8935865	84.27006912
196.6941867	80.36413903
196.4270942	76.37973538
196.1886066	72.31720342
196.0483838	68.17780145
195.9546653	64.00505841
195.8119544	59.88298166
195.5504767	55.90231448
195.2026536	52.04353316
194.824645	48.2382345
194.4706962	44.44591699
194.1958102	40.69339049
194.0485113	37.01940517
194.003065	33.44511362
194	29.97603222
194	26.5902369
194	23.20660654
193.9923179	19.75983088
193.9238378	16.37040212
193.6840052	13.31732182
