## Supplementary Data 3 for "Multiple evolutionary origins and losses of tooth complexity in squamates": Oplurus-cyclurus_Carnivorous_living.txt

224.0259928	147.1769194
224.0558273	150.3275059
224.1015696	153.5634523
224.1666667	156.8333333
224.2538616	160.0973886
224.3610698	163.3476568
224.4848841	166.5840202
224.6218379	169.8063819
224.7684032	173.0146617
224.9209891	176.2087914
225.0760129	179.3887091
225.2316003	182.5543198
225.3876733	185.7054909
225.5442366	188.8420862
225.7012947	191.9639674
225.8588524	195.0709937
226.0169161	198.1630214
226.1773231	201.2387789
226.3473242	204.2936331
226.5353774	207.3221123
226.7502813	210.3183969
227.0012717	213.2762123
227.2981243	216.1887056
227.651341	219.0472753
228.0727746	221.8364066
228.5758963	224.536264
229.1760914	227.1236392
229.8910775	229.5707568
230.741241	231.8437199
231.7399809	233.9148361
232.8696689	235.7996712
234.1022302	237.5318332
235.4064854	239.1537494
236.7498571	240.7140268
238.1045697	242.2562239
239.4795959	243.765791
240.8997263	245.2017365
242.3895862	246.5204421
243.9727743	247.6749208
245.6670025	248.6230487
247.4531893	249.4107406
249.2947932	250.1418482
251.1582725	250.9199696
253.010011	251.8437253
254.815248	252.9987119
256.5633223	254.3930811
258.2681466	255.9780715
259.9453621	257.7095543
261.610503	259.5491697
263.2786148	261.4630149
264.9612149	263.4217831
266.6598015	265.4027964
268.3740358	267.3853038
270.103735	269.3488045
271.8488172	271.2723759
273.6091564	273.134239
275.3800704	274.9253054
277.1498909	276.657853
278.9060196	278.3469316
280.6354276	280.0085048
282.3245799	281.6593009
283.9636735	283.311601
285.5754519	284.9397547
287.1986689	286.499231
288.8728647	287.9424469
290.6368517	289.2181404
292.5251472	290.2731042
294.5399033	291.0833543
296.651807	291.6610162
298.8321325	292.0215391
301.054551	292.1805186
303.2947838	292.1528725
305.5310454	291.9478036
307.744622	291.5611177
309.9166774	290.9862456
312.0275934	290.2166884
314.056925	289.2464314
315.985431	288.073049
317.8095611	286.7156984
319.5350757	285.2028911
321.1692732	283.5617523
322.720285	281.8176856
324.196637	279.9942904
325.6077453	278.1064293
326.9643413	276.1579287
328.2774911	274.1517722
329.5583316	272.0908901
330.8179062	269.9781408
332.0641032	267.8175948
333.2864196	265.6210319
334.4672048	263.4026945
335.5880653	261.1766542
336.6291493	258.9574098
337.5685095	256.7606366
338.403137	254.6121448
339.1714909	252.5565137
339.921112	250.6468498
340.7066558	248.9484561
341.5923252	247.5464543
342.6285517	246.514736
343.7984524	245.8120683
345.0690218	245.3453501
346.4112696	245.0054461
347.8017778	244.6823912
349.2274019	244.2961543
350.6837123	243.8002511
352.1653499	243.1539862
353.6654719	242.322366
355.1752654	241.280998
356.6761049	240.0497695
358.1454755	238.6687457
359.5624568	237.1721149
360.906341	235.5899425
362.1553796	233.9478697
363.2865438	232.2302766
364.2779551	230.3879359
365.1116262	228.3784903
365.7757149	226.1709202
366.2657412	223.7465809
366.5962399	221.1220323
366.8048376	218.3588139
366.9240276	215.5102397
366.9806989	212.6209782
366.9985595	209.7316914
367	206.8825315
367	204.0993063
367	201.3784652
367	198.7123522
367	196.0923444
367	193.5089539
366.9998025	190.9519051
366.9940938	188.4086609
366.9721098	185.864547
366.9230228	183.3048953
366.8365101	180.7155848
366.7030353	178.0834509
366.5163801	175.3989126
366.2888257	172.6710303
366.0400351	169.9161612
365.7887679	167.149678
365.5534849	164.386573
365.3529735	161.6420739
365.2018106	158.9300977
365.0861416	156.2530463
364.9810745	153.6087325
364.8606805	150.9946764
364.6981885	148.4083775
364.4662141	145.8476253
364.123356	143.3236703
