## Supplementary Data 3 for "Multiple evolutionary origins and losses of tooth complexity in squamates": Peneteius-aquilonius_Insectivorous_fossil.txt

50.1887218	189.773819
50.46050423	194.714813
50.88909893	200.8872478
51.5	207.8333333
52.29766317	215.2966215
53.22451792	223.1274361
54.2311683	231.2895254
55.29954357	239.9419234
56.42958514	249.2765434
57.59588859	259.0411259
58.68757891	268.2140742
59.58708956	275.7325868
60.36799277	282.1451224
61.29434496	289.4750989
62.34144735	297.2060034
63.45317243	304.5307957
64.59947805	311.2988138
65.67872202	317.6620509
66.5675603	323.8834804
67.20559757	330.1922088
67.71402984	336.5853219
68.24207595	343.0198457
68.90954804	349.4511876
69.67108697	355.8164289
70.41544884	362.0435483
71.03453572	368.0559432
71.58691127	373.8407979
72.27328765	379.4463775
73.30106274	384.9238655
74.73134663	390.2663452
76.50468864	395.4175616
78.5635007	400.3173332
80.88897728	404.9095607
83.49299979	409.1398256
86.38731073	412.9384314
89.57382838	416.1320967
93.03983527	418.4390783
96.71543827	419.5896942
100.4138253	419.6905805
103.9505813	419.0019001
107.2890135	417.6950275
110.5894134	415.819751
113.9943982	413.4478725
117.3888325	410.7218806
120.5391176	407.7928955
123.2594969	404.8245544
125.5914562	402.0649742
127.6370231	399.8258377
129.5278558	398.3288962
131.4401469	397.6138683
133.4701764	397.8209334
135.4281032	399.4222785
137.126914	402.5586879
138.5939642	406.6856448
139.8972136	411.2378794
141.1038245	415.8747883
142.3594355	420.6060335
143.8177508	425.5083397
145.5360928	430.5855636
147.4007629	435.6984691
149.2874055	440.6956245
151.1267726	445.4829962
152.9693994	450.115248
154.8840026	454.6751668
156.9169972	459.1927368
159.0806514	463.6082229
161.3849644	467.8543619
163.8229531	471.9608374
166.3722485	476.063731
169.0206155	480.2844299
171.8737095	484.5497265
175.0962063	488.6716379
178.8156203	492.4557386
182.9589898	495.6656413
187.3635626	497.9901076
191.8091268	499.1226658
195.9914791	499.3648388
199.5923385	499.3412505
202.5014294	499.4804241
205.3244325	499.5327243
208.6847547	499.1939755
212.4920215	498.2993772
216.3941832	496.7237191
220.12502	494.4241117
223.5864077	491.5675008
226.7107741	488.3282937
229.4430903	484.7749448
231.762999	480.8537271
233.6746873	476.5272286
235.3029349	471.9012443
236.8384609	467.1609575
238.4421416	462.4726791
240.0879956	457.9502171
241.6563251	453.695101
243.0334942	449.8179798
244.2152257	446.3499803
245.2365458	443.2811813
246.1426936	440.2142856
247.0049043	436.3532447
247.8818276	431.3019492
248.7393606	425.5590715
249.5126888	419.7496507
250.1342428	414.3880698
250.6004163	409.4985789
250.9724609	404.7173128
251.3247672	399.7020435
251.7123677	394.5510649
252.184774	389.4986356
252.8094725	384.7876932
253.706864	380.6660535
255.0496601	377.4923481
257.0042542	375.7522083
259.5465854	375.791868
262.4792957	377.4281427
265.4283333	379.977584
268.013123	382.850655
270.1280554	385.6861936
272.2059352	388.4487887
274.6942657	391.1269781
277.7196497	393.5838637
281.2639093	395.621486
285.2998835	397.0996491
289.8070332	398.0227362
294.7639768	398.4294338
299.9997407	398.3415326
305.1150346	397.7171608
309.6365049	396.4476632
313.2441912	394.5040744
316.0192602	392.0240631
318.1543699	389.1483553
319.8449106	385.7231519
321.2971065	381.5473301
322.6661052	376.6210948
323.9952746	371.2463115
325.3086698	365.6875779
326.600157	360.1159259
327.8087025	354.5660631
328.863945	349.0593385
329.728954	343.5866624
330.456265	338.0406137
331.1137778	332.3029219
331.7514455	326.3056688
332.3778289	320.092654
332.9953953	313.7150105
333.6063285	307.2175962
334.2126333	300.6406951
334.8162219	294.0213001
335.4220119	287.3915718
336.0659539	280.7630953
336.802227	274.1379478
337.6826029	267.5205987
338.6636524	260.9412689
339.5705582	254.4544439
340.2059462	248.1196857
340.4343855	241.996521
340.4011168	236.0664419
340.3333726	230.2767696
340.4204049	224.5639538
340.6187746	218.8589458
340.8212944	213.0897827
340.9428592	207.2107404
340.9912231	201.3484997
340.9999873	195.6833579
340.7974322	190.4375091
