## Supplementary Data 3 for "Multiple evolutionary origins and losses of tooth complexity in squamates": Petrosaurus-mearnsi_Omnivorous_living.txt

115.0095161	121.2287062
115.0350891	123.0246734
115.0848529	124.913741
115.1666667	126.8333333
115.2870573	128.735488
115.4417628	130.605861
115.6234574	132.438053
115.8244916	134.225068
116.0367353	135.959102
116.2587426	137.6399212
116.5068445	139.2887165
116.7998998	140.9316082
117.1550373	142.5945372
117.5851557	144.3003208
118.0828998	146.0572567
118.6275876	147.8639474
119.2006132	149.7193296
119.7853991	151.6227125
120.3673636	153.5726942
120.9385863	155.5574629
121.4954499	157.5594986
122.0342419	159.5621811
122.5508568	161.5490003
123.0404949	163.5029237
123.4959647	165.4158007
123.9071327	167.2904595
124.2629235	169.1306313
124.5515607	170.9403208
124.7619151	172.7234926
124.909936	174.4804061
125.04069	176.2085369
125.2032281	177.9056337
125.448972	179.5684431
125.8237745	181.1878699
126.3306624	182.7315444
126.9583883	184.1542344
127.6983885	185.3992351
128.5425355	186.3909522
129.469517	187.0863623
130.4390325	187.5219436
131.4083607	187.7649936
132.3401793	187.8957113
133.2332003	187.9427991
134.1164701	187.885963
135.0195334	187.7071775
135.9612004	187.4153811
136.9103039	187.1547171
137.8106735	187.131339
138.5684182	187.5730055
139.1130287	188.5375002
139.5442765	189.8133457
139.9650974	191.2428368
140.4563988	192.7186269
141.0815346	194.1599245
141.8453166	195.5460832
142.7337229	196.8756616
143.7329905	198.1483423
144.8299915	199.3646287
146.0124198	200.5255739
147.2688457	201.6325609
148.588688	202.6871363
149.9621358	203.6908895
151.3783183	204.6456015
152.8170864	205.5548229
154.2553059	206.4225954
155.6692717	207.2524674
157.0334853	208.0475533
158.3433483	208.8106124
159.6370264	209.5435502
160.9595442	210.2493536
162.3537532	210.9321499
163.8510565	211.5909869
165.454659	212.196947
167.1602955	212.7153778
168.9628051	213.1149976
170.8554812	213.3677901
172.814403	213.4624176
174.7902735	213.4174644
176.7368823	213.2491701
178.6077985	212.9674374
180.3477753	212.5763437
181.906813	212.0771005
183.2717396	211.4790929
184.4412439	210.7998366
185.4243882	210.0642136
186.239367	209.2956237
186.9011638	208.4806346
187.4296592	207.5940339
187.853163	206.6133747
188.1954596	205.5225135
188.4509154	204.3158906
188.6100851	202.9923523
188.6665993	201.5532903
188.623833	200.0074042
188.5149205	198.3827708
188.3752854	196.7058749
188.2359741	194.998646
188.1256164	193.2807732
188.055874	191.5716982
188.0181517	189.8917332
188.0028365	188.2626914
188.0000055	186.7095562
188	185.2596956
188	183.9293615
188	182.7320377
188	181.6839106
188.0087536	180.8001725
188.1036956	180.0642933
188.4004473	179.4385598
188.9917055	178.8803311
189.8672158	178.3599964
190.9138415	177.8789424
192.0403357	177.4419729
193.17192	177.0556979
194.271114	176.7214863
195.3562674	176.428236
196.4520542	176.1620859
197.5822782	175.9079479
198.7386676	175.6310144
199.8710046	175.268357
200.9220206	174.7539583
201.8254507	174.0242086
202.5370846	173.0810121
203.0571329	172.0009102
203.3898976	170.8566295
203.5356206	169.7154199
203.5022344	168.6138596
203.3173709	167.5481303
203.014947	166.5079307
202.6303277	165.4794614
202.1912874	164.4411049
201.7180994	163.3660044
201.2298951	162.2293051
200.7446581	161.0105238
200.2836111	159.7086608
199.8701593	158.3359062
199.5265324	156.9034473
199.2742108	155.4216212
199.1190032	153.8858723
199.0382963	152.2707423
199.00648	150.5532794
199.0000673	148.7154626
199	146.7520084
199	144.7192847
199	142.6820636
199	140.6922958
199	138.7999377
199.0004281	137.0634947
199.0076955	135.4830755
199.0340082	134.0015089
199.0921978	132.5334078
199.1923352	130.9855738
199.3311755	129.3247647
199.4886024	127.6025911
199.6460907	125.8676448
199.7861852	124.1641953
199.8860125	122.5375257
199.8560027	121.0254002
