## Supplementary Data 3 for "Multiple evolutionary origins and losses of tooth complexity in squamates": Pholidobolus-montium_Omnivorous_living.txt

17.46472364	25.09743131
18.62124892	32.63509211
20.16666667	41.83333333
21.91412963	51.13636736
23.56591876	60.36879734
24.83871826	69.56845523
25.7588664	78.49841749
26.42165714	86.92350221
26.82235202	95.30207179
27.01301147	104.1560263
27.30775618	113.1933591
27.99857485	121.9944079
28.97264918	130.4476662
29.98929332	138.6268069
30.86178259	146.9918331
31.5481616	155.809592
32.38750598	164.4256151
33.67430663	172.1701101
35.08985346	179.3640839
36.2035719	186.6061247
36.82085718	194.2602248
36.9918463	202.3676618
37.00197232	210.6382175
37.07073886	218.7412509
37.35992267	226.2747916
38.0562351	233.204535
39.29122851	239.9398826
40.76246116	246.6616676
42.07088503	253.4280461
43.37999922	260.4300895
45.0307897	267.868089
47.37869404	275.8710342
50.3338165	284.3330241
53.18654234	292.8525803
55.3453049	301.2733788
56.57367499	309.9429201
57.01058458	318.8884161
57.24835198	327.503768
57.6248423	335.5789209
57.90909602	343.9286684
57.99457681	352.8561483
58.00187558	361.8365639
58.10682284	370.5161999
58.57092532	378.8424729
59.40432305	386.7060072
60.22541209	393.8792368
60.94694969	400.6119977
61.84179035	407.6943628
62.99785138	415.3111206
64.38556823	423.3295822
65.88867533	431.7038225
67.35838978	440.4013514
68.58646548	449.2919536
69.43827094	458.1953906
70.26829842	466.8023466
71.54188146	474.772534
73.28692672	482.1100308
75.36044876	488.9552362
77.60993461	495.3209278
79.96769376	501.3167194
82.55008119	507.2996869
85.57101606	513.0234321
89.32209333	517.546534
93.90784952	520.1985837
99.20603364	520.8628974
105.0545134	520.329935
111.1904682	519.1089624
117.1526006	517.2628448
122.3673666	515.2530704
126.4519497	513.8762693
130.6272512	513.8648135
135.4646598	515.6054003
140.4246737	519.1551867
144.8119394	523.9655121
148.2334158	529.408718
151.4037109	534.907978
154.9111668	540.3629353
158.8330496	546.2394714
162.9963649	552.3188198
167.171237	557.9069753
171.8165196	562.62401
177.4233155	566.4069576
183.5329262	569.5896107
189.570335	572.3069008
194.9415849	574.1223593
199.1823828	575.7819483
202.4248307	579.0379132
206.2676352	582.9234982
211.3506765	586.5511109
216.5134256	590.3008412
221.8507779	594.0108898
228.345026	597.0596863
235.7038685	598.9563581
243.2187352	599.2045293
250.344418	597.5110761
256.7957997	594.0251582
263.1463724	589.8021346
269.5762195	585.4259576
275.1513532	580.5435289
279.2931393	575.0664838
282.3294371	569.3295459
284.6317773	563.4313247
286.5995432	557.3226649
288.9071491	551.2474669
292.1183645	545.3938267
296.3132661	539.4676878
301.1988992	533.4747844
306.107447	527.9829768
310.2870722	522.7928821
313.0582732	516.8024171
314.5791919	509.6365566
315.4207381	501.3862496
315.9695835	492.5473007
316.4707389	483.6657851
316.9952924	475.3993282
317.6737001	468.4491468
319.0713715	462.0387796
321.3205694	455.1313173
323.6909903	447.6045509
325.5483437	439.5667638
326.3941101	431.3009426
326.3789657	422.9393723
326.3887851	414.3373153
326.690307	405.6372741
326.9376871	397.3385583
326.9989958	389.6427585
327.0080802	382.286339
327.1251949	374.9323148
327.5189361	367.3242868
328.4821244	359.9232262
330.3740935	353.4617266
333.2507671	347.6728416
336.5413614	341.5638713
338.9707394	333.8754447
340.2983435	324.8036558
341.0994964	315.739729
341.8580469	307.2124437
343.0090185	298.2812222
344.4555277	288.5250682
345.5407931	278.4227462
345.8855819	268.3545332
345.6092338	258.5826047
344.8600216	249.2535923
343.7686555	239.9970787
342.4920136	230.4623893
341.2079611	220.9800228
340.0980499	211.9687274
339.3354962	203.5334589
339.0343912	195.6427915
339.00007	188.1581005
339.0395502	180.8026018
339.2511704	173.0688992
339.6662686	164.7109672
340.1616626	155.9821364
340.6170572	147.1963297
340.9108114	138.773881
341.0595521	131.0133488
341.3351283	123.7978026
341.7261326	116.4935177
341.9480878	108.1474802
341.9988357	98.90215645
342.0170386	89.50018987
342.3414027	80.56845861
343.5884614	72.94198437
345.9816085	66.47860228
349.1381717	59.75274794
352.4121423	52.85803753
355.3004288	46.54720968
358.7275091	40.55905222
363.2665162	34.5295353
367.8583354	29.0228074
371.6520711	24.31281109
