## Supplementary Data 3 for "Multiple evolutionary origins and losses of tooth complexity in squamates": Phrynosoma-platyrhinos_Insectivorous_living.txt

850.7334147	179.9193412
851.2239199	180.9237005
851.7579019	181.9567632
852.3333333	183
852.94628	184.0392336
853.5818067	185.0721633
854.2227326	186.0995026
854.8519188	187.1219688
855.4514777	188.1401329
856.0019102	189.1542271
856.4813349	190.1638865
856.8773133	191.1711401
857.197621	192.1834184
857.4546281	193.2093309
857.6627922	194.257783
857.8375305	195.3374265
857.9941415	196.4561135
858.1446305	197.6176012
858.2896494	198.8124939
858.4268631	200.0292038
858.5539214	201.2572144
858.6683473	202.4865127
858.7674203	203.707094
858.8480531	204.908483
858.9094305	206.0829179
858.9568616	207.2302966
858.9969979	208.3518468
859.0370195	209.4490627
859.0845911	210.523663
859.1477993	211.5775346
859.2347689	212.6126705
859.3512806	213.6311795
859.5018072	214.6352617
859.6906601	215.6271472
859.9218908	216.6090594
860.1991817	217.5831827
860.5256605	218.5513652
860.9025944	219.5108301
861.3301216	220.4549707
861.8085841	221.3769508
862.3385162	222.2697065
862.9205817	223.1258447
863.5553961	223.9377042
864.2380001	224.7057135
864.9551655	225.4437573
865.693327	226.167554
866.4393024	226.8930339
867.1801674	227.6359015
867.9031133	228.4112376
868.5991185	229.224947
869.2703334	230.0584732
869.920761	230.8893518
870.5541636	231.6943017
871.1741163	232.4472919
871.7840005	233.1169414
872.3884673	233.6675064
873.0008384	234.0791864
873.6374794	234.3415039
874.3130032	234.4514901
875.0392199	234.4166411
875.8251954	234.2528559
876.6640851	233.9816433
877.5337743	233.6242643
878.4153567	233.1971502
879.2923491	232.7132589
880.1491986	232.1832604
880.9703095	231.6165744
881.7498077	231.0299775
882.4967983	230.4519242
883.2221238	229.9139956
883.9369794	229.452132
884.6520956	229.1088212
885.3751212	228.9320541
886.1026062	228.9383364
886.8259589	229.1052424
887.5403823	229.4041679
888.2445678	229.8069172
888.9393256	230.2880599
889.6272309	230.8239706
890.3149786	231.387243
891.0105624	231.9502368
891.7219023	232.4856378
892.456628	232.9649593
893.2215391	233.3573913
894.0178195	233.6340154
894.8324864	233.7789804
895.6483404	233.7791271
896.4462056	233.6223569
897.2054034	233.2996273
897.9055249	232.8074259
898.5406408	232.1645784
899.1261848	231.4121998
899.6797344	230.5858762
900.2179785	229.7151621
900.756652	228.8258761
901.3109378	227.9421089
901.8918814	227.0784296
902.5026561	226.2313325
903.1452228	225.3950966
903.8211535	224.5639789
904.5316172	223.7323736
905.277383	222.8949543
906.0562545	222.0469818
906.8534598	221.1849627
907.6514283	220.3056811
908.4331461	219.405871
909.181347	218.4822579
909.8777797	217.5316603
910.5026719	216.5512425
911.0454609	215.5415022
911.5153987	214.5078503
911.9251524	213.4557964
912.2883626	212.3903456
912.6192378	211.3160134
912.9322778	210.2369309
913.2409689	209.1569003
913.5498902	208.0788484
913.8593962	207.0053366
914.1698222	205.938974
914.4815127	204.8824501
914.794825	203.8385676
915.1100715	202.8102138
915.4242252	201.7969438
915.7291234	200.7930124
916.0159861	199.7920648
916.2759356	198.7877406
916.5001549	197.7738824
916.6800969	196.7447506
916.8128974	195.6965981
916.9120338	194.6300962
916.9937092	193.5463066
917.0735319	192.44602
917.1664526	191.3299759
917.2867259	190.1990576
917.4464211	189.0547483
917.6413531	187.9018897
917.8581135	186.7468193
918.0837177	185.5955452
918.305257	184.4540715
918.5093762	183.3287548
918.6816938	182.2267099
918.8018884	181.156763
918.8332239	180.13183
918.7300321	179.1709083
