## Supplementary Data 3 for "Multiple evolutionary origins and losses of tooth complexity in squamates": Phymaturus-palluma_Herbivorous_living.txt

58.88385641	40.81979057
60.66666667	47.83333333
61.95748974	56.03648926
62.6873922	65.069799
62.95980069	74.7267169
62.9999977	84.75746031
62.98474125	94.98885675
62.87289724	105.4812014
62.57408055	116.331004
62.01001975	127.54589
61.12181884	139.0849201
60.00704704	150.6867297
58.87562753	161.9251878
57.72990064	172.4953828
56.1177575	182.3786284
53.67995963	191.6972615
50.69139126	200.9258625
47.61721846	210.5717786
45.04527927	220.9035387
43.39128755	231.9570487
42.420522	243.2148178
41.77616158	254.1181472
41.39173249	264.6293625
41.36853701	275.0876961
41.43064539	285.8904481
40.96864471	297.4062671
39.82522022	309.3541888
38.43074732	320.737092
37.17643952	330.7176086
36.12820484	339.9309222
35.14410953	349.727337
33.98718948	359.7505154
32.38582257	369.1792392
30.16804675	378.0836549
27.35103758	387.0401706
24.54547879	396.2048952
22.57915871	405.4840653
21.71896199	414.6523287
21.90872807	423.4346813
23.15252185	431.8963292
25.36531774	440.3449316
27.91804067	448.881317
30.04644195	457.4655666
31.92465468	465.8617595
34.16216687	473.7612215
36.76132556	481.1876385
39.49475625	488.3223005
42.54799368	495.0921114
46.34085009	501.2957349
51.53170573	506.6609767
58.29321993	510.6689906
65.95574865	512.1758945
73.93376413	511.0274714
82.29818595	508.7860995
90.79779519	506.2045667
98.60761829	503.0942341
105.3969983	499.4619503
111.66564	495.6647178
117.7486047	492.3214687
123.7606132	490.201633
130.2480215	489.1177857
137.7894305	488.5363172
146.4308281	488.5485121
155.800867	489.2721519
164.8344387	490.7518431
172.7211602	493.2410598
180.1091163	497.1412195
187.6202104	502.4213474
194.8648023	508.5776767
201.4346436	515.1508784
207.0480717	521.6088618
211.556711	527.4931948
215.5477013	532.9076009
219.7060314	538.187067
224.4079803	543.6904309
229.3689223	549.3478478
233.8875479	554.7839802
237.9330213	560.0758129
241.9648303	565.5938475
246.6133652	571.64448
252.0864786	578.1595854
257.7297008	584.2690976
262.9728583	589.3342664
267.8387204	593.8797406
273.1508352	597.8791601
280.1558045	600.3549196
288.496514	601.2887222
297.1508118	601.0922291
305.4752851	600.1122158
312.987526	598.598323
319.9252473	596.0344193
326.8540609	591.8861164
333.4382765	586.5702511
339.1091817	580.5030222
343.554774	573.590804
346.7980771	565.9111304
349.5072443	558.2657007
352.2363452	551.1079947
355.0598613	543.5228958
357.9667422	534.984281
360.8787546	525.8621533
363.6666069	516.6350763
366.097281	507.9494307
368.2959086	500.2724074
371.3283779	493.0913244
375.5796286	486.1798982
380.4416853	480.2169942
385.5792821	475.2479971
391.1130016	470.3118327
397.4410098	465.3720248
404.9057433	460.9396558
413.0128286	457.0634649
421.0717257	453.637731
429.1605866	450.6197612
437.6636526	447.9483421
446.375365	445.6415574
454.9064969	443.650509
463.3133183	441.0739704
471.7382565	437.0197963
479.7058146	431.9710869
486.5501422	426.6148837
491.8582981	421.0179437
495.5233314	414.9452886
497.9540394	407.959972
499.6898088	399.9399928
500.8870812	391.7068322
501.5882313	383.8118291
501.9055945	375.7808892
501.9947665	367.2406773
502.0021587	358.2778748
502.1051485	349.0027123
502.5259486	339.5150997
503.090753	329.956794
503.0386988	320.5360962
501.9013162	311.3148086
499.8928782	301.9501706
497.3320904	292.3129023
494.5120769	282.7138322
491.5917002	273.3885938
488.4926471	264.3961401
485.2362619	255.7942808
482.3086533	247.7779329
480.0975151	240.5672918
477.964274	233.7152075
475.2778176	226.7410096
471.8925171	219.6219983
468.0156008	212.3394165
464.1617063	204.8412539
460.7003277	197.187867
457.867656	189.5601081
455.4243418	181.8803668
452.790472	173.7933004
450.0775897	165.1518706
447.7234482	155.986097
445.7754817	146.580536
444.0850466	137.3083365
442.535258	128.3003148
441.0287043	119.5036411
439.6645899	111.0274418
438.6809489	103.1621268
437.8411792	95.43487201
436.7255761	86.94510914
435.7321703	78.36755329
435.5633899	71.09784489
435.8657339	64.69474744
436.030507	57.79688809
436.254179	50.22660245
436.5867489	42.34529154
436.6049509	35.38094277
436.2444492	29.79591231
