## Supplementary Data 3 for "Multiple evolutionary origins and losses of tooth complexity in squamates": Physignathus-cocincinus_Insectivorous_living.txt

496.1201792	99.37135207
496.7381386	101.2714636
497.4290615	103.4462445
498.1666667	105.8333333
498.9374091	108.379579
499.7577099	111.0186624
500.6506238	113.6874357
501.6400881	116.3261586
502.752325	118.8730464
504.0098153	121.2839067
505.4210285	123.5646369
506.9900091	125.7308869
508.7179673	127.8010765
510.6036378	129.7942404
512.6443055	131.6958781
514.8370773	133.4542838
517.1790432	135.0132149
519.6655389	136.31238
522.283993	137.2935024
524.975994	137.9615874
527.6593334	138.3597522
530.2502785	138.5274654
532.6537603	138.5006425
534.7845825	138.3153967
536.6996701	138.0216449
538.5265517	137.6869629
540.4091994	137.3864062
542.4638277	137.1859012
544.6640483	137.1143904
546.9311604	137.1891782
549.1922292	137.4321141
551.3734588	137.87058
553.4397183	138.5233016
555.4169098	139.3889624
557.3390885	140.4589608
559.2420978	141.7200409
561.1556757	143.1436342
563.0869769	144.6574718
565.0385662	146.1854323
567.0133347	147.65312
569.0127203	148.9851145
571.0216735	150.17366
573.012266	151.2882487
574.9560957	152.4066112
576.8234138	153.6086033
578.593708	154.9507312
580.281298	156.4193875
581.9085301	157.988253
583.4984669	159.632129
585.0741869	161.3274427
586.6575477	163.0570513
588.2693883	164.8078562
589.9297083	166.5671307
591.6573833	168.3224254
593.4614176	170.061322
595.3291797	171.7695736
597.2456745	173.4322432
599.1965013	175.0338008
601.1684234	176.5589508
603.1693663	178.016224
605.2262685	179.4368788
607.3644571	180.8529328
609.6053633	182.2943136
611.9558543	183.7803291
614.3656135	185.2894624
616.7681116	186.7879676
619.0931025	188.2397317
621.256539	189.601048
623.194854	190.8393743
624.9578241	191.9853036
626.6342309	193.0914017
628.3239871	194.2159929
630.1127436	195.4006475
632.0175205	196.6060514
634.0322451	197.768849
636.1515953	198.827887
638.3693973	199.7224004
640.6748432	200.4142637
643.0543122	200.8924462
645.4937983	201.1482589
647.9789546	201.1741676
650.4910549	200.9689543
652.9852121	200.5554391
655.4058307	199.9594384
657.6927114	199.2025545
659.7760095	198.30358
661.6189468	197.2703011
663.2596835	196.0959189
664.7552387	194.7768217
666.1706625	193.3138848
667.5460662	191.7106434
668.842289	189.9739786
670.0050181	188.1116447
670.97803	186.1319246
671.7156159	184.0506386
672.2762396	181.9247479
672.7700844	179.8268549
673.3119804	177.8328204
674.0244373	176.0304638
674.9770384	174.465111
676.1675288	173.1078741
677.5816365	171.914235
679.2005042	170.8330496
680.9852905	169.8172191
682.868619	168.8319203
684.7864494	167.8456704
686.6767736	166.8276465
688.4958579	165.7526699
690.2883824	164.6155494
692.123164	163.4163155
694.0622122	162.1573453
696.1529436	160.8424624
698.3788222	159.4759381
700.6798725	158.0659656
703.0001353	156.6196973
705.2842077	155.1434464
707.4787461	153.6437677
709.5736446	152.1201487
711.5807367	150.5661117
713.5135664	148.9751266
715.3867623	147.3407326
717.1980917	145.6491615
718.910837	143.8771852
720.4818733	142.002214
721.8654983	140.0037885
723.0220935	137.8705241
723.9759116	135.6389936
724.7830597	133.3662993
725.5000732	131.1076689
726.1847724	128.9201796
726.8677661	126.8371014
727.5264889	124.8303298
728.1318407	122.8600886
728.6544193	120.8852079
729.0763492	118.8727097
729.4251792	116.8246006
729.7396607	114.7525633
730.0579219	112.6676903
730.3906636	110.5814372
730.4384373	108.5306928
729.6991481	106.6412933
