## Supplementary Data 3 for "Multiple evolutionary origins and losses of tooth complexity in squamates": Plica-plica_Insectivorous_living.txt

104.5399953	89.23820869
104.3988036	91.12779546
104.2711503	93.11866591
104.1666667	95.16666667
104.0922103	97.23808812
104.0441356	99.31524477
104.0165313	101.3842777
104.0037506	103.4310239
104.0001645	105.4403279
104.0001073	107.3955489
104.0035033	109.2870442
104.0172304	111.1148256
104.0493102	112.8798669
104.1085755	114.5836258
104.2045699	116.2280112
104.3442856	117.8131621
104.5302207	119.3359487
104.7645853	120.7926968
105.0496718	122.1794214
105.3887099	123.4921087
105.7965563	124.7303925
106.2961475	125.8968322
106.9092492	126.9945209
107.6543229	128.0272774
108.5286513	129.002266
109.4917553	129.9333261
110.5021807	130.8356186
111.5210935	131.7243154
112.5136323	132.6135634
113.4835819	133.5061751
114.4591082	134.3979953
115.4684104	135.2847708
116.5378097	136.1622687
117.6775383	137.0235355
118.8672545	137.8554492
120.0843852	138.6437814
121.3070523	139.3731
122.5134497	140.0264202
123.6959919	140.5975785
124.8604064	141.0920141
126.0136462	141.5171274
127.163367	141.881808
128.3179101	142.1932189
129.4862294	142.4515563
130.6771184	142.6563403
131.8989112	142.8076896
133.1549168	142.9119901
134.4149551	143.0196252
135.6326201	143.2021829
136.7538199	143.5368004
137.7108105	144.1048074
138.4872932	144.9254532
139.1578559	145.9410906
139.8061458	147.0961741
140.5067906	148.3449685
141.3089594	149.651341
142.2034598	150.9956669
143.1715908	152.3643986
144.1978191	153.745908
145.2687834	155.1297485
146.3737521	156.5071792
147.5062786	157.8728138
148.6609034	159.2218359
149.8323718	160.5493246
151.0155251	161.8501488
152.2100173	163.1168815
153.4338562	164.3337668
154.709155	165.4823117
156.0569208	166.5433361
157.4959152	167.4975484
159.03356	168.3290639
160.6448591	169.0330659
162.2994535	169.6057425
163.9680231	170.0405495
165.6202479	170.327468
167.2261536	170.4546905
168.7675295	170.4185849
170.228519	170.2191313
171.5918737	169.8576859
172.8391769	169.3373434
173.9634885	168.6651704
174.9830208	167.8553076
175.9239869	166.9255827
176.8158688	165.8946356
177.6857005	164.7798715
178.5367644	163.5938452
179.3618402	162.3460699
180.1538481	161.0449902
180.905727	159.6982719
181.6102805	158.3130327
182.2600356	156.896042
182.847108	155.4539043
183.3630726	153.9932377
183.7989918	152.5207831
184.154949	151.0392847
184.44678	149.5447562
184.6925943	148.0322315
184.9108265	146.4965377
185.1191778	144.9338089
185.3265744	143.3597244
185.535016	141.8052126
185.7463968	140.3033229
185.9628843	138.8920733
186.1945681	137.615979
186.5061264	136.5126248
186.9966364	135.62426
187.7625075	135.0019602
188.849007	134.671816
190.1958415	134.5707519
191.7197731	134.6056489
193.3665778	134.706784
195.0981524	134.8199033
196.8845878	134.9021302
198.6995992	134.9330084
200.5184925	134.8988728
202.3164098	134.7844724
204.0663943	134.5720672
205.738351	134.2405608
207.3063466	133.766199
208.7440544	133.1240721
210.0201552	132.2903128
211.1003377	131.24655
211.9597851	129.9953868
212.6171494	128.5942486
213.105863	127.1065048
213.4575815	125.5867532
213.7009905	124.0855487
213.8595162	122.6337536
213.9495815	121.2132734
213.9895377	119.796165
213.9996722	118.3535129
214	116.8588333
214	115.3054796
214	113.7018857
214	112.0559653
214	110.374817
213.999577	108.664595
213.9937224	106.9278723
213.9748343	105.1652997
213.9356147	103.3775371
213.8691002	101.565305
213.7691519	99.7301559
213.637106	97.88361712
213.4793664	96.04383582
213.3019376	94.22925895
213.1106054	92.45959257
212.9094095	90.75718525
212.6432685	89.1512072
