## Supplementary Data 3 for "Multiple evolutionary origins and losses of tooth complexity in squamates": Pogona-barbata_Omnivorous_living.txt

90.52557722	210.325473
91.11222896	211.3183002
91.80169353	212.4025957
92.0923363	212.859132
93.36201088	214.8510783
95.0504919	217.4918436
95.15342664	217.652484
96.77959685	220.1844485
97.11558478	220.7061467
98.63183645	223.0538488
101.2725843	227.1139528
101.2835151	227.1306749
103.1666667	230
104.9491894	232.6925373
108.3639764	237.7756451
108.9318071	238.6102416
109.5147977	239.4637137
112.6474786	243.9869314
115.9530209	248.6339861
116.0537343	248.7733916
116.3991441	249.2504838
120.2163593	254.4167379
122.7952694	257.8151301
124.0876116	259.4998473
124.0915255	259.5049358
127.9805845	264.5392491
129.6335318	266.677825
131.8027962	269.4988038
131.9883324	269.7412726
134.617613	273.2067925
136.3909971	275.5767787
142.988628	284.4780859
149.4826963	292.9914443
155.9318224	300.7992644
162.3808382	308.0012954
168.971083	314.7466138
176.3293209	320.855919
185.0809183	326.0565049
195.2223847	330.1468121
206.4881784	332.9797352
218.4959286	334.702828
230.7796293	335.7298213
243.0164148	336.3487785
255.1917589	336.5401684
267.3266093	336.2472392
279.1750756	335.6237122
290.2910636	334.9579324
300.5205205	334.6266705
310.3489498	335.1187254
320.2131087	336.6624678
330.1250122	338.8011997
339.9962538	341.1739916
349.4895131	344.4031954
358.1846221	349.3044186
366.4195122	355.4625457
375.0189901	361.8498214
384.0543911	367.9054272
392.8280755	373.4869122
400.9808596	378.6058181
409.1490823	383.6962595
417.7622493	389.0139457
425.9415914	393.8951666
432.5246115	397.5258036
438.1077185	400.8375702
444.1255269	405.362392
450.4821204	410.6636013
456.6980207	415.8907763
463.0616488	421.087541
470.088073	426.6206723
477.5576397	432.4130833
484.9366126	438.1999607
491.9543799	444.0080844
498.5655254	450.0966253
504.9765553	456.4166282
511.6683448	462.56416
518.7453852	468.3941947
525.7003195	474.2128558
532.3150601	480.145677
539.2332321	485.794513
546.9180281	490.8894789
554.899385	495.8400504
562.6437562	501.0724616
570.1711522	506.3976125
577.7289246	511.4565078
585.8635955	516.2444346
595.1321563	520.9342671
605.2164453	525.4595165
615.2569473	529.5514157
624.575037	533.0546309
632.7872955	536.0894261
639.8433789	538.8847543
646.8402346	541.8645011
654.7715287	545.1692535
663.6835769	548.1263191
673.308267	550.221361
682.6996961	551.8595542
690.9288456	553.5846268
699.475178	555.2398727
710.3369979	556.455483
722.9136421	557.0537173
735.8230148	556.8429432
748.4604111	555.7348635
761.3753422	554.0020744
775.0521223	551.9334509
788.9506565	549.4823656
802.1193107	546.4242373
813.8984943	542.4663937
824.6209913	537.3488962
834.8351807	530.9574056
844.6445789	523.4945758
853.9683418	515.2333545
862.7419291	506.4968552
870.9025699	497.6824864
878.3601752	489.1010299
885.0247572	480.7113951
890.8621924	472.3604851
896.2535534	463.6604921
901.7603222	454.1958596
907.5942889	444.3391183
913.7049778	435.0636672
919.8727148	426.7614259
925.5993336	418.3977622
930.5326306	409.1045521
934.8316762	399.2356073
938.7632471	389.3084395
942.8491306	379.4512021
947.6856367	369.6119858
953.1764268	359.9012779
958.6303872	350.6080506
963.6574884	341.9549086
968.6377626	333.8647612
973.8970563	326.1789193
979.1018212	318.7520899
983.8816871	311.5009363
988.5331912	304.5979517
993.4763795	298.176554
998.3720966	291.4825355
1002.681097	283.638434
1006.538221	275.1854401
1010.333695	267.2509732
1014.0654	260.0436407
1017.490611	252.9484313
1021.168874	245.6576512
1026.224931	238.2143425
1032.64446	230.8830694
1039.420742	224.171067
1045.81007	218.3283223
1051.631576	212.9035222
1056.862464	207.4412153
1061.670188	201.8117572
1066.211295	195.9793478
1070.515642	190.0328213
1074.71286	184.1218013
1079.237303	178.4954553
1084.356062	173.3456805
1089.811129	168.6753199
1095.358813	164.5614247
1100.985302	161.3599111
1106.612086	159.1890718
1111.970277	157.3575935
1116.996321	154.6892911
1122.056084	149.6725059
1127.094059	142.1699985
1131.385752	133.3262346
1134.438	123.9434041
1136.569822	114.1954864
1138.166624	104.1664055
1139.187275	94.18200724
1139.481337	84.67170631
1139.358877	76.00160368
1138.830403	68.61077272
