## Supplementary Data 3 for "Multiple evolutionary origins and losses of tooth complexity in squamates": Pogona-vitticeps_Omnivorous_living.txt

151.7730716	295.8652711
152.2024239	298.0048084
152.9027145	301.4537966
153.0816391	302.3251039
153.21627	302.9777742
153.8284601	305.9109412
154.7876023	310.3720493
155	311.3333333
155.1579169	312.040736
155.5425058	313.7336521
156.1644549	316.365492
156.8204962	318.9776406
156.9223627	319.3671573
157.4023312	321.1433393
157.6538426	322.0353915
158.5905665	325.1335354
159.1880063	326.9385606
159.2990244	327.2605539
159.8154063	328.7072311
159.9286979	329.014173
160.3813151	330.207151
160.7824644	331.2240907
160.9241161	331.5749475
161.0937357	331.9897703
161.4154752	332.7615473
161.586571	333.1643457
162.0413628	334.2110965
165.4052526	341.1040692
169.1614771	347.3973852
173.7011311	352.5198314
179.5255658	355.763865
186.3503961	357.5959634
193.6812065	359.0195884
201.2594761	360.1065545
208.9033831	360.4662159
216.2684024	360.1183174
222.8942469	359.3506175
228.664445	358.2175159
233.8538123	356.6635996
239.0623344	355.8272638
244.8754525	357.4144048
251.2224138	360.8883316
257.9727374	364.9172569
265.2976775	368.5501885
273.4428242	371.0216982
282.2355414	372.273618
291.2709897	372.8005287
300.3522429	372.74771
309.5085034	371.791189
318.5773106	369.7360701
326.8662967	366.7157149
333.6361426	362.8665109
339.181239	358.419275
344.3106465	353.6807442
349.5884344	348.9303961
355.4279464	344.4882683
362.1147183	341.0635089
369.7638022	339.4117746
378.111023	339.2921178
386.8410735	340.0417718
395.6034695	341.2392222
403.9965939	342.6166967
412.2883988	343.8647115
421.4939431	344.6600916
431.8907847	345.0075716
442.8376859	345.2971501
453.8146291	345.8909013
464.7852103	347.0879891
475.8556704	349.1229665
486.933928	351.6887787
497.7162719	353.9598503
508.0028529	355.333594
518.2755083	356.3451544
529.1008544	357.7282417
540.2759457	359.5092017
551.2156246	361.3922039
561.5549273	363.3562675
571.4332018	365.8765067
581.0570498	369.3597587
590.6120807	373.669134
600.2675516	378.5339225
609.9602714	383.7886014
619.4459327	389.3449547
628.4985563	395.15326
636.9616016	401.2323432
644.7448707	407.6008311
652.2772291	414.2224994
660.1761598	421.0337613
668.4476847	427.8737051
676.5703996	434.4714531
684.2095845	440.611313
691.6870173	446.3563276
699.3608432	451.87104
707.0259257	457.4281687
714.3303294	463.2968375
721.4944649	469.421306
729.1038404	475.5455314
737.4323835	481.3573339
746.4045292	486.4561223
755.9686646	490.4831891
766.2043664	493.3021643
777.125964	494.8760964
788.1431854	495.1951384
798.2144176	494.0974773
806.52433	491.3669309
813.1742547	487.052594
818.5804413	481.4600472
823.2425887	475.0603555
827.6222886	468.2181873
831.9563842	461.0207429
836.3529438	453.4926538
840.5585815	445.6126654
844.230369	437.3727698
847.0884312	428.9521995
848.8729304	420.6290515
849.8441547	412.4250144
850.7678448	404.082427
852.1274846	395.5442755
854.0426952	387.0242044
856.551701	378.6629482
859.5631227	370.4118667
862.9810262	362.2646719
866.7465332	354.4646913
870.8329195	347.2525549
875.3246502	340.3612934
880.3250317	333.3818197
885.9010905	326.4919379
892.0956276	320.1449498
898.7303608	314.1972553
905.4636108	307.980822
912.0052467	301.2311387
918.1035136	294.2420582
923.6349457	287.4197793
928.9254392	281.4080773
934.3571926	276.7984874
940.0845508	273.1453849
946.040134	269.6707059
951.3037213	266.0042139
954.9003445	262.0147173
957.8636526	258.1070069
961.551155	254.7158435
965.7275463	251.8863366
970.0128799	249.4115427
974.4271417	246.659499
979.0170985	243.2465684
983.7913937	239.2863385
989.1249565	234.8143277
995.7867762	229.7387415
1003.687256	224.1731623
1011.676094	218.493068
1018.722758	213.0631178
1024.868738	207.9988099
1030.545045	203.2809344
1035.995599	198.6967657
1041.351966	193.9672425
1046.505237	188.9173362
1051.242488	183.4413229
1055.423011	177.5700252
1058.948961	171.395968
1061.845244	164.9683746
1064.220564	158.320672
1066.202321	151.6445941
1067.897189	145.2289706
1069.11216	139.2032676
1069.445163	133.5818504
1068.790986	128.261301
1066.720515	123.2622362
