## Supplementary Data 3 for "Multiple evolutionary origins and losses of tooth complexity in squamates": Polychrus-marmoratus_Insectivorous_living.txt

905.189598	83.85555494
906.019717	85.77139686
906.8580622	87.78354344
907.6666667	89.83333333
908.4186238	91.88118734
909.1313379	93.94318603
909.8347175	96.04866542
910.5572637	98.2235175
911.3234082	100.4878163
912.1495816	102.8504059
913.0297186	105.2820921
913.9511081	107.742058
914.9032996	110.1922158
915.8782321	112.5963469
916.8680868	114.9122243
917.8640696	117.1001974
918.8601882	119.1783468
919.850971	121.1894616
920.8306502	123.1844319
921.7937549	125.216227
922.7373564	127.326843
923.6711476	129.5021942
924.6090432	131.7063583
925.5644563	133.9057857
926.5511479	136.0663751
927.5837053	138.1508777
928.6636593	140.1350926
929.7734574	142.0186202
930.892291	143.8036393
931.9967423	145.4930627
933.0603629	147.0902885
934.0707776	148.593109
935.0405938	149.9908301
935.987012	151.271192
936.9300812	152.4208851
937.8902367	153.4291197
938.8790953	154.303567
939.9054137	155.0620464
940.9778194	155.7270176
942.1016763	156.3206377
943.261545	156.8414867
944.4333855	157.276555
945.5924188	157.6106252
946.7135836	157.8280361
947.7851068	157.9307108
948.8027698	157.9310122
949.7630535	157.8431429
950.6717923	157.7027158
951.5803348	157.6474271
952.5449946	157.8398219
953.5971087	158.3994373
954.7395344	159.3335832
955.9521451	160.5121893
957.2216236	161.8275041
958.5410942	163.1994146
959.9065643	164.560967
961.3108674	165.8845855
962.7445563	167.1779949
964.1983895	168.4504603
965.6632877	169.711355
967.1310536	170.9672607
968.598441	172.2001752
970.0638788	173.3782802
971.5251953	174.4661028
972.9789855	175.422115
974.4243146	176.2109812
975.8769739	176.8415499
977.3581687	177.3390847
978.8897031	177.7352467
980.4903386	178.0628773
982.1547088	178.3363071
983.8647448	178.5583001
985.6038845	178.7306985
987.3565793	178.8545705
989.1040421	178.9182715
990.8165808	178.8813961
992.4576682	178.6948285
993.9809117	178.3026114
995.3307278	177.6528215
996.490116	176.7697081
997.4759696	175.7190638
998.3133107	174.5654939
999.0302762	173.3683913
999.6627573	172.1386413
1000.257192	170.8411825
1000.859514	169.4440367
1001.50941	167.9234568
1002.217401	166.2806823
1002.951992	164.5522378
1003.681683	162.771704
1004.376614	160.968771
1005.00618	159.1720615
1005.552223	157.3944544
1006.010381	155.6313112
1006.377379	153.877043
1006.650678	152.1259253
1006.833027	150.3754988
1006.949173	148.6430006
1007.03077	146.9529753
1007.111161	145.3322372
1007.226397	143.8119932
1007.38719	142.4124826
1007.570158	141.133755
1007.74583	139.9727205
1007.881262	138.9247598
1007.992313	137.9971957
1008.169983	137.2181495
1008.521939	136.6265559
1009.136706	136.255181
1010.000848	136.0286096
1011.06537	135.8274261
1012.291801	135.5552436
1013.641034	135.1437791
1015.033803	134.5860458
1016.378276	133.8890335
1017.57695	133.0519552
1018.515002	132.0721429
1019.152377	130.9661952
1019.544533	129.7625828
1019.764651	128.486196
1019.886841	127.1553382
1019.948693	125.7739867
1019.953609	124.334895
1019.904024	122.8314302
1019.802748	121.2581295
1019.65627	119.6127493
1019.477158	117.8983072
1019.277455	116.1180481
1019.068039	114.2748571
1018.857736	112.3718861
1018.64356	110.4219362
1018.415894	108.4439926
1018.165168	106.456054
1017.881556	104.4758966
1017.557796	102.5195859
1017.205451	100.5800636
1016.843754	98.63850199
1016.49185	96.67629575
1016.168075	94.67605198
1015.885597	92.62755586
1015.644075	90.55718393
1015.441584	88.50238829
1015.277713	86.50346835
1015.153671	84.60825981
1015.06579	82.85617342
1014.988775	81.20664699
1014.889884	79.59002521
1014.73745	77.93350854
1014.508273	76.17574857
1014.213504	74.31870156
1013.881168	72.40340341
1013.535936	70.46605647
1013.201515	68.54138231
1012.880351	66.6700774
1012.443353	64.92341558
