## Supplementary Data 3 for "Multiple evolutionary origins and losses of tooth complexity in squamates": Pristidactylus-torquatus_Insectivorous_living.txt

43.67571341	105.6739275
44.00001024	106.1412374
44.31312004	106.5007676
45.58617549	107.9850494
46.16895536	108.6920493
46.96258053	109.6921042
48.01644226	111.1043681
49.5	113.3333333
50.1998311	114.5321551
50.78848045	115.6127442
52.38678446	118.6838633
53.17270895	120.1443119
53.26327775	120.3071896
55.65214666	124.1140567
55.80647622	124.3304287
57.40036173	126.4433645
57.69127315	126.8110388
58.61487979	127.9535173
59.83946071	129.4273744
60.18399965	129.8368726
60.68572048	130.4311817
64.03870746	134.5381216
66.52260706	138.330102
68.69442952	142.4216364
70.8881828	146.7763721
72.7758361	150.9520591
74.04352723	156.0223133
74.61228317	162.3645368
74.59287054	169.3484177
74.35596887	176.2780879
74.47137121	182.4208511
74.97649508	187.9435921
75.55316196	193.5182791
76.13108694	199.0608759
76.88860263	204.5033205
78.30279162	210.2257831
80.2201977	216.6783119
82.00920897	224.1786862
83.67036782	232.0248226
85.51459997	239.2405161
87.40341476	245.5919137
88.93265674	251.2355247
90.32713233	256.3707111
91.8679513	261.3842476
93.0776512	267.0143148
94.02869996	273.0505313
95.59570194	278.3301822
98.09880587	282.8125
101.2122242	287.3901885
104.3710315	292.6722769
107.1345007	298.7860174
109.3849716	305.2456114
111.3679494	311.8572997
113.7458009	318.7634328
116.2966045	325.7857866
118.0666244	332.6234248
119.4594391	339.3961741
121.8939665	346.4291304
125.1452594	353.7661782
128.3052259	361.3976917
130.9035502	369.0012123
132.7086884	376.2050553
134.1699075	382.8577933
136.0041387	388.9504757
138.0081185	395.0820602
139.8057749	401.7903848
141.6135823	408.8698271
143.5612888	416.0610576
145.4256099	423.1617145
147.0452715	430.127838
148.4011956	437.0654079
149.6886952	444.0787041
151.3075169	451.2435005
153.201947	458.4337972
155.0266542	465.5017957
157.0741013	472.7184047
159.9145659	480.3256599
163.4949101	487.5864861
167.6440047	493.8251503
171.8192082	499.5458247
175.3335005	505.5853299
179.1597171	511.6576694
184.2632159	517.1486301
189.242866	521.9141661
193.1049137	526.1349479
197.0609676	529.7699383
202.3101292	533.1008776
208.9204252	536.9535057
216.1771711	540.9060938
223.3944378	544.0078971
230.5339819	546.318914
237.5346944	548.3967969
244.3416556	550.2968089
251.0040715	551.8060849
257.8015431	553.3588498
264.9607123	555.5086685
272.3643233	557.8945534
279.8741475	560.0416532
287.2184732	561.7837262
294.329886	563.1833078
301.6087878	564.8286112
309.2794355	567.0520741
317.2949885	569.3720015
325.4841665	571.1936856
333.5009635	571.8454399
341.3322321	570.9546545
349.2091726	568.8834501
357.1413438	566.0311817
364.8899546	562.4723113
372.0850097	558.1833373
378.1514356	553.0012963
383.0559002	546.8869438
387.8149446	540.4786831
393.1202531	534.1299043
398.6408568	527.4560184
404.0114717	520.5317907
409.1298713	514.0821634
414.1717067	508.2774012
419.2970695	502.8120501
424.4527118	497.4629673
429.4680276	491.9971778
434.5156432	486.0769806
440.1696525	479.3956083
446.057314	472.6964343
451.336889	467.1199172
456.2275668	462.5365488
461.1262811	458.4182781
466.1000784	454.3974551
471.0649888	450.2095664
475.7921742	445.7447325
479.9710559	440.911603
483.1549423	435.1965687
484.9342987	428.1581597
485.5305063	420.0398299
485.304036	411.3892789
484.4881015	403.098308
483.1787447	395.4742446
481.3253201	388.3809898
478.9919248	381.8460574
476.5473346	375.8105307
474.4076166	369.9404767
472.9613106	363.5532361
472.1222233	356.460332
471.2790981	348.9178518
470.185531	341.2794589
468.8525677	333.7971189
467.4375023	325.8925585
466.2550639	317.0117588
465.683121	307.9925747
465.9072912	299.5512429
466.5182174	291.697704
466.9294127	284.4153413
467.2306241	276.8013208
467.8727426	267.9168166
468.5814618	258.5053538
468.9400743	249.3171884
469.1144946	239.9795848
469.4247425	230.2388412
470.0367067	220.4762362
471.0066312	211.0417862
472.1424871	201.6930034
473.0756866	192.1256364
473.6839623	182.5417553
474.1484218	173.3621801
474.533551	164.3410087
474.6596935	154.7404041
474.4378824	144.7174857
474.1596404	135.7297662
474.0270031	127.8374786
474.0000496	119.661852
474.0137294	110.6839424
474.1311491	101.8520261
474.4237778	93.77428052
474.7680883	86.22772334
474.9327035	79.09428695
474.624291	71.93258048
473.6599693	64.34711295
472.8562613	56.87477103
473.1109129	49.90641057
474.3519208	43.59872915
476.2987542	38.08114236
478.9349925	32.92052591
479.4414797	28.69171627
