## Supplementary Data 3 for "Multiple evolutionary origins and losses of tooth complexity in squamates": Psammodromus-algirus_Omnivorous_living.txt

35.48479489	51.63211016
35.11094535	60.85120804
34.85564516	71.13113435
34.83333333	81.83333333
35.12728367	92.57100051
35.68129237	103.2859267
36.40055935	113.9990155
37.1899621	124.7330752
37.98435982	135.4975801
38.77792391	146.2748681
39.57187555	157.0444393
40.3658192	167.7893346
41.11307169	178.5730255
41.72096899	189.5839807
42.12305026	202.1272066
41.99671878	225.5640755
41.18908751	249.4892315
40.67444657	261.5337487
40.69119252	261.1499884
40.69014731	261.1739468
40.27555502	270.7123346
39.8470643	281.2934386
39.54378195	291.1083543
39.48069768	299.8352264
39.91031062	307.4351667
41.17818034	314.204837
43.53008997	320.6007735
46.73152816	326.8333794
50.37183249	332.9715498
54.11227845	339.0904258
57.87833805	345.2299811
61.69966508	351.4149064
65.59533518	357.6798462
69.52836385	364.1199066
73.44415272	370.8427087
77.27953409	377.9109922
80.89561592	385.1978381
84.11287882	392.5153234
86.75145577	399.6738061
88.92140143	406.5620539
90.93764196	413.1254021
93.12740047	419.3314307
95.58349517	425.2975637
98.28099205	431.2220596
101.1943614	437.2132891
104.3309923	442.9778712
107.719439	448.0704588
111.5049189	452.1311789
116.0786086	455.3316482
121.7381504	458.0322224
128.3260168	460.4272761
135.3979727	462.4864131
142.5946851	464.1537372
149.7263916	465.4649378
156.7463621	466.5629994
163.6122389	467.5999264
170.234391	468.6744814
176.4702194	469.841982
182.1824441	471.1562245
187.5749056	472.5904686
193.079837	474.0634571
198.9436584	475.5599568
204.8011341	477.3000166
210.1430799	479.5689532
214.7135359	482.5460999
218.8913916	486.1449081
223.1406951	490.222309
227.5263674	494.6047158
231.8381565	499.117582
235.8994775	503.6129572
239.7993834	508.0534307
243.7468416	512.4495703
247.8879469	516.7948857
252.1814457	521.0280151
256.5567851	525.0755901
261.0356936	528.8785287
265.7721096	532.406384
270.9039425	535.6449052
276.3750342	538.7051703
282.0106572	541.7804063
287.6685654	545.0272511
293.3667868	548.39507
299.1879687	551.7520231
305.175293	554.9815681
311.21583	558.0166071
317.1529671	560.7954729
322.8877775	563.2328125
328.5235322	565.2045388
334.2061044	566.584163
340.096902	567.4093568
346.378339	567.954232
353.1813624	568.4720984
360.2346653	568.8346778
366.9643372	568.6030346
372.6926502	567.2417121
377.2654752	564.6095678
381.1526905	561.0057581
384.8314119	556.7576587
388.2577509	552.0373704
391.2691708	546.9645253
393.818824	541.5656585
396.0603469	535.7406977
398.1539381	529.4074045
400.0380949	522.6369668
401.4715058	515.6035847
402.2278986	508.4643506
402.4556585	501.2096162
402.5759202	493.6993403
402.954006	485.8270145
403.5627319	477.7497205
404.1488574	469.7692304
404.4553441	462.1983998
404.4262296	455.1723982
404.2319123	448.6072756
404.0846242	442.3865576
404.1969933	436.5329909
404.7961178	431.197162
406.1162461	426.4719016
408.2260498	421.9469767
411.0618347	417.062217
414.3439077	411.6186502
417.5985192	405.8165895
420.3853055	399.8368019
422.5186924	393.6805467
424.0915086	387.1885591
425.23297	380.2436619
426.0677915	373.0425615
426.6941912	365.9465418
427.1898582	359.2874997
427.568124	352.9268849
427.8177787	346.4190566
427.9408845	339.4340083
427.9470555	332.1332217
427.8400281	324.7921076
427.6403181	317.6108605
427.475314	310.4880635
427.5023134	303.2328736
427.8065974	295.7054492
428.2482964	287.9114107
428.6514005	279.8832503
428.8593133	271.6681106
428.7434825	263.3940588
428.1736181	255.2144223
427.0217941	247.2627959
425.3015334	239.4246943
423.1165546	231.4622762
420.5906168	223.1820663
417.886589	214.7113575
415.1744826	206.3454641
412.6266433	198.3947854
410.3075232	190.9325214
408.0963801	183.6220392
405.8440504	176.0696681
403.4999773	168.169671
401.1425991	160.1780842
398.856584	152.3637922
396.6697327	144.8742645
394.4654912	137.5388173
392.1043458	130.1270525
389.5279004	122.57253
386.8490428	115.2013333
384.2063199	108.4465331
381.7140736	102.651949
379.3277568	97.44443261
376.9342	92.16692421
