## Supplementary Data 3 for "Multiple evolutionary origins and losses of tooth complexity in squamates": Pyramicephalosaurus-cherminicus_Herbivorous_fossil.txt

76.98812633	92.6552052
76.93864512	95.13199561
76.83333333	98
76.66566275	101.1573248
76.45285999	104.4965797
76.21261449	107.9294306
75.95931832	111.3817084
75.70283039	114.8009682
75.44440646	118.179504
75.1840017	121.5163838
74.92141133	124.8106866
74.64387639	128.0651535
74.31675103	131.2888735
73.90289912	134.491467
73.36715721	137.6810208
72.70130607	140.8482982
71.92003292	143.9688706
71.03725993	147.016835
70.06951671	149.9688705
69.06353725	152.8376102
68.08357718	155.6560429
67.19753678	158.4594769
66.43555147	161.271564
65.72709871	164.0881691
64.98486449	166.9021021
64.12837087	169.706445
63.16197182	172.508888
62.15063252	175.3301866
61.15838239	178.1915307
60.23646718	181.1068703
59.39263888	184.0662138
58.62465299	187.0546553
57.93057171	190.0580082
57.29458569	193.0718345
56.67967356	196.1054697
56.04740962	199.169175
55.36467505	202.2712858
54.64206281	205.4078723
53.91542291	208.5689973
53.21996755	211.7452239
52.59044301	214.9203943
52.0605702	218.0446985
51.66990949	221.0514122
51.47114194	223.8565294
51.51317117	226.4087611
51.79965439	228.7762774
52.3077724	231.070272
53.00193153	233.3972908
53.86588899	235.777048
54.89070903	238.2050088
56.06996291	240.6741984
57.42847913	243.1360291
59.01363617	245.5110328
60.87110135	247.7159687
63.03162797	249.6681075
65.49138949	251.2993385
68.23368396	252.547177
71.22962034	253.3600826
74.39621554	253.7577563
77.62251764	253.812546
80.81165451	253.583725
83.87317171	253.1339725
86.74803786	252.6551055
89.37900783	252.4465997
91.64971109	252.9052957
93.44076263	254.2187091
94.85893412	256.0779694
96.09821651	258.1718653
97.32490247	260.2861502
98.61524768	262.3445084
100.028234	264.2923269
101.6094881	266.0799786
103.3134845	267.7296096
105.0566022	269.3006035
106.7631431	270.8507631
108.4968116	272.3524117
110.4377235	273.7012564
112.7334914	274.7990956
115.3954681	275.6146786
118.303485	276.1975022
121.3589685	276.5911655
124.4807116	276.8242284
127.5731847	276.8807203
130.5229257	276.7122094
133.1834235	276.2460379
135.4217249	275.4031344
137.307471	274.1857923
139.0136726	272.6521841
140.7171616	270.8840007
142.4523618	268.9798888
144.2102883	267.0297478
145.9820582	265.1145701
147.7297788	263.2794259
149.3854014	261.5409371
150.8676175	259.919891
152.1163113	258.3933466
153.1479269	256.8358895
154.0062657	255.1072891
154.7472057	253.1819113
155.4244511	251.2319615
156.0874159	249.4520368
156.7888475	248.0619828
157.5876673	247.3164707
158.5098654	247.5342625
159.5181692	248.5719299
160.6524048	249.9327578
161.9713749	251.2576013
163.5167553	252.3837564
165.3012709	253.3315108
167.327981	254.1345385
169.5705153	254.7819297
171.9746917	255.2044248
174.4884672	255.3304966
177.0454785	255.1204771
179.5461137	254.613886
181.8840541	253.8518321
183.9510503	252.8577699
185.7333981	251.5980001
187.2814986	250.0296036
188.6619041	248.1320482
189.9064215	245.8981427
191.0195279	243.3295074
192.008962	240.4362351
192.867677	237.2694019
193.5530609	233.9407804
194.0144504	230.5476462
194.1918722	227.1772351
194.0623215	223.885354
193.6791487	220.6873112
193.1088518	217.5908369
192.4225394	214.5994454
191.6847543	211.7224273
190.9561584	208.9764253
190.3057825	206.3823803
189.7927189	203.9379869
189.3995364	201.5372392
189.080414	199.0432345
188.7885499	196.3455875
188.5058944	193.4584181
188.229568	190.4409649
187.9573548	187.3419069
187.6922576	184.2070858
187.4497097	181.0866483
187.248009	178.0320344
187.1070651	175.0977744
187.0197401	172.289092
186.944083	169.5520279
186.832751	166.8222807
186.6511082	164.0462362
186.4131123	161.2155633
186.1431619	158.3314024
185.864712	155.3938742
185.6105149	152.3885112
185.4217061	149.2895485
185.3354393	146.074927
185.3733013	142.7372452
185.4870941	139.3245251
185.6070794	135.8933624
185.6665137	132.4949441
185.6102886	129.1694953
185.4493392	125.9183368
185.2173399	122.733619
184.9511017	119.6051425
184.6895256	116.5370812
184.4727751	113.5672011
184.3464477	110.7444929
184.3630142	108.1274499
184.5284173	105.7177681
184.7963103	103.4522946
185.1021574	101.2486165
185.0915469	99.11078135
