## Supplementary Data 3 for "Multiple evolutionary origins and losses of tooth complexity in squamates": Saichangurvel-davidsoni_Insectivorous_fossil.txt

44	96.85917589
44	99.96977103
44	103.2865369
44	106.6666667
43.99807949	110.0094397
43.98445126	113.3107126
43.94710963	116.5914613
43.87417367	119.8733993
43.7556469	123.1759522
43.60032615	126.4873164
43.43025303	129.7723005
43.26808221	132.9933164
43.13836931	136.1080143
43.05673035	139.0881377
43.01531854	141.9469954
43.0013359	144.7079534
42.99994742	147.3993546
42.99013258	150.0632006
42.94052706	152.7644047
42.8214882	155.5659219
42.60957824	158.5191882
42.31733266	161.6240933
42.01438863	164.8028262
41.77209442	167.9772069
41.66679581	171.065856
41.77196423	173.9814975
42.08826166	176.6731706
42.58908373	179.0978227
43.24056117	181.2030838
44.02767662	182.9375928
45.01357036	184.2908231
46.26759634	185.2833176
47.82441375	185.9688163
49.61721832	186.4016595
51.54791599	186.6217709
53.53434128	186.6607639
55.51865382	186.528562
57.47533914	186.2048018
59.38056428	185.6660924
61.20926345	184.8982283
62.94224196	183.9555077
64.56497293	182.9236719
66.06211306	181.8890906
67.44424699	180.9489154
68.77786965	180.2203483
70.13688474	179.8367543
71.55538421	179.9108858
72.94080172	180.4553206
74.17568923	181.4511238
75.16466697	182.8633368
75.94548723	184.5916742
76.62583369	186.5239947
77.30272367	188.5717069
78.05272772	190.6641377
78.92242321	192.7468713
79.95430483	194.7665719
81.18727931	196.6689105
82.59729759	198.44569
84.10630003	200.1367493
85.63687916	201.7863301
87.12426823	203.4322241
88.5789929	205.0675051
90.04070416	206.6685671
91.54929862	208.2114047
93.12300831	209.6975432
94.73929433	211.1796403
96.37155504	212.715099
97.99680061	214.3545723
99.63521424	216.1016508
101.3360433	217.928486
103.1438834	219.8083258
105.0951242	221.7144374
107.2074348	223.6088799
109.4901269	225.4506528
111.9507044	227.2013659
114.5929381	228.8233778
117.4014348	230.2642694
120.3502486	231.4594295
123.4117195	232.3391347
126.5524103	232.8301347
129.7265639	232.912617
132.885238	232.6327191
135.9845704	232.0385734
138.9833863	231.1748703
141.8346689	230.0625431
144.4714559	228.669233
146.8107655	226.9543646
148.7554281	224.884553
150.2287536	222.4671413
151.2533011	219.7939134
151.8812799	216.9607486
152.1645843	214.0489771
152.1611001	211.1246447
151.9734324	208.2206117
151.7168976	205.3560603
151.5103611	202.5492141
151.4586715	199.8232852
151.5572221	197.2083014
151.7627651	194.737777
152.0272022	192.4507668
152.3521549	190.3908404
152.9186252	188.5981875
153.9508464	187.1275696
155.5915608	186.0260433
157.7097968	185.2482262
160.0914311	184.7129913
162.5797998	184.3607037
165.0585521	184.1483674
167.5236443	184.0415918
170.0126116	184.0044387
172.5622054	184.000002
175.1903432	184.0036333
177.8602153	184.0254229
180.5256528	184.0820799
183.1395117	184.1914571
185.6758076	184.3440201
188.1740244	184.4600268
190.6848292	184.4485722
193.2527413	184.2255187
195.8730299	183.7475778
198.4742791	183.0143593
200.9788829	182.021133
203.3024097	180.7569897
205.3714868	179.2189847
207.1361616	177.4191862
208.5470181	175.3762879
209.5613928	173.1180007
210.2122998	170.6912944
210.5933706	168.1448246
210.7983616	165.515991
210.9099401	162.8332213
210.9566264	160.113684
210.9396589	157.3693469
210.8595918	154.6116739
210.7164329	151.8538489
210.5087132	149.1289465
210.2329419	146.48376
209.8832994	143.972112
209.4573722	141.6396203
208.9880354	139.4019045
208.524596	137.1113321
208.1131453	134.6350245
207.7769932	131.9268589
207.5075642	129.1009795
207.2981892	126.2828058
207.1474707	123.6052302
207.0508189	121.1697057
206.9801105	118.8930123
206.8977234	116.6328885
206.7681725	114.2498986
206.5908239	111.7256294
206.39745	109.1677702
206.220179	106.6892978
206.0925813	104.4137209
206.0106292	102.3555419
205.9340884	100.4111991
205.8178837	98.45711116
205.5176564	96.43729392
