## Supplementary Data 3 for "Multiple evolutionary origins and losses of tooth complexity in squamates": Stenocercus-guentheri_Insectivorous_living.txt

155.4651893	120.448185
155.6974502	122.2886333
155.9850311	124.2677207
156.3333333	126.3333333
156.7485058	128.4473485
157.2357107	130.5935737
157.7997901	132.7613153
158.4456495	134.9403805
159.1782648	137.1208706
160.0016991	139.2929811
160.905708	141.4468368
161.8700242	143.5729121
162.8751859	145.6617127
163.9020794	147.7032562
164.9311171	149.6865053
165.9470277	151.6031103
166.9503244	153.4563544
167.9449084	155.2527281
168.9351133	156.9999337
169.9256271	158.7067886
170.9213858	160.3830603
171.9274462	162.0392369
172.9488445	163.6862481
173.9904533	165.3351547
175.0568464	166.9968347
176.1508821	168.6797491
177.2684753	170.3819917
178.4036843	172.0986667
179.5508764	173.8251348
180.7046269	175.5569304
181.8609788	177.2895051
183.0277405	179.0163555
184.2186739	180.729736
185.4473829	182.4217702
186.7271151	184.0844206
188.0695619	185.7095923
189.4675899	187.2923229
190.8987478	188.8310471
192.3405518	190.3240526
193.7700953	191.7690951
195.1635128	193.1632062
196.5201427	194.5032804
197.8758331	195.7863034
199.2709632	197.0102072
200.7448354	198.1740978
202.3316049	199.2780283
204.0306882	200.3133264
205.8081065	201.2602645
207.6316249	202.0967106
209.4700586	202.7968495
211.290514	203.3292969
213.0653246	203.6759071
214.7778152	203.8481672
216.4120989	203.8634318
217.9521692	203.7422588
219.3823044	203.5072638
220.6955354	203.1720477
221.8925286	202.744103
222.9761781	202.2328158
223.9518953	201.6499166
224.8477148	201.0468861
225.7298509	200.5442754
226.6669691	200.2799388
227.7097339	200.3874949
228.8658406	200.8823997
230.115722	201.6112984
231.4514327	202.4402272
232.8716267	203.2607929
234.3754138	203.9801995
235.9451756	204.5762586
237.5547298	205.0691303
239.1796783	205.479101
240.7966409	205.8259852
242.3872971	206.1231061
243.9536245	206.3562173
245.5026717	206.5030721
247.0409299	206.5411981
248.5740372	206.4491133
250.1101852	206.223781
251.6627595	205.8871945
253.2460088	205.4635074
254.8739352	204.9761834
256.5548027	204.4442616
258.2541664	203.8550837
259.916785	203.1779326
261.4842356	202.3797192
262.8889997	201.424331
264.0620175	200.2819515
264.9928171	198.9655702
265.7015936	197.5049566
266.2169702	195.9294795
266.571148	194.2652337
266.796623	192.5385833
266.9243263	190.7797582
266.982825	189.0166535
266.9992145	187.275813
266.9997159	185.5838303
266.9901643	183.9567221
266.9513411	182.3982869
266.8607894	180.9122394
266.6940506	179.503147
266.445826	178.1771208
266.2362124	176.9418715
266.2497305	175.8113472
266.6901664	174.8229046
267.6879275	174.0254779
269.1111994	173.3602334
270.765179	172.7150398
272.5169367	172.0003836
274.2601742	171.1380781
275.9026163	170.0656567
277.4046293	168.7991337
278.7476175	167.381059
279.9118348	165.8507947
280.8740547	164.2462064
281.6096359	162.5942471
282.1159059	160.8610162
282.4124253	158.995991
282.5323209	156.9573496
282.5133785	154.7108746
282.3888019	152.2430559
282.1745081	149.6243095
281.8776223	146.9376641
281.5043181	144.2624255
281.0580218	141.6572889
280.5348204	139.1501688
279.9210284	136.7350891
279.2161753	134.3919121
278.4350719	132.1183072
277.5951299	129.9020192
276.7157068	127.7241887
275.8175049	125.5620327
274.9188222	123.4095752
274.0240543	121.2849015
273.134409	119.2069591
272.2511306	117.1964709
271.3757485	115.2777676
270.5093602	113.4748315
269.6520484	111.7767558
268.8049144	110.1509201
267.9682452	108.5565806
267.1415692	106.9485895
266.3220392	105.2870392
265.4924883	103.5652252
264.6305922	101.7882619
263.7159881	99.9611226
262.7304218	98.08864821
261.6600898	96.17693736
260.5076195	94.23693753
259.2808663	92.2789714
257.9866056	90.31242336
256.6307494	88.34603002
255.2190831	86.38906276
253.7649872	84.47690758
252.274789	82.6627175
250.7471277	81.00097584
249.1795966	79.56376168
