## Supplementary Data 3 for "Multiple evolutionary origins and losses of tooth complexity in squamates": Takydromus-sexlineatus_Insectivorous_living.txt

42.42920506	71.4161258
42.96576417	74.32975002
43.42033877	76.65623682
44.16666667	80.16666667
45.3750613	85.09310291
45.58986758	85.90787002
46.26464252	88.41378341
46.94028199	90.90733585
47.90919533	94.63817882
48.34343667	96.43341868
48.3697938	96.5449104
49.42890619	101.1828348
50.22048778	104.6913655
52.23901806	112.7519873
54.30625787	120.4925606
55.91527784	128.2749314
57.26840466	136.8384328
58.71070618	146.3343429
60.13707705	155.3572728
61.5756071	162.6979664
63.55693555	168.4900821
65.74280543	174.0780993
67.37578825	180.783363
69.17271754	187.8011588
71.28674566	194.5440732
73.05627663	201.0544023
75.22089309	207.5468674
78.25781715	214.1618763
80.92977318	220.908856
83.0189227	228.1182993
85.09096331	236.1373778
86.74896234	244.5870686
87.81267414	253.0308907
89.21883195	261.1630132
91.2423009	269.1332344
93.18028864	277.6859386
94.94455382	287.8890522
96.75148592	300.3011292
98.29012715	311.451434
99.63949692	321.0320876
100.7410587	329.0774216
101.5793001	336.5431779
102.6326193	344.1809843
104.056858	352.1682638
105.1952219	360.280461
105.8914047	368.2491336
106.4892988	375.8467097
107.0929156	383.3302193
107.7493341	390.8559498
108.6641391	397.905227
109.7352929	404.4960056
110.6109151	411.1649528
111.7648123	417.6028259
113.5372514	423.4054622
115.5125756	428.5426008
117.2961131	433.3440864
118.8450872	438.4046056
120.646911	444.2733004
123.1839627	450.7018034
126.5383226	457.2374758
130.1699357	463.6266171
133.6483045	470.4168521
136.7514249	478.1308047
139.880498	485.4901241
143.6925089	491.6155918
148.5835033	497.0857725
153.0366385	501.8299639
154.8032747	505.1504543
157.9806602	508.0923917
163.2902607	511.2694342
168.9413121	514.304684
176.0436181	516.4428452
184.3831474	517.4285964
192.787022	517.4269949
200.0763687	516.5512061
205.4830665	514.9743071
210.9584148	513.7165599
217.1051742	513.3341428
223.0620259	513.6385092
228.7074046	513.932512
234.524748	513.4960839
240.972187	512.2321531
247.3487365	511.546344
253.4298643	512.5759241
259.6128321	515.4837459
266.0991809	519.7239649
272.6387572	524.5514763
278.4869316	529.2557584
283.640648	533.830794
288.6281418	538.608351
293.6099041	543.3263358
298.5372564	547.8973224
303.2011555	552.6966881
307.8166874	557.6894008
312.6756316	562.612137
317.6732629	567.2726974
322.9661469	571.5661069
328.7891518	575.5306762
334.6599215	579.7197592
340.4988216	584.090846
347.0928838	587.4938811
354.6563664	589.7012358
362.9008629	590.990363
371.2500375	591.0116573
379.2394224	589.3312238
386.4853428	585.7134509
393.0296383	580.5402685
399.2216748	574.6947112
404.6559514	568.9486639
408.9386915	563.5093897
412.4248375	557.5680466
415.5581416	551.097771
418.5388502	544.7688319
420.7606387	538.6827026
422.0609521	532.7559482
423.8997369	526.9080448
426.3905858	521.1202465
428.6984911	515.5182573
429.9510672	510.4963838
431.4839825	504.5879957
434.5106306	496.9980703
436.8931514	489.9594314
438.3891268	483.7648196
440.7888938	477.6146475
444.0881057	471.6134731
447.9081813	465.9706937
452.4321925	460.7156036
457.9656632	455.7622025
464.5292592	451.0040259
471.4482712	446.3715871
478.4488084	441.9123476
485.6712702	437.922949
492.6533018	434.091187
498.6636644	429.5915803
503.5208884	423.8939362
507.1569294	416.9834521
509.4518267	409.2936837
510.7006172	401.3284971
511.4177153	393.48144
511.440532	385.5664755
510.6222271	377.4114688
509.4835061	369.0221848
508.4320771	360.0401643
507.661082	350.145837
507.2154818	340.7975164
506.995766	332.6375394
506.6255316	324.027199
505.7836527	314.428832
504.737595	306.5035165
503.3678771	300.1840263
501.3838709	292.6440619
498.6178832	283.914632
494.8010855	275.3106172
489.9253404	266.108632
484.426769	255.6678435
479.2170376	244.0203978
475.0766356	232.6476465
472.0504324	223.8618911
469.0601922	215.7886596
465.6731666	207.4517869
461.9678829	198.4672352
458.3027249	187.9139041
455.2253866	176.818355
453.0416148	168.1650896
451.1930777	160.4879423
449.6518682	152.6021329
447.9264505	144.3845088
444.8639398	136.7956401
441.1255879	130.4756405
438.2148696	125.2165885
435.4081882	118.2892301
432.4046948	109.5792226
430.047426	101.5102731
428.0574509	93.83969411
425.9003059	85.95967992
423.7800673	76.71035654
422.1819146	66.79591289
421.2887447	58.9209348
420.9296902	52.70694464
