## Supplementary Data 3 for "Multiple evolutionary origins and losses of tooth complexity in squamates": Teius-suquiensis_Insectivorous_living.txt

425.4201378	182.9598749
423.6972069	181.2743143
421.7233317	179.5141325
422.6666667	180.3333333
426.4896786	184.0760991
430.1315205	188.2353733
433.76599	192.8191513
437.2780767	197.869896
440.4131021	203.4427021
443.078553	209.4386261
445.4269703	215.5611155
447.6051476	221.5817748
449.6233157	227.6716699
451.4409337	234.1426656
453.0476378	241.1349733
454.4626714	248.6170747
455.7088707	256.5044487
456.8622767	264.3400283
458.0561731	271.7258913
459.4316186	278.4471486
460.9248545	284.793825
462.3437336	291.3389647
463.6229145	298.3007469
464.8846721	305.4525873
466.2354503	312.5774531
467.6544052	319.4146681
469.0737567	325.6885462
470.4490364	331.2961446
471.7747272	336.7012143
473.0644237	342.4448609
474.389582	348.3446829
475.8552254	354.0401444
477.4909417	359.4977697
479.2006956	364.9881116
480.8955988	370.7186103
482.5609727	376.6990276
484.2074864	382.9175602
485.9244051	389.3601134
487.8318796	396.0067755
489.9020912	402.6728462
491.9055059	409.0476981
493.6228193	414.9074227
494.918145	420.2741135
495.6928202	425.2706832
496.120231	429.915052
496.8534488	434.0077352
498.4313233	437.4580405
500.6973934	440.6361384
503.3003558	443.9255682
505.8260896	447.4078493
507.9975537	451.1376253
509.9305059	455.1772765
511.8358656	459.5186432
513.9951693	463.9351046
516.6205071	468.1737742
519.3583506	472.0790886
521.6645421	475.5643064
523.9088631	478.620158
527.15906	481.2761774
531.2863329	483.3597428
535.5123262	484.5818696
539.6300926	484.7552912
543.8977408	483.9333481
548.23372	482.2812243
552.1503811	479.9079092
555.3503928	476.9841264
557.9657881	473.9736323
560.2077193	471.204083
562.2641234	468.4689797
564.3670576	466.0732133
566.9149286	466.2240534
569.619054	469.8388799
572.1367996	474.6099226
574.4360814	479.3902209
576.5691535	483.9408742
578.5892951	488.0997948
580.7094341	491.9762393
583.1544183	495.7428683
585.8000019	499.337098
588.3906382	502.6261328
590.8119879	505.6672952
593.0388211	508.6436409
595.2384289	511.6307509
597.722443	514.5970029
600.3916621	517.5302417
602.8494782	520.4715338
605.2313398	523.3802778
608.1686696	526.0927898
611.7287276	528.5668291
615.5031347	530.9356236
619.4575327	533.2444636
623.9198004	535.3765009
628.9287279	537.2165802
634.1667442	538.7081592
639.4331025	539.8044835
644.724646	540.4301173
649.999716	540.5050041
654.9747491	540.0549944
659.3159136	539.1223294
663.0852423	537.5208915
666.6996558	534.9561216
670.2953489	531.4819768
673.7101556	527.3580016
676.7543236	522.6895445
679.1397683	517.4107129
680.6596801	511.519794
681.4827977	505.2558025
681.8650153	498.8571684
682.0353977	492.5504609
682.2028707	486.5233941
682.524799	480.7527041
683.0336033	474.9399281
683.7117653	468.9102084
684.4357938	462.9973727
685.0742656	457.5092799
685.5571384	452.468245
685.8599337	447.7740696
686.0055045	443.4094915
686.1675414	439.4869065
686.6249374	436.1252502
687.8941238	433.4232177
690.3098529	431.331722
693.2647012	429.1089116
696.235685	426.1622702
699.2438729	422.7442587
702.2805863	419.1681651
704.9019477	415.596175
706.6689352	411.9327436
707.6859128	407.181499
708.3076717	400.5533409
708.6241773	393.2149949
708.6371927	386.3942882
708.4371359	379.9286251
708.1852778	373.2769819
708.0262685	366.3831574
707.8590373	359.8366173
707.5081687	353.9458725
706.9288112	348.4131508
706.3573092	342.6603501
706.1033056	336.4733903
706.2757004	330.8199709
706.9364882	326.2876821
708.0820115	322.6031469
709.3274457	318.9009894
710.4855832	314.4423361
711.8295765	309.0379001
713.4280427	302.8743159
715.0986284	296.4508272
716.7068564	290.0336533
718.1516983	283.6113623
719.3221877	277.2036288
720.1738472	270.7899157
720.705467	264.353821
720.9713881	257.9406187
721.1996248	251.6863166
721.6353375	245.6735284
722.2816725	239.8977727
722.9441161	234.354154
723.4849881	228.8492924
723.9440625	222.8294812
724.3696822	216.0244431
724.7032018	209.6112827
724.9060674	204.3075584
725.023608	199.6911094
725.1947209	195.1297552
725.4917491	190.2163926
725.666194	185.0844907
724.9094651	179.9916717
