## Supplementary Data 3 for "Multiple evolutionary origins and losses of tooth complexity in squamates": Trogonophis-wiegmanni_Insectivorous_Fossorial_living.txt

23.96173672	187.9749619
30.66666667	194.8333333
36.98635944	201.9460852
41.42442819	209.6794837
43.46987961	218.2837042
44.67114332	227.2880679
46.09922426	235.9397973
48.12984316	243.3235434
50.14255409	250.1897035
51.89320043	257.5189712
54.49679909	265.1660486
57.75947208	273.1457263
60.81809895	281.5506835
63.55052277	289.9110279
66.05122058	297.8450912
68.49038894	305.447248
70.92347044	313.0849748
73.31185259	321.2130729
75.63931068	330.0102025
77.93611859	339.1583324
80.31068084	347.6514156
83.06891991	355.6873427
86.53270225	364.5011818
90.51265775	373.9725796
94.72875812	383.5995633
98.94150789	392.9266625
103.0936486	401.59277
107.4844391	409.4825861
112.1428343	416.9505657
116.7996976	424.6563368
121.3428978	432.1432499
125.7748622	438.8873611
130.2951702	445.7914669
135.2612261	453.0535668
141.0504844	459.9284292
147.359195	466.5427166
153.6559435	473.2777092
159.6336228	479.8325894
165.2869301	486.0019064
171.0217613	492.0077254
176.5732201	497.9152546
181.4608722	503.6530283
186.3987066	509.2453229
191.9420307	514.3922357
198.0171182	518.4730981
204.5676138	522.4688658
211.391205	527.4518878
217.9173361	533.073096
224.133476	538.7680207
230.572033	544.0022817
237.33226	549.028716
244.5732201	554.1880215
252.9350391	559.2578086
262.1205267	564.0564549
270.9933928	568.4884957
279.6439266	572.6854752
288.9266199	576.8516295
298.7407211	580.3887741
308.82098	582.6197818
319.4374681	583.6753966
330.6575883	583.634795
341.9733355	582.0344874
353.2856899	578.9351551
365.1990553	575.2249988
377.5749398	571.4378385
389.4589358	567.6704839
400.5495652	564.0721606
411.5750453	560.887106
422.9682737	557.5380246
434.6509783	552.7585001
446.1308424	546.3510686
456.6530554	538.8174187
465.7883602	530.5847153
473.441452	522.1541116
479.5445073	513.8081933
484.2035274	505.5524634
488.344956	497.6036051
493.0017996	490.1157301
497.1332853	482.3401808
500.2138377	473.8284735
503.6964652	464.9785289
507.8044763	456.1669959
511.7210485	447.7177136
515.6994159	440.0487491
520.1436516	433.2910365
524.1311822	426.3300984
527.1218311	418.602818
529.3523119	410.4973661
531.2363983	402.7338909
533.2156693	396.1434648
535.6929412	391.3396918
540.0259855	390.1240393
546.4084894	393.240774
552.9374626	398.5684951
558.9141192	404.5727097
564.6988927	410.0558977
571.0257043	414.9668128
578.577589	419.6908511
587.6165225	424.3789268
597.7295014	429.0297564
608.039605	433.4833709
618.0525856	437.1797132
627.5119212	439.2156882
636.9737559	439.8373087
647.4086376	439.9568762
659.2161136	439.7961659
672.1026405	439.30369
684.4841687	438.1279775
695.3153847	435.8875922
705.9295529	432.8572078
717.373714	429.3740942
728.7543932	425.3796888
739.2147117	420.81588
748.0565105	415.7862047
755.2856025	410.2675503
762.2590064	404.0535314
769.0242334	397.1824332
774.7586212	389.7541224
779.1604058	381.4721421
782.44309	372.4295905
785.3599355	363.6856091
788.0150545	355.4922707
789.8096742	347.0256207
790.7099925	338.1282607
790.821002	328.9038803
789.8945413	319.1836057
788.0384506	308.9809476
785.8641184	298.616012
783.6592373	288.4226682
781.3954721	278.7024319
778.922708	268.8330158
776.1212672	257.9321414
773.313689	246.7527669
770.8405654	236.2755354
768.5656115	226.5007614
766.1732506	217.2289389
763.3044099	208.4808267
760.1029568	200.2018504
757.2811137	192.1806101
755.0122126	184.0428728
753.2278223	175.5247043
752.2171694	167.0937103
751.6996532	159.1107021
750.5194362	151.4971808
748.5412638	144.2204269
746.2532102	137.0204643
744.1677453	128.9666525
742.3647896	120.0554556
740.5930597	111.1569469
738.5966965	103.0059712
736.5434953	96.04302497
735.9634996	89.56703274
736.8222319	83.23683335
737.6393395	77.14206575
738.077582	71.00516598
