## Supplementary Data 3 for "Multiple evolutionary origins and losses of tooth complexity in squamates": Tropidurus-torquatus_Omnivorous_living.txt

49.80083538	96.14378691
50.33157824	106.1975563
50.83333333	116.8333333
51.25607007	127.5329587
51.61125711	138.2826118
51.92829621	149.2308457
52.24599402	160.8484399
52.58771655	172.7139751
52.94279601	183.3796182
53.36683867	193.7948203
53.91240032	204.4510786
54.58322674	214.7840259
55.39624693	224.4842438
56.31445787	233.4885247
57.15259987	242.1830977
57.70493102	251.068012
57.98448273	260.2699866
58.20721873	269.5402772
58.58160302	278.6322393
59.18657221	287.4636832
59.985759	296.1039137
60.92785105	304.6380021
61.92587341	313.1592775
62.87787331	321.7627268
63.7427394	330.4746097
64.6795536	339.0995819
65.9001838	347.3781511
67.43098632	355.241307
68.9078731	363.0510146
69.95093193	371.193174
70.53054709	379.7206182
70.81634674	388.5129791
70.94816086	397.4540528
70.99448421	406.3505066
71.00006326	414.9687136
71.05940544	423.2347608
71.40126132	431.6288338
72.21805411	440.6385929
73.49575082	450.133241
75.10167241	459.3975134
76.94914576	467.5019384
79.0002289	473.8792645
81.20489086	478.9276921
83.53698354	483.3524578
86.21339749	487.3083176
89.47231769	490.8186231
93.40945683	493.8759373
98.03471204	496.4500847
103.1559618	498.2900703
108.4836601	499.0027928
113.7239222	498.5945559
118.631012	497.555369
123.269644	496.4014875
128.280467	495.6445051
133.9496957	495.614866
139.5302283	496.2653965
144.1608851	497.6025616
147.8949954	499.7960903
151.3996446	502.9324145
154.9420952	506.7640942
158.4808146	510.941651
161.9385685	515.2024188
165.1875442	519.3381749
168.1308365	523.2693626
170.7873846	527.258271
173.2447763	531.5261653
175.7560005	535.9005281
178.5720189	540.1468837
181.6452387	544.2538258
184.8060843	548.3119806
188.073038	552.3113808
191.6121453	556.1549624
195.431263	559.7582526
199.3162489	563.0625178
203.1034145	566.0766421
206.8135617	569.0154525
210.5088948	572.0600913
214.2904658	575.0343134
218.2892546	577.6702124
222.7643993	579.7935671
227.9650272	581.3040126
233.8507694	582.2010169
240.2315002	582.5378697
246.7979437	582.4451171
252.9901829	582.1935142
258.2442278	581.9756059
262.6468029	581.3601764
266.6130311	579.667903
270.2225408	576.7708646
273.392623	572.87148
276.3255516	568.5340041
279.4464406	564.5645881
282.9337712	561.2072497
286.5586263	557.7651233
290.1086838	553.7600734
293.5189046	549.4180405
296.734245	544.9646873
299.5988666	540.2740898
301.9505305	535.1635582
303.9923525	529.8806348
306.1719656	524.9218502
308.6239953	520.4002381
310.9864153	515.8141842
313.0710686	510.8778817
315.2598551	505.966753
317.9639524	501.4410683
321.2396129	497.0686818
324.991029	492.4921448
329.1129694	488.1829331
333.5417798	485.2097094
338.2991734	484.0038003
343.58551	483.4054722
349.4799608	482.4008287
355.6819828	480.8839839
361.9006229	478.872878
367.9040791	476.4506839
373.46782	473.715046
378.3730413	470.3969983
382.4028823	465.8121296
385.4258016	459.7641818
387.5502812	452.9402405
388.8730755	445.9362708
389.4724282	438.8037019
389.4801126	431.2766975
389.0948494	423.1907515
388.596171	414.5583496
388.2212247	405.4213266
388.0162097	395.948579
387.8249018	386.4799256
387.4790854	377.4307321
386.9599298	368.8055918
386.459698	360.0128479
386.1485801	350.617083
385.9451618	340.7389703
385.6604593	330.6541337
385.1224438	320.7227162
384.4040455	311.1773757
383.7798257	301.957669
383.5302793	292.9727399
383.6518406	284.0025019
383.9602912	274.7734805
384.288967	265.1268177
384.5743739	255.1241206
384.7903767	244.9010673
384.9207123	234.508454
384.9827682	223.5785376
384.9995096	212.5568939
385.0011956	202.2409257
385.0265184	192.8840807
385.1249051	184.4174292
385.3528676	176.7930538
385.6979859	169.6195248
386.0897788	162.2668506
386.4400302	154.5104687
386.6483027	146.795341
386.6058247	139.6036495
386.3187719	132.9549543
385.9136302	126.4890834
385.5192904	119.9090501
385.2140206	113.1433773
385.0418595	106.2036285
384.8747952	99.46942605
384.4898887	93.52110909
383.7381166	88.41928493
382.703317	83.18441328
