## Supplementary Data 3 for "Multiple evolutionary origins and losses of tooth complexity in squamates": Tupinambis-teguixin_Omnivorous_living.txt

6290.88559	1818.83505
6290.873655	1818.900763
6290.683915	1820.215018
6290.657456	1820.923169
6290.657286	1823.575193
6290.597462	1823.814195
6290.583668	1825.166667
6290.393466	1827.073406
6290.335224	1830.108057
6290.295909	1830.520105
6290.214987	1830.522559
6290.182366	1833.150565
6290.097081	1834.589577
6290.066532	1834.688198
6290	1836.402046
6289.903329	1837.443678
6289.753212	1837.703978
6289.599566	1839.609867
6289.577719	1840.394404
6289.430844	1841.114834
6289.399602	1842.945942
6289.399429	1843.978127
6289.368814	1845.045826
6289.356831	1848.802
6289.350832	1848.852845
6289.243836	1849.830885
6289.110775	1851.409865
6289.000988	1853.437587
6288.959827	1854.264714
6288.939422	1854.627016
6288.910744	1857.547488
6288.754214	1857.590144
6288.644171	1858.321316
6288.638372	1859.836558
6288.539003	1861.367806
6288.457565	1861.870611
6288.419964	1862.125521
6288.368772	1863.786851
6288.363634	1865.118131
6289	1869.059659
6289	1873.065349
6289	1876.701245
6289	1880.135755
6289	1883.581197
6289.001715	1887.466505
6289.163715	1892.128085
6289.675085	1897.247254
6289.991286	1902.696765
6290.294975	1907.824309
6291.033457	1911.799393
6291.908007	1914.848532
6292.845177	1918.079233
6294.23479	1921.450191
6295.898289	1924.81168
6297.545719	1928.420505
6299.34474	1932.351268
6301.585047	1936.201097
6303.997687	1939.706579
6306.37403	1943.343448
6308.442959	1947.273536
6310.148176	1950.957343
6312.22986	1953.890151
6315.568248	1956.789015
6319.425349	1959.425173
6323.123917	1961.526313
6326.72325	1963.009236
6330.787242	1963.93052
6335.147046	1964.847352
6338.603981	1966.679989
6341.195233	1969.205503
6343.920608	1972.209421
6346.969087	1975.635694
6350.144401	1978.24601
6353.208617	1979.60881
6357.373071	1979.958042
6361.868704	1979.667723
6365.44263	1978.89013
6369.090567	1978.479033
6373.436714	1979.485862
6378.041356	1981.0067
6382.850367	1982.509765
6387.825491	1983.997587
6392.390282	1985.540224
6395.883127	1987.20377
6399.582205	1988.843464
6403.877523	1990.663662
6408.031877	1992.616949
6412.472079	1993.824514
6416.692109	1995.120238
6420.093476	1996.789355
6422.756449	1998.823487
6425.329155	2001.101874
6428.060232	2003.090769
6431.126444	2005.32359
6434.051373	2007.302888
6437.430883	2008.958456
6440.579152	2010.312378
6443.118049	2011.560259
6445.801163	2013.021013
6447.280908	2014.48759
6448.898298	2017.132472
6450.528787	2020.826328
6452.107545	2024.784226
6453.408096	2028.184827
6455.001655	2030.875581
6457.676721	2033.180319
6460.829607	2034.665601
6463.77	2035.230481
6466.847566	2036.566151
6469.383953	2038.759731
6473.098852	2040.339393
6478.307816	2040.897307
6483.971358	2040.894182
6489.864431	2040.427407
6494.714559	2039.662678
6497.405262	2038.766186
6499.612702	2038.358717
6502.562687	2038.467011
6506.284523	2037.240201
6509.813463	2035.474593
6513.042934	2032.942345
6516.016918	2030.411768
6519.405447	2029.176346
6524.04475	2028.853246
6529.336612	2028.301513
6533.831766	2027.490545
6536.677781	2026.215305
6539.149225	2024.490717
6542.178575	2022.57907
6545.01466	2020.568351
6548.278365	2019.911273
6551.742235	2019.575165
6555.430439	2021.029679
6558.809343	2023.49118
6561.97326	2025.051888
6565.771963	2025.506531
6569.150936	2024.324357
6571.607621	2022.445888
6574.663254	2019.936606
6578.042727	2018.189278
6580.795377	2018.995276
6582.946486	2021.198302
6584.456205	2023.317396
6587.210749	2025.46869
6591.756526	2026.606939
6597.164259	2026.952513
6602.698547	2026.768705
6607.918482	2026.138805
6612.753394	2025.372993
6617.408142	2024.598643
6622.054731	2023.821965
6626.90614	2022.691656
6632.386669	2020.587448
6638.277814	2017.982498
6644.066769	2015.165053
6649.277625	2011.933548
6653.971126	2008.676702
6658.250754	2005.079184
6662.343462	2000.470717
6667.082296	1995.753362
6672.168968	1991.164365
6675.986894	1986.744921
6679.715523	1982.784898
6683.844001	1978.802813
6687.734032	1974.230298
6690.701829	1969.561081
6693.247364	1964.861359
6695.950195	1960.13316
6698.368167	1956.084051
6700.334833	1953.000735
6702.115274	1950.367381
6704.2473	1947.776994
6706.712229	1944.969161
6708.938941	1941.4519
6710.653503	1937.223851
6712.279934	1933.368322
6713.85368	1929.351221
6715.14451	1924.973601
6716.225241	1920.993805
6717.426687	1917.562414
