## Supplementary Data 3 for "Multiple evolutionary origins and losses of tooth complexity in squamates": Uma-scoparia_Omnivorous_living.txt

27.1285309	166.4882426
30.5	172.1666667
33.65616276	178.0083213
36.58837894	183.9063644
39.35978259	189.8046588
42.02882867	195.6522487
44.61191076	201.4330972
47.10747481	207.1458285
49.51052215	212.8014604
51.78213499	218.5363451
53.86779275	224.5505299
55.72845409	231.0001488
57.41960359	237.7730488
59.05665873	244.5908166
60.75185103	251.1818377
62.5810216	257.4761628
64.54945584	263.7533344
66.64675084	270.3202509
68.81159472	277.3139325
70.87969239	284.5507866
72.67610058	291.8259811
74.04913126	298.9579973
75.15222002	305.9458358
76.3076314	312.8856868
77.82911359	319.8691969
79.73803089	326.8447762
81.79517044	333.6398439
83.74830694	340.0625956
85.45176394	346.0249482
87.05301251	351.7431603
88.75950109	357.5095273
90.72244318	363.4981287
92.96376407	369.5943141
95.49313423	375.6513168
98.29446347	381.5512003
101.2229878	387.2835108
104.0976546	392.8661788
106.7597665	398.3190991
109.2478101	403.6740891
111.6858066	408.9700363
114.188695	414.2420976
116.769945	419.482641
119.3993606	424.6667091
122.0565296	429.777221
124.7970828	434.8605925
127.7093386	439.9910466
130.8711814	445.221051
134.3352725	450.4535791
138.1479372	455.521979
142.3474295	460.2597823
146.839224	464.5539091
151.4361864	468.3244457
155.9475053	471.4748694
160.3420509	474.0258203
164.7488614	476.1478288
169.3154466	478.0405679
174.197149	479.7363206
179.5355527	481.1543632
185.4061025	482.2381812
191.587631	483.037533
197.7493051	483.6410581
203.5786781	484.1307669
208.9652713	484.6866413
213.9544275	485.5845756
218.6041933	487.0963751
223.0349143	489.1913494
227.4256837	491.643098
231.947407	494.2426403
236.6504983	496.8982809
241.5334065	499.5718702
246.5869035	502.2490226
251.75077	505.0528121
256.9455698	508.1519219
262.1050385	511.6652744
267.2649384	515.4450743
272.5111944	519.2440186
277.9235081	522.8333475
283.5183779	526.1046093
289.270882	529.0266807
295.1603796	531.5668064
301.275829	533.6658156
307.7886084	535.2480345
314.8313205	536.2630312
322.3229925	536.6553122
329.95752	536.3155571
337.4323389	535.0963814
344.4896254	532.8356643
351.1745778	529.5112876
357.6398084	525.2066396
364.0433085	520.0550343
370.3528473	514.3613095
376.4151606	508.4887174
382.0627829	502.7733375
387.1230113	497.5137145
391.5894852	492.6861881
395.5315521	488.1405894
399.0863323	483.681042
402.5321108	479.1674283
406.2069878	474.4978201
410.3702587	469.6041534
414.9241688	464.5392884
419.6574987	459.3778364
424.3874584	454.1855208
428.9813169	449.0816926
433.3372843	444.2473863
437.3316426	439.8984165
440.9383283	436.0083774
444.319226	432.0962049
447.6724967	427.6346529
450.9686753	422.491465
453.9404741	416.8868784
456.3160575	411.0121683
457.9592243	404.9671894
458.9931718	398.7407711
459.58178	392.3109741
459.8930203	385.6240785
460.0877709	378.5774465
460.3117121	371.0834794
460.6569708	363.1515992
461.0519383	355.1025526
461.3867125	347.2886138
461.542483	340.0890255
461.4807726	333.5155589
461.2996107	327.0883683
461.1283444	320.2576461
461.0296479	312.7850051
460.9548766	304.8228415
460.8544145	296.5051173
460.6875363	287.9563564
460.4284313	279.3765355
460.0522167	270.9757653
459.5254164	262.9809248
458.7992942	255.432136
457.8269282	247.9612902
456.5871863	240.151685
455.0912596	231.7251254
453.3826993	222.9336247
451.4853169	214.0933276
449.4042908	205.4757475
447.1387786	197.2109838
444.7356826	189.0932948
442.2726163	180.8758547
439.826875	172.3272024
437.4286687	163.5625225
435.0365071	154.9126952
432.5961662	146.6909894
430.0487679	139.2236897
427.4012415	132.3896471
424.7412434	125.7757415
422.1693786	118.8964651
419.7493977	111.6378548
417.4746728	104.2598103
415.3349052	97.0053891
413.321222	90.09167795
411.4087794	83.62685363
409.5699017	77.72522783
407.7730244	72.49999343
405.997414	67.82635342
404.2347436	63.41921981
402.2327081	59.11231844
