## Supplementary Data 3 for "Multiple evolutionary origins and losses of tooth complexity in squamates": Uranoscodon-superciliosus_Insectivorous_living.txt

159.269754	81.8744486
159.8292939	83.91437788
160.5	86
161.2893652	88.0786984
162.1828886	90.14097848
163.1613908	92.18840791
164.2070715	94.22318097
165.3033162	96.24789707
166.4365311	98.26376321
167.5995347	100.2675154
168.7864823	102.2550869
169.991732	104.2223048
171.2097257	106.1647922
172.4348683	108.0778577
173.6613987	109.9563697
174.8832448	111.794605
176.0938498	113.5860581
177.2861798	115.3235381
178.4624376	117.014322
179.6390965	118.6885528
180.8339701	120.3793326
182.063303	122.1176167
183.3369869	123.924129
184.638365	125.7774719
185.941858	127.6420326
187.2224951	129.4835064
188.4522215	131.263851
189.6038412	132.947363
190.6845835	134.5486204
191.7192536	136.1070769
192.7385899	137.6695179
193.7738197	139.2805468
194.8407847	140.9430631
195.9440451	142.6309393
197.0881806	144.3195156
198.2781933	145.9849343
199.5158389	147.6102527
200.7918772	149.2006315
202.0950471	150.7658999
203.4141902	152.3162189
204.7383208	153.860544
206.0581303	155.3828524
207.3651834	156.8432103
208.6493123	158.1934447
209.896597	159.3701799
211.0983264	160.3153835
212.2733043	161.0370201
213.4520835	161.5757162
214.6705583	161.9927562
215.9437186	162.3136531
217.2571927	162.5055457
218.5930562	162.5309426
219.9305995	162.3601423
221.2514199	162.042627
222.5442571	161.6715803
223.7997129	161.3408537
225.0119807	161.1433786
226.2005343	161.1401675
227.3894543	161.3751419
228.5977552	161.873459
229.8304849	162.5908132
231.0822919	163.4190101
232.3516723	164.2628034
233.6376792	165.0337365
234.924391	165.6916882
236.1803364	166.2490631
237.3702498	166.7214018
238.4601953	167.1247693
239.4790483	167.4724232
240.4988287	167.7793997
241.5926429	168.0637333
242.7992828	168.3263053
244.1027055	168.5337281
245.4831821	168.6515122
246.9210125	168.6490457
248.3725042	168.5304143
249.7721051	168.3273836
251.0460354	168.0693688
252.1109643	167.7816417
252.9878909	167.4448139
253.7887215	167.0151906
254.6395789	166.4588024
255.578207	165.7646077
256.5319937	164.9353284
257.4286421	163.9704508
258.2020154	162.8704503
258.829417	161.6602802
259.3135331	160.3760285
259.656317	159.0512234
259.8606997	157.7182522
259.9403997	156.4099683
259.9113514	155.1606206
259.7883963	154.0078902
259.5801294	152.9574644
259.2882451	151.9455777
258.9192262	150.896984
258.4845287	149.752917
258.0013526	148.5339433
257.4858228	147.2877475
256.9516969	146.0582448
256.4339248	144.8784517
256.0410009	143.7479455
255.9159911	142.6675507
256.2102089	141.6595607
256.9029531	140.7432081
257.837887	139.8956199
258.8883454	139.0837609
259.958488	138.2724724
261.0077496	137.4125522
262.0124673	136.4527398
262.9491396	135.3487195
263.7909461	134.0783415
264.4995958	132.6569621
265.0360961	131.1045516
265.3632857	129.4417557
265.4640632	127.7005951
265.3660488	125.9348497
265.097075	124.1964475
264.6781516	122.5374837
264.1232938	120.9987364
263.4395636	119.5439985
262.639647	118.1071637
261.7418649	116.6222485
260.7699808	115.0445253
259.7613683	113.3923459
258.7522641	111.6961226
257.7764959	109.9822711
256.8686113	108.2761507
256.04388	106.5926877
255.2959919	104.9359899
254.6164157	103.3096601
253.9951304	101.7171314
253.4120742	100.1554605
252.8297676	98.60964907
252.2083069	97.06280323
251.5104052	95.49908821
250.7204926	93.91402225
249.859493	92.32270346
248.9497194	90.74124495
248.0114865	89.18533638
247.0583853	87.66453453
246.0789364	86.16047656
245.0561597	84.64724071
243.9754788	83.10057569
242.8278883	81.50284513
241.6269527	79.86819207
240.3946626	78.22423438
239.1507969	76.59703659
237.9148953	75.01359636
236.7067571	73.48787189
235.5451185	71.9980943
234.4496541	70.5147801
233.4409583	69.00672046
232.5317858	67.44878669
231.6886812	65.8488338
230.8610917	64.22475376
229.9991448	62.59361232
229.057662	60.97145732
228.0221222	59.3603778
226.898309	57.75246281
225.692564	56.13988888
224.4111467	54.51545413
223.0498624	52.90295628
221.5805587	51.39703047
219.9713109	50.11571368
