## Supplementary Data 3 for "Multiple evolutionary origins and losses of tooth complexity in squamates": Urostrophus-vautieri_Insectivorous_living.txt

142.6329155	133.4378853
143.0292509	136.2692176
143.4398703	139.2925745
143.8333333	142.3333333
144.1844127	145.2625235
144.4946674	148.0842019
144.7757175	150.8465318
145.0416676	153.6047668
145.3132573	156.3944551
145.6251727	159.1990821
146.0140809	161.9943909
146.5170468	164.7549537
147.1385986	167.4640298
147.8307522	170.1221289
148.5395558	172.7326445
149.2108105	175.2992491
149.8281519	177.8217621
150.4090983	180.2968553
150.9736368	182.7212043
151.5367166	185.0918711
152.0841058	187.4080043
152.5916889	189.6692945
153.0347037	191.8753564
153.4217483	194.0325782
153.80058	196.1553899
154.2230189	198.2598111
154.7218738	200.3626095
155.2769662	202.4834343
155.859607	204.6423845
156.4459489	206.856787
157.0441362	209.1293413
157.676801	211.4561288
158.364598	213.8328937
159.0999065	216.2413774
159.82965	218.6441439
160.4954831	221.0014354
161.0400612	223.2755484
161.4776334	225.4916386
161.8731321	227.7141327
162.2953067	230.007728
162.7795796	232.3698924
163.3143884	234.7111919
163.8873831	236.9329038
164.4939438	238.9279194
165.1756467	240.6492522
166.0012621	242.0777006
167.0371622	243.2036137
168.2555898	244.0984373
169.5697979	244.9024934
170.9067849	245.7526552
172.2811909	246.6538762
173.7576295	247.5324203
175.3870994	248.3195756
177.1348285	248.9751567
178.9234766	249.477297
180.6814914	249.8002865
182.4106574	249.9713634
184.1821077	250.08348
186.064306	250.2345548
188.022651	250.5146221
189.9194878	251.0144139
191.601187	251.8367406
192.958517	253.0161696
194.0680665	254.3847083
195.0613525	255.7480555
196.061026	256.9772426
197.1083947	258.1515279
198.220576	259.3950421
199.4114928	260.7718571
200.710328	262.1846326
202.154632	263.5214104
203.772408	264.6893896
205.5441969	265.6862893
207.4349051	266.5426126
209.4135076	267.2873995
211.4546326	267.9193694
213.5374801	268.4152988
215.641296	268.7501587
217.7436762	268.925599
219.8204872	268.990699
221.8486997	269
223.8096796	268.9899231
225.6986503	268.9187441
227.5115928	268.7215367
229.2389287	268.3414819
230.8523698	267.8038565
232.3196098	267.1697638
233.6176977	266.4930193
234.8246791	265.745398
236.0679701	264.8645014
237.4417674	263.8059586
238.8673418	262.5503329
240.2273541	261.0723721
241.4212238	259.3557321
242.4178443	257.4766637
243.2321306	255.5523127
243.8722256	253.6928175
244.334827	251.9566947
244.6033668	250.3331469
244.6609401	248.8068662
244.6014385	247.3928723
244.7538326	246.1636038
245.5192538	245.2179796
246.9766226	244.6092893
248.7654918	244.2119546
250.6495054	243.8915377
252.5325407	243.5653766
254.4144357	243.1978833
256.2933655	242.7588255
258.1525691	242.241691
259.9476308	241.695491
261.6318345	241.1771259
263.1595084	240.7121264
264.5088043	240.1664954
265.653597	239.3463463
266.5752314	238.091747
267.3176479	236.4043697
267.9530164	234.3414617
268.53308	231.9774336
269.042778	229.4339218
269.4566317	226.7919934
269.7475681	224.1147377
269.9113505	221.4156566
269.9823227	218.6759353
269.9995436	215.876219
270	213.0027322
270	210.1065029
270	207.2404057
270	204.4649665
270.0011244	201.8440552
270.0169215	199.3691218
270.0706301	197.0012558
270.1874983	194.6792131
270.3742084	192.3592151
270.5892949	190.0414042
270.7842595	187.7236675
270.9171237	185.4033348
271.0168156	183.0668046
271.1550433	180.6988788
271.4015719	178.2854893
271.7869174	175.8160855
272.2684206	173.2806078
272.7982613	170.6670423
273.3330128	167.9697164
273.8350265	165.239263
274.2761558	162.5264317
274.6247302	159.8855361
274.8513973	157.3660093
274.984191	154.9494321
275.0826299	152.6048243
275.2152267	150.2851522
275.4192199	147.9740677
275.6757832	145.6918236
275.9617321	143.4544689
276.250682	141.2745012
276.4973571	139.1364353
276.646467	137.0204715
276.6315458	134.9120513
276.182424	132.9008118
