## Supplementary Data 3 for "Multiple evolutionary origins and losses of tooth complexity in squamates": Uta-stansburiana_Insectivorous_living.txt

230.3810205	136.9532659
230.5757981	139.4853755
230.7847081	142.2012058
231	145
231.2179454	147.813062
231.4456418	150.6318907
231.6926883	153.4621288
231.9683842	156.3091775
232.281461	159.1779728
232.6334506	162.0669299
233.0161421	164.9655865
233.4210265	167.8631417
233.8398752	170.7488757
234.2652514	173.6120113
234.6998865	176.4438191
235.1542652	179.2368612
235.6396515	181.9830557
236.1680754	184.6734275
236.7483694	187.3017365
237.3732859	189.8769091
238.0306113	192.4131424
238.7073159	194.9259466
239.3899154	197.4314022
240.0653349	199.941811
240.721038	202.4660173
241.3447032	205.0124687
241.9243739	207.5891117
242.4582761	210.19328
242.9685961	212.7977336
243.4809838	215.3714505
244.0221825	217.8812802
244.617576	220.2937999
245.259512	222.6108108
245.9199976	224.8575953
246.5683552	227.0636285
247.1742126	229.2609351
247.7363083	231.4848328
248.2781083	233.7713882
248.8229102	236.1524036
249.3912854	238.6521686
249.9971217	241.2450998
250.6495123	243.8518862
251.3599254	246.391928
252.144473	248.7728983
253.0253783	250.8925998
254.0250937	252.7127009
255.1637812	254.2235552
256.4562169	255.429974
257.8987768	256.3541574
259.4519515	257.0271792
261.0720897	257.4865897
262.7196974	257.7722283
264.3727466	257.9057376
266.0270319	257.8873668
267.6792966	257.7172603
269.3228177	257.4107516
270.9263281	257.0853229
272.4437325	256.9109777
273.8083157	257.0846335
274.9596278	257.72631
275.9329149	258.7399645
276.7996585	260.0043297
277.6329442	261.4229212
278.496071	262.9466552
279.4435383	264.5473464
280.5223768	266.1989477
281.7523261	267.8730099
283.0798778	269.5296397
284.4420174	271.1273254
285.7762322	272.6203294
287.0378279	273.97757
288.2604446	275.2460379
289.4998181	276.4989709
290.810584	277.8092154
292.2392105	279.1657272
293.8263534	280.4493882
295.6072906	281.5360929
297.6037395	282.3045127
299.7823927	282.7388758
302.0766594	282.9376704
304.4355549	282.9961522
306.8186425	282.9997254
309.1928255	282.9834719
311.5296241	282.9113286
313.7977027	282.73825
315.9594329	282.4136347
317.974604	281.8895963
319.809697	281.1354616
321.4277374	280.1252922
322.790119	278.8413987
323.8921829	277.3062345
324.7832083	275.5847875
325.5211909	273.7366241
326.1615956	271.8120313
326.7249247	269.8524165
327.1990563	267.8947376
327.5676815	265.9772014
327.8117263	264.1392653
327.9283628	262.3859506
327.9306639	260.6937035
327.8361799	259.0343559
327.66868	257.382029
327.4663565	255.7306104
327.2708149	254.0790015
327.1238592	252.4263305
327.0755707	250.7786282
327.1891808	249.153534
327.5300205	247.5743712
328.1520446	246.0699738
329.0287528	244.6649909
330.0964663	243.3763347
331.2968048	242.2188199
332.5784404	241.1705126
333.9012673	240.0990206
335.2272605	238.8611915
336.5189015	237.3459465
337.7469048	235.568031
338.8912172	233.6454006
339.9296007	231.6803964
340.8320002	229.7711411
341.5710746	227.9540474
342.1394041	226.1649211
342.5413172	224.3259318
342.792537	222.367227
342.9175315	220.285999
342.9398888	218.1237478
342.8789267	215.9168341
342.7509859	213.6962165
342.5716247	211.464099
342.3570286	209.2009922
342.1232709	206.8878769
341.8854206	204.5082452
341.6505193	202.0639513
341.4179612	199.5732346
341.1868722	197.0534185
340.9564192	194.5207353
340.7228772	191.9824056
340.4759394	189.4260768
340.204833	186.8373155
339.8996154	184.2028668
339.5514569	181.5110425
339.1528352	178.7519753
338.6976321	175.9177311
338.1811417	173.0022998
337.6000207	170.001547
336.9588569	166.925665
336.2800637	163.8181859
335.5865295	160.7252732
334.9010522	157.6958649
334.2490564	154.7866371
333.6499964	152.0449801
333.0915845	149.4529656
332.550215	146.967015
331.9977174	144.5306132
331.4078329	142.0866545
330.7844984	139.6339722
330.1476211	137.2031796
329.5173426	134.8266139
328.9149432	132.5397046
328.3448974	130.3471898
327.7869701	128.2068295
327.2175862	126.068542
326.6128143	123.8837365
325.9046137	121.6840567
324.9549177	119.6210857
