## Supplementary Data 3 for "Multiple evolutionary origins and losses of tooth complexity in squamates": Xantusia-riversiana_Omnivorous_living.txt

93.69278629	22.27995373
94.90267093	23.05752385
95.12336433	23.18126865
96.69855894	24.09841837
97.83363452	24.80826311
99.56397249	25.99402489
101.2895356	27.34285001
101.6666667	27.66666667
104.5193454	30.55634424
104.5731876	30.6190709
106.1737466	32.64191723
106.7137444	33.39868666
107.9167198	35.236662
108.8351912	36.79749494
109.0459032	37.17679831
109.8655842	38.73287661
109.9704385	38.94153719
111.0035137	41.1225172
112.8038713	45.54222248
115.0586765	52.62355209
116.7364285	60.13111565
118.0470148	68.36051116
119.3547894	76.7751215
120.7877442	84.88996338
121.7499795	92.85957554
122.0749288	100.5629445
122.4380109	107.3340427
123.1971684	113.3587862
124.2039932	119.6079318
124.8589432	126.6660208
125.1801284	134.4498673
125.8414738	142.4211781
126.7667146	150.3867865
127.5088548	158.3229442
128.1042052	166.0163063
128.5812001	173.4515469
128.6074293	181.2282337
128.3591998	189.5346683
128.4416163	198.1076412
128.6627031	206.5608527
128.4320778	214.498306
127.6933139	221.9651477
126.7386934	229.2648726
126.1269051	236.81659
125.8017913	244.50035
125.0555379	251.6988434
123.7323269	258.440962
122.0620428	265.1669567
120.2903159	272.216999
118.5285569	279.4318608
116.7643186	286.176873
115.4484343	292.7265144
114.9820676	299.8358438
114.7103675	307.8874957
114.174283	316.5878924
113.3317425	325.0777182
112.1503256	333.0666041
110.6640236	340.6919544
109.2499945	347.609166
108.2963142	353.7961555
107.4226108	361.27079
106.4756349	369.8944356
105.6860598	377.7988723
105.3338375	384.5968531
105.6930677	390.8792214
106.8800168	396.4693205
109.3345961	401.633692
113.414211	407.3027012
117.7417289	412.4917914
121.2619152	416.2566318
125.2892305	420.3093811
129.9925371	425.3249385
134.8274135	430.8254443
140.230708	435.9607439
146.4718036	440.1112018
153.2457709	443.2783437
160.4148625	446.1165172
167.9092416	449.5179951
175.3292893	453.3582598
182.3999256	457.4601853
189.3403889	462.2798511
196.1473991	467.9082669
202.4431374	473.9064188
208.3329761	480.1516461
214.3602251	486.7341776
220.2838816	493.4215768
225.4851127	499.8680419
229.9426459	505.6870057
234.0783666	510.5331524
238.7272587	514.656646
243.6399782	518.789345
247.5738643	523.7967136
250.9373551	529.4904503
254.5245502	535.4254194
258.413987	541.379128
262.3232879	547.0132408
265.9486286	551.921416
270.1723271	556.1423367
275.2502342	559.9555412
280.1897997	563.6222065
285.6482048	566.2313549
292.3649363	566.971658
299.4940554	566.991683
306.3793454	566.7611904
312.5328938	565.8580553
317.6885775	563.890516
322.0838329	560.9096386
326.7966614	557.6355877
332.4023762	553.8151016
338.7318547	549.0797495
344.9694128	543.7904089
350.7516822	538.4035828
356.2709227	533.5354581
361.4683934	529.1729646
366.2568483	524.7549689
371.4558088	519.8193422
377.0204978	514.4471999
381.6268785	509.1394961
385.936094	503.7594808
391.5411496	498.0407582
397.2413496	492.6449923
402.3137073	487.990688
408.075268	483.7630951
414.6318183	479.4890563
421.1004897	474.8059385
427.431245	470.208238
433.9080765	466.2229874
440.7340453	462.255714
447.9465997	458.1408551
455.4922614	454.587617
463.2083407	451.9411372
470.865455	450.1780074
478.5555398	448.9424329
486.3611316	447.6514902
493.915371	445.571373
500.8898683	442.2577663
507.2028568	437.8503417
512.7371406	432.5425718
517.3362318	426.5983823
521.0084718	420.8295757
523.829615	415.5497902
525.9762347	409.2258672
527.6384995	401.4727287
528.9106283	392.8433584
529.8605495	384.0415637
530.4915619	375.3335683
530.6568202	365.8773249
530.48244	355.6473205
530.5763265	345.8525828
531.2585288	336.7309086
532.0807758	327.6467313
532.5841384	318.2357938
532.6169592	308.6083454
532.180744	298.9829032
531.4026876	289.6189749
530.4065353	280.5544691
529.3439174	271.6946934
528.4714116	262.8634715
528.053955	253.9258718
527.8525003	245.267681
527.5076023	237.1300917
527.3396678	228.4704695
527.5931556	218.8478146
527.8897476	209.3818424
527.9934982	200.4043404
528	191.4783403
528	182.4720302
528.007326	173.5877374
528.1880084	164.969248
528.8631132	156.7249227
530.1867606	148.8386053
532.0591338	141.257285
533.75245	134.0544083
534.7614352	127.4680469
535.7994368	122.0862381
538.1078763	117.6946297
542.3158193	113.4722442
547.2711635	109.6953033
552.2982408	106.1857413
555.8743053	102.0799892
