## Supplementary Data 3 for "Multiple evolutionary origins and losses of tooth complexity in squamates": Zonosaurus-ornatus_Insectivorous_living.txt

82.99548748	99.43728966
82.97299317	103.1225354
82.92457341	106.9326771
82.83333333	111.1666667
82.65700626	116.4811459
82.48958969	120.6698105
82.35772336	123.8925606
82.22101359	127.5018661
82.1092773	131.324888
82.05824022	135.0630959
82.08942823	138.7128876
82.22146362	142.3185981
82.46847374	145.928671
82.82120525	149.5551694
83.25119539	153.1740429
83.73090716	156.7602974
84.23337052	160.288208
84.73686917	163.737599
85.22500541	167.0946068
85.67959439	170.3432606
86.08282497	173.4662232
86.45973332	176.4714825
86.87219833	179.3915505
87.38696163	182.2646911
88.03924722	185.1291277
88.77193635	188.0198273
89.51341714	190.9709062
90.19914339	194.0112923
90.81437037	197.1294872
91.38367877	200.2844303
91.93114527	203.4368856
92.4735737	206.5494392
92.98697071	209.5931496
93.42880985	212.5387951
93.74945439	215.3502907
93.92472086	218.0053257
93.99091017	220.5214834
94.00000176	222.9295577
94.03030549	225.2511511
94.23539461	227.444925
94.80406603	229.4346331
95.87239365	231.1196112
97.29834153	232.4385887
98.87155651	233.3501934
100.4159734	233.8371249
101.9048109	234.0504965
103.3650729	234.2168459
104.817788	234.5440779
106.2536535	235.1732879
107.6522984	236.2046629
108.9971545	237.5399927
110.2834034	238.9300271
111.5045376	240.1387812
112.6578472	241.1581261
113.7552043	242.223948
114.8150036	243.5468926
115.8772756	245.0938073
116.9900126	246.7458882
118.1935584	248.4101716
119.4969301	250.0612055
120.8971944	251.6985672
122.3837188	253.3205606
123.8928709	254.9156051
125.3375015	256.4668874
126.6397428	257.9561006
127.8789731	259.3808464
129.226067	260.7514971
130.8080339	262.0833485
132.5376036	263.4186687
134.2610269	264.8100682
135.8453963	266.3007987
137.3059802	267.8559826
138.7425492	269.4008788
140.2501464	270.8658673
141.8396553	272.2470629
143.4753901	273.5799652
145.1279429	274.8936412
146.8311492	276.1339662
148.6547069	277.192766
150.6513949	277.9675251
152.7782924	278.4636916
154.9450259	278.7556114
157.0717182	278.9064643
159.1352763	278.8612558
161.1503441	278.4723058
163.1153178	277.6185044
164.9680225	276.3548034
166.6096152	274.834373
167.9319229	273.1882237
168.9134637	271.4650553
169.6676334	269.6291969
170.3323324	267.6458816
170.9848656	265.5690881
171.6411136	263.5304223
172.3146336	261.667987
173.0056626	259.9865513
173.6965812	258.3033698
174.3687635	256.4359306
175.0024473	254.3774158
175.5757606	252.2386072
176.06603	250.1195541
176.4916555	248.0617323
176.9188086	246.0459428
177.4156222	244.049104
177.9832508	242.057427
178.5529453	240.0659076
179.0556211	238.0696477
179.5035039	236.0564953
179.9981798	234.0055246
180.6377196	231.90061
181.4599428	229.7930174
182.4488541	227.8083907
183.595505	226.0937844
184.913029	224.7787536
186.4323847	223.9235398
188.1629069	223.5504853
190.0399118	223.4574797
191.9587985	223.2466384
193.8056334	222.5411658
195.4727492	221.1701468
196.9084491	219.1708647
198.098593	216.620975
199.0857631	213.6663023
199.9489877	210.4862559
200.7496504	207.2115915
201.536461	203.9444241
202.3181417	200.7268152
203.0781172	197.570743
203.7977711	194.4895675
204.4554385	191.4928011
205.0235709	188.5631371
205.4723394	185.6731817
205.7735798	182.7948347
205.9428052	179.928022
206.0484712	177.1056892
206.1649728	174.3639374
206.3553872	171.7255803
206.6117882	169.138949
206.903507	166.5277192
207.1993748	163.8266127
207.4748006	161.067552
207.7084195	158.3356583
207.8759657	155.7200563
207.98595	153.2186489
208.113641	150.6507039
208.3326879	147.8401135
208.6703614	144.7273955
209.0641335	141.4759997
209.4469247	138.2562013
209.7495856	135.2393835
209.9233424	132.5182403
209.9903588	129.9605631
210	127.3619904
210	124.57135
210	121.6406714
210	118.6526956
210.0004837	115.6800741
210.0132157	112.7744106
210.0627404	109.971319
210.177966	107.3127065
210.3690864	104.829584
210.5646432	102.4847883
210.665737	100.2151098
210.510512	97.9832615
