## Supplementary Data 3 for "Multiple evolutionary origins and losses of tooth complexity in squamates": Zootoca-vivipara_Insectivorous_living.txt

74.11059702	114.5293056
74.87805984	120.6242763
75.5	127.3333333
75.85159052	134.2591506
76.02237587	141.340363
76.14795431	148.5891318
76.33343474	156.0063132
76.56074719	163.5348541
76.77197704	171.102357
76.91495334	178.6463633
77.00120319	186.2024692
77.0873076	193.8726228
77.22622084	201.7483183
77.40583272	209.8143444
77.53212708	217.9290525
77.5040613	225.9457492
77.24487861	233.717048
76.83305168	241.1356361
76.40942383	248.0868572
76.12087449	254.4478824
75.89874992	260.3453312
75.53498593	266.1066936
74.86316766	272.0554916
73.93198472	278.3155302
72.84333585	284.9399849
71.67530494	291.9160269
70.452351	299.0299862
69.18230874	306.0367527
67.87852532	312.7218317
66.61139549	319.1614806
65.47817259	325.5762301
64.55327467	332.1677269
63.79728091	338.9778569
63.13470207	345.9925388
62.50129277	353.1933861
61.87453386	360.5176969
61.25017553	367.8872523
60.62667299	375.2315358
60.03933145	382.5520376
59.55150079	389.9057338
59.22365916	397.3477899
59.07429945	404.898468
59.07311202	412.5385362
59.18873068	420.2482044
59.38542066	427.9770505
59.61278104	435.5878545
59.81573567	442.9127323
59.95751882	449.7819708
60.15802089	456.2257866
60.61692898	462.386514
61.48952063	468.4070127
62.65756956	474.3012038
63.91617373	480.0460418
65.14016292	485.6259384
66.49327616	491.0482909
68.20250498	496.3239853
70.31511033	501.4984291
72.573329	506.6938555
74.70864592	512.0385451
76.69188926	517.5949565
78.72013692	523.3656996
80.96175542	529.3362974
83.3287117	535.3568541
85.56963151	541.1867188
87.41875605	546.5636214
88.87947648	551.465712
90.19583071	556.0998726
91.59840832	560.6818191
93.08777098	565.2573434
94.61046228	569.8325683
96.14925453	574.4976912
97.7315467	579.4394918
99.3846519	584.7709273
101.1546402	590.1651659
103.113128	595.0541033
105.396295	598.8406026
108.286219	601.5376005
112.0142951	603.5441299
116.4445229	605.0610848
121.1903337	605.9408312
125.9227661	606.0134792
130.4925148	605.2939291
134.8265193	603.8848204
138.9185239	601.8482193
142.8762534	599.1788637
146.8094731	595.8983312
150.6915875	592.1155303
154.4185227	587.9630929
157.9183595	583.5765007
161.2706042	579.2030571
164.6043878	575.1391285
167.9938164	571.5642842
171.3688688	568.2744686
174.6362949	564.9807248
177.6962148	561.5353658
180.4390149	557.9222298
182.8149796	554.1396924
185.0731604	550.2202015
187.5360222	546.2055697
190.3220325	542.2114094
193.3213417	538.4443977
196.4433759	535.1178534
199.7947506	532.3138797
203.5637616	530.0261073
207.6840649	528.2141654
211.6197911	526.8321556
214.7755153	525.8747915
217.5562244	525.2775951
221.087959	524.8525964
225.5338425	524.4366906
230.1419236	523.9452585
234.2579834	523.2708449
237.7790831	522.1371046
240.9074611	520.2144113
243.7395563	517.4124658
246.1846711	513.8916313
248.1697018	509.776396
249.7576525	505.0240173
251.0664776	499.5713898
252.1475979	493.3808488
252.9311093	486.4215418
253.3661079	478.7069718
253.4702434	470.3548518
253.3585755	461.6535361
253.127362	452.8145821
252.854388	444.0143484
252.6002175	435.3628508
252.4109035	426.8131447
252.3334432	418.3150382
252.4010864	409.8469109
252.5885336	401.5170918
252.8563111	393.4880555
253.1629436	385.9560352
253.4653234	378.8804444
253.7194917	371.8890634
253.8864447	364.5812685
253.9427043	356.9078419
253.8671584	349.1844435
253.6244677	341.7412299
253.1936071	334.7952846
252.6586149	328.0600278
252.1408663	321.1093988
251.7337779	313.6880674
251.4607354	305.9564352
251.3379399	298.1121974
251.3835049	290.3171412
251.5697544	282.5929267
251.8418048	274.8911372
252.1426174	267.1635746
252.4167864	259.4234104
252.6098754	251.7501767
252.6632398	244.2323971
252.5699356	236.9450154
252.4630377	229.9109935
252.5140374	223.1470981
252.869644	216.6494181
253.5323496	210.3255327
254.4618076	204.0507533
255.5712582	197.698773
256.6767133	191.1593964
257.5936223	184.339125
258.2168099	177.2209751
258.6039421	169.9396842
258.8266329	162.6376693
258.939226	155.4504688
258.9500213	148.5121863
258.8505705	141.9819489
258.6469688	136.0371253
258.4711587	130.7015853
258.537884	125.9059333
258.9305579	121.5513942
259.2967535	117.5192347
